# TCGA_DEPMAP_ – Mapping Translational Dependencies and Synthetic Lethalities within The Cancer Genome Atlas

**DOI:** 10.1101/2022.03.24.485544

**Authors:** Xu Shi, Christos Gekas, Daniel Verduzco, Sakina Petiwala, Cynthia Jeffries, Charles Lu, Erin Murphy, Tifani Anton, Andy H. Vo, Zoe Xiao, Padmini Narayanan, J. Matthew Barnes, Somdutta Roy, Cyril Ramathal, Michael J. Flister, Zoltan Dezso

## Abstract

The Cancer Genome Atlas (TCGA) has yielded unprecedented genetic and molecular characterization of the cancer genome, yet the functional consequences and patient-relevance of many putative cancer drivers remain undefined. TCGA_DEPMAP_ is the first hybrid map of translational tumor dependencies that was built from machine learning of gene essentiality in the Cancer Dependency Map (DEPMAP) and then translated to TCGA patients. TCGA_DEPMAP_ captured well-known and novel cancer lineage dependencies, oncogenes, and synthetic lethalities, demonstrating the robustness of TCGA_DEPMAP_ as a translational dependency map. Exploratory analyses of TCGA_DEPMAP_ also unveiled novel synthetic lethalities, including the dependency of *PAPSS1* driven by loss of *PAPSS2* which is collaterally deleted with the tumor suppressor gene *PTEN*. Synthetic lethality of *PAPSS1/2* was validated in vitro and in vivo, including the underlying mechanism of synthetic lethality caused by the loss of protein sulfonation that requires *PAPSS1* or *PAPSS2*. Moreover, TCGA_DEPMAP_ demonstrated that patients with predicted *PAPSS1/2* synthetic lethality have worse overall survival, suggesting that these patients are in greater need of drug discovery efforts to target *PAPSS1*. Other map “extensions” were built to capture unique aspects of patient-relevant tumor dependencies using the flexible analytical framework of TCGA_DEPMAP_, including translating gene essentiality to drug response in patient-derived xenograft (PDX) models (i.e., PDXE_DEPMAP_) and predicting gene tolerability within normal tissues (GTEX_DEPMAP_). Collectively, this study demonstrates how translational dependency maps can be used to leverage the rapidly expanding catalog of patient genomic datasets to identify and prioritize novel therapeutic targets with the best therapeutic indices.
