## Supplementary material for "TCGA_DEPMAP_ – Mapping Translational Dependencies and Synthetic Lethalities within The Cancer Genome Atlas": Table S1

Feature	BRAF	PIK3CA	ERBB2	FLT3	ARNT	HNF1A	CREB1
EXP.A1CF	0	0	0	0	0	-0.00671378995953946	0
EXP.AARD	0	9.9086421083404e-05	0	0	0	0	0
EXP.ABCC11	0	0	0	0	0	0	-4.73295734421558e-05
EXP.ABCG5	-0.0113749978486129	0	0	0	0	0	0
EXP.ABI1	0	0	-0.00238709345451869	0	0	0	0
EXP.ABO	0	0	-0.0036288594152525	0	0	0	0
EXP.ABRACL	0	0	-0.00221658563269258	0	0	0	0
EXP.ACADS	0	0	0	0	0	0	0.00114085979739856
EXP.ACOT11	0	0	0	0	-0.00246662211927175	0	0
EXP.ACP1	0	0	0.00267846420908918	0	0	0	0
EXP.ADAP1	0	0	0	0	-0.00179397015192199	0	0
EXP.ADCY10	0.00368808546377812	0	0	0	0	0	0
EXP.ADGB	0	0	0	0	0	0	0.000158500032362808
EXP.ADGRD2	0	0	-0.000188812441750448	0	0	0	0
EXP.ADGRL4	0	0	0	0	0.00432465531008897	0	0
EXP.ADH1A	0	0	-0.00652804692184052	0	0	0	0
EXP.AEN	-0.00742597948626703	0	0.00564311092992572	0	0	0	0
EXP.AGAP3	-0.00271659633805043	0	0	0	0	0	0
EXP.AGBL2	0	0	0	0	0	0	0.00208327927326241
EXP.AIFM1	0	0	0	0	0	0	0.00224286058637785
EXP.AKR1C4	0	0	0	0	0	-0.00125192913831615	0
EXP.ALDH1A2	0	0	0.00176573793319689	0	0	0	0
EXP.ALG1L	0	-0.0105868681431047	0	0	0	0	0
EXP.AMPD1	0	-0.00234242656636532	0	0	0	0	0
EXP.AMPD3	0	0	0	0	0.00521799939851844	0	0
EXP.AMTN	0	-0.0128519302450871	0	0	0	0	0
EXP.AMZ1	-0.0018911774004121	0	0	0	0	0	0
EXP.ANKH	-0.00215012598654835	0	0	0	0	0	0
EXP.ANKRD18B	0	0	-0.000371777621479201	0	0	0	0
EXP.ANKS1A	-0.000847784693118074	0	0	0	0	0	0
EXP.ANKS4B	0	0	0	0	0	-0.00897372906634501	0
EXP.AOX1	0	0	0	0	0.003511157067808	0	0
EXP.APLN	0	0	0.00383470444761854	0	0.00144873401420896	0	0
EXP.APOBEC3A	0	0	-0.00200217546552322	0	0	0	0
EXP.APOD	0	0	0	0	-0.0166095744287796	0	0
EXP.AQP3	0	-0.000709897577758533	0	0	0	0	0
EXP.AQP7	0	0	0	0	0	-0.0102752634458902	0
EXP.ARHGAP22	0	0	0	0	0	0	-0.0025650276852717
EXP.ARL13B	0	0	0	0	0	0	0.00354181337780091
EXP.ARMCX6	0	0	0.000839334876545467	0	0	0	0
EXP.ARSG	-0.00244306793983366	0	0	0	0	0	0
EXP.ASB4	0	0	0.00180945562045982	0	0	0	0
EXP.ASRGL1	0	0	0	0	0	0	0.0114862169078422
EXP.B4GALT4	0	0	0	0	-0.00543897646376223	0	0
EXP.B4GALT6	0	0.000860741525560067	0	0	0	0	0
EXP.BCL2A1	-0.00612827127315975	0	0	0	0	0	0
EXP.BCL3	0.0017143691055584	0	0	0	0	0	0
EXP.BLOC1S4	0	0	0.00336953203311991	0	0	0	0
EXP.BMP15	-0.000174389973366976	0	0	0	0	0	0
EXP.BNIP3	0	0.00238105910460202	0	0	0	0	0
EXP.BRD3	0	-0.00361834460482597	0	0	0	0	0
EXP.C12orf50	0.0010259019788415	0	0	0	0	0	0
EXP.C16orf82	-0.0238219660393389	0	0	0	0	0	0
EXP.C22orf23	0	0	0.002168020665685	0	0	0	0
EXP.C5orf47	-0.00427560316426957	0	0	0	0	0	0
EXP.C6orf118	0	0	0.0027694547847507	0	0	0	0
EXP.C9orf40	0	0	0	0	0	0	0.00147769734868369
EXP.SHOC1	0	0	-0.00383722848292513	0	0	0	0
EXP.CA9	0	0	0.00288589684667481	0	0	0	0
EXP.CALML3	0	0	-0.00199757758623919	0	0	0	0
EXP.CALML5	0	0	-0.00228592903956799	0	0	0	0
EXP.CAMK1G	-0.000179553641410528	0	0	0	0	0	0
EXP.CAPN13	0	0	0	0	0	0	-0.00394893593341211
EXP.CAPZA3	-0.00491469809183254	0	0	0	0	0	0
EXP.CASP5	0	0	-0.00862271924194034	0	0	0	0
EXP.CBLN2	0	0	0	0	0	0	-7.32364319846802e-05
EXP.CC2D1B	0	0.00167696579846922	0	0	0	0	0
EXP.CCDC103	0	0	0	0	-0.00257669137625607	0	0
EXP.CCDC126	0	0	0	0	0	0	0.000509704409512646
EXP.CCDC149	0	0	0	0	0	0	-0.00143493969407447
EXP.CCL15	0	0	0	0	0	-0.00969466939526097	0
EXP.CCL16	-0.0029558563274066	0	0	0	0	-0.0029518929026537	0
EXP.CCL26	0	0	0	0	0.00125177130011196	0	0
EXP.CD200	-0.00260215206937822	0	0	0	0	0	0
EXP.CD28	0	-0.00482035182028101	0	0	0	0	0
EXP.CD300LB	0	0	0	-0.00319138958033183	0	0	0
EXP.CDH19	0	0	0	0	-0.00398882596955034	0	0
EXP.CDH20	0.00327415734528669	0	0	0	0	0	0
EXP.CDK12	0	0	-0.00668605354897135	0	0	0	0
EXP.CDK17	0	0	0	0	0.00212009091299232	0	0
EXP.CDY2B	0	0	0.00170768854065078	0	0	0	0
EXP.CFAP45	0.00305121962612309	0	0	0	0	0	0
EXP.CFC1B	-0.00412719995080521	0	0	0	0	0	0
EXP.CGN	0	0	0	0	-0.00262923596646672	0	0
EXP.CHST1	-0.00627657287345803	0	0	0	0	0	0
EXP.CLEC11A	-0.0256573212504455	0	0	0	0	0	0
EXP.CLEC2B	0	0	0	0	0.000727615596013706	0	0
EXP.CLEC2L	0	0	-0.00157308514894899	0	0	0	0
EXP.CMTM7	-0.00241266450383043	0	0	0	0	0	0
EXP.CNGA1	0	0	-0.0146217803360378	0	0	0	0
EXP.COPS8	0	0	0.0045245207440592	0	0	0	0
EXP.COPZ2	-0.000527978487680789	0	0	0	0	0	0
EXP.CPO	0	0	-0.00157894953156982	0	0	0	0
EXP.CSF1	0	0	0	0	0.000938605363360508	0	0
EXP.CST1	-0.00974219961645258	0	0	0	0	0	0
EXP.CST9	0	0	0.000915139386299517	0	0	0	0
EXP.CTSH	0	0	-0.000150090565566317	0	0	0	0
EXP.CTSK	0	0	0	0	-0.00438286953733521	0	0
EXP.CUZD1	0	0	0.000164502418345945	0	0	0	0
EXP.CYP17A1	-0.00525106842686983	0	0	0	0	0	0
EXP.DAB2IP	0	-0.0016101710586882	0	0	0	0	0
EXP.DCC	-0.000688325734766224	0	0	0	0	0	0
EXP.DCLK1	0	0	0.00316867152511311	0	0	0	0
EXP.DEFA3	-0.000571867433722213	0	0	0	0	0	0
EXP.DEPDC1B	0	0	0	0	0	0	0.00542260790504284
EXP.DET1	0	0	0.00174967704514941	0	0	0	0
EXP.DLG5	0	-0.00393295708725574	0	0	0	0	0
EXP.DMRT3	0.00505324208961954	0	0	0	0	0	0
EXP.DNAH9	-0.000356324657647333	0	0	0	0	0	0
EXP.DOK5	0	0	0.00108112515389892	0	0	0	0
EXP.DRG1	0.000894234822162021	0	0	0	0	0	0
EXP.DSG3	0	0	-0.00926658360092515	0	0	0	0
EXP.DUSP7	0	0	0	0	0.00240842082356851	0	0
EXP.ECHDC1	0	0	0	0	0	0	0.00480439771494752
EXP.EDA2R	0	0	0	0	0	0	-0.00278301222817883
EXP.EFNA1	0	0	0	0	0	0	0.00143602342165213
EXP.EHF	0	-0.00258418398742856	0	0	0	0	0
EXP.ENTHD1	-0.0133994365458195	0	0	0	0	0	0
EXP.EPB41L1	0	-0.00443872896105032	0	0	0	0	0
EXP.ERBB2	0	0	-0.0297013672787636	0	0	0	0
EXP.ERRFI1	0	0	0.00930021840930935	0	0	0	0
EXP.ESM1	0	0	0	0	0.0073517643066292	0	0
EXP.ETV3	0	0	0	0	-0.00369631662620453	0	0
EXP.EXTL1	0	0	0	0	-0.00543646939452172	0	0
EXP.F2R	0	0	0	0	0.000464308069825332	0	0
EXP.FAM122B	0	0.000759426321359781	0	0	0	0	0
EXP.FAM171A1	0	0	0	0	0.00231289223414176	0	0
EXP.FAM177A1	0	0	0	0	0	0	0.00217403536780175
EXP.FAM180A	0	0	0	0	0	0	-0.00123052864583006
EXP.FAM216A	0	0	0	0	3.99445689719733e-05	0	0
EXP.FBP2	0	0	-0.000723993519678591	0	0	0	0
EXP.FBXL20	0	0	-0.00780106760244963	0	0	0	0
EXP.FCGR2A	-0.00663240266142995	0	0	0	0	0	0
EXP.FGF18	0	0	0	0	0	0	0.00524038458339998
EXP.FGF9	0	0	0.000106046170383929	0	0	0	0
EXP.FGL2	-0.000104507612866719	0	0	0	0	0	0
EXP.FHDC1	0	0	0	0	-0.00566130275189045	0	0
EXP.FLOT1	0	0	0.00523348912255019	0	0	0	0
EXP.FLT3	0	0	0	-0.0223221190979381	0	0	0
EXP.FNDC7	0	0	0.00438852842482186	0	0	0	0
EXP.FOXB1	0	0	0	0	0	0	0.000817238608704662
EXP.FOXE1	0	0	-0.000593229438155233	0	0	0	0
EXP.FOXO3	0	-0.00354661107827935	0	0	0	0	0
EXP.FPR3	0	-0.00260718176927855	0	0	0	0	0
EXP.FURIN	0	0	0.000140122470432204	0	0	0	0
EXP.GABRP	0	0	-1.57118121390055e-05	0	0	0	0
EXP.GALC	0.00117142185954083	0	0	0	0	0	0
EXP.GALNT9	0.00173680863965827	0	0	0	0	0	0
EXP.GAPDHS	-0.0165950390974016	0	0	0	0	0	0
EXP.GAPVD1	0	-0.000476006789225579	0	0	0	0	0
EXP.GCGR	0	0	-0.00132806183435937	0	0	0	0
EXP.GCNT1	0	0	0	0	0.00472574683352081	0	0
EXP.GCNT2	0	0.00445336253474204	0	0	0	0	0
EXP.GCNT7	-0.000288985580732698	0	0	0	0	0	0
EXP.GDF2	0	0	0	0	0.0023095354327414	0	0
EXP.GDPD3	0.000930256404448649	0	0	0	0	0	0
EXP.GGT6	0	0	-0.00163892333627554	0	0	0	0
EXP.GJA5	0	0	0	0	0	0	0.000628057058469142
EXP.GLTPD2	0	0	0	0	0	-0.0028559537822466	0
EXP.GPR37L1	0.00436997833027453	0	0	0	0	0	0
EXP.GPR65	0.000562988705964493	0	0	0	0	0	0
EXP.GRB7	0	-0.0149644809962379	-0.00166140733208442	0	0	0	0
EXP.GSC	0	0	0	0	0	0	0.00210149503924763
EXP.GTF3C4	0	-0.00693790034973558	0	0	0	0	0
EXP.GZF1	0	0	0.000357886448432808	0	0	0	0
EXP.HAP1	0.00342815305716618	0	0	0	0	0	0
EXP.HAUS3	0	0	0.0017614056484758	0	0	0	0
EXP.HBD	0	0	0	0	0.00359739341406194	0	0
EXP.HDAC1	0	0	0	0	0	0	0.00306061623448702
EXP.HDDC3	-8.22329002808859e-07	0	0	0	0	0	0
EXP.HEPN1	0	0	0	0	0	0	0.00114738649482595
EXP.HEXA	-0.0077212000900732	0	0	0	0	0	0
EXP.HIST1H2BI	0	0	-0.00752192084330862	0	0	0	0
EXP.HIST1H2BN	0.00490495889413892	0	0	0	0	0	0
EXP.HLCS	0	0	0.00432057451090942	0	0	0	0
EXP.HNF1A	0	0	0	0	0	-0.00667407202241675	0
EXP.HPCAL1	0	0	0.00865530962728787	0	0	0	0
EXP.HS3ST3B1	0	0	0.000410627602355889	0	0	0	0
EXP.IFIT1B	0	0	0	0	0.00192276585848972	0	0
EXP.IFITM3	0	0	0.00138735094909324	0	0	0	0
EXP.IL1R1	0.00300130878509562	0	0	0	0	0	0
EXP.IL1RAPL1	-0.0115868576467484	0	0	0	0	0	0
EXP.IL1RL1	0	0	0	0	0	0	-0.000542309624367712
EXP.IL36G	0	0	-0.00533617995430798	0	0	0	0
EXP.INPP5F	-0.0139977672906534	0	0	0	0	0	0
EXP.IQCJ	-0.0102176632144194	0	0	0	0	0	0
EXP.ITGA1	-0.00206411866018662	0	0	0	0	0	0
EXP.ITGB6	0	-0.00432415684661327	0	0	0	0	0
EXP.ITIH3	0	0	0	0	0	0	9.41650312483267e-05
EXP.ITIH6	-0.0238686224418909	0	0	0	0	0	0
EXP.ITK	0.00409670164833738	0	0	0	0	0	0
EXP.JUP	0	0	-0.00644764818433785	0	0	0	0
EXP.KAT7	0	0	-0.000925715220250313	0	0	0	0
EXP.KBTBD2	0	0	0	0	0	0	0.000909281207576532
EXP.KCNMB3	0	0	0	0	-0.00411060375014488	0	0
EXP.KCNS3	0	0	0	0	0	0	-0.00110993172664204
EXP.KIAA2013	-0.00191104313067263	0	0	0	0	0	0
EXP.KIF17	0.00843853400303416	0	0	0	0	0	0
EXP.KIR2DL3	-0.00451238955677595	0	0	0	0	0	0
EXP.KLHL7	0	0	0	0	0	0	0.00188143670099092
EXP.KLRF2	0	0	0	-0.00246118466027442	0	0	0
EXP.KRT13	0	0	-0.00290114406891125	0	0	0	0
EXP.KRT37	0	0	0.00521264500312969	0	0	0	0
EXP.KRTAP1-5	0	0	0	0	0	0	-0.000367740790150361
EXP.KRTAP13-2	-0.00461953671038237	0	0	0	0	0	0
EXP.KRTAP19-8	0	0	0	0	0	0	0.000295350962129499
EXP.KRTAP4-9	-0.000559593007297865	0	0	0	0	0	0
EXP.LCE2A	-0.0221565217540586	0	0	0	0	0	0
EXP.LCN2	0	-0.00534304956478822	0	0	0	0	0
EXP.LITAF	0	0	-0.00829343389604315	0	0	0	0
EXP.LMAN1	0	0	0	0	0	0	-0.00561811043575395
EXP.LOXL1	0	0	0.00102753579927442	0	0	0	0
EXP.LPAR6	-0.000859811730827694	0	0	0	0	0	0
EXP.LPCAT2	-0.00543068138828355	0	0	0	0	0	0
EXP.LPIN1	0	0	0.00665200819035679	0	0	0	0
EXP.LPL	-0.00261502279566884	0	0	0	-0.00058048389540144	0	0
EXP.LRGUK	-0.00181198339986555	0	0	0	0	0	0
EXP.LRRC69	0	0	-0.00589910421994087	0	0	0	0
EXP.LRRD1	0	0	-0.00394117165748316	0	0	0	0
EXP.LRRN4CL	0	0	0	0	0	0	-0.00470707459377701
EXP.LSM12	0	0	0.000261338108301558	0	0	0	0
EXP.LYPD6B	0	0	-0.00545226449227014	0	0	0	0
EXP.MARCH5	0.00146915752025264	0	0	0	0	0	0
EXP.MASTL	0	0	0	0	0	0	0.000543939263047858
EXP.MC1R	0	0	0	0	-0.00716259874256619	0	0.000870994934923963
EXP.MCM2	0.00896363491587455	0	0	0	0	0	0
EXP.MCOLN2	0	0.000163467443448318	0	0	0	0	0
EXP.MED1	0	0	-4.42740033972532e-05	0	0	0	0
EXP.MFSD6L	0	0	0.0042311964916607	0	0	0	0
EXP.MIA	-0.0133986698623498	0	0	0	0	0	0
EXP.MKNK2	0.00626226944792187	0	0	0	0	0	0
EXP.MLLT11	0.00171484655237276	0	0	0	0	0	0
EXP.MOSPD2	0	0	0	0	0	0	0.000961344953331036
EXP.MPP1	0	0.00138246063390867	0	0	0	0	0
EXP.MTCP1	0	0	0	0	0	0	0.000375479261157706
EXP.MTHFS	0	0	0	0	0	0	0.000749182249551956
EXP.MUC2	0	0	-0.00595482310587553	0	0	0	0
EXP.MUC4	0	0	-3.57687326888113e-05	0	0	0	0
EXP.MYH15	0	0	0.0024553190516343	0	0	0	0
EXP.MYO1A	0	0	0	0	0	-0.000115211731402776	0
EXP.NCOA2	0	0	-0.00173099585245266	0	0	0	0
EXP.NHP2	0	0	0.00217384944884114	0	0	0	0
EXP.NINL	0.00191775156283554	0	0	0	0	0	0
EXP.NMRAL1	0	0.0102651334403954	0	0	0	0	0
EXP.NMUR1	0	0	0	-0.00435529625733831	0	0	0
EXP.NPVF	0	0	0.00471764215269569	0	0	0	0
EXP.NPY4R	0	0	-0.00271851951147907	0	0	0	0
EXP.NR2C1	0	0	0	0	0	0	0.000831523324333032
EXP.NRG1	0	0	-0.0237250637302854	0	0	0	0
EXP.NRXN3	0	0.00776407022453202	0	0	0	0	0
EXP.NSUN2	0	0	0	0	-0.000906692635485953	0	0
EXP.NT5DC3	0	0	5.01882077699943e-05	0	0	0	0
EXP.NTM	-0.0157677581646611	0	0	0	0	0	0
EXP.NTSR1	0	0	0.00734159500127058	0	0	0	0
EXP.NUB1	0	0	0	0	0	0	0.00454627203520783
EXP.NXPH4	0	0	0.00575555228781441	0	0	0	0
EXP.NYAP2	0	0	0	0	0	0	4.66602393073954e-05
EXP.OAF	-0.00664695381434701	0	0	0	0	0	0
EXP.ODAM	0	0	0	0	-0.00356360550377761	0	0
EXP.OR10A4	-0.00568914940749649	0	0	0	0	0	0
EXP.OR3A2	0	0	0.00751291604633151	0	0	0	0
EXP.OR5AP2	0.00174858220781555	0	0	0	0	0	0
EXP.OR5AR1	0.00173039271374488	0	0	0	0	0	0
EXP.OR5P3	0	0	-0.00859573041932401	0	0	0	0
EXP.OSR2	0	0	0	0	0	0	0.00261851872878717
EXP.PARP14	0	0	0	0	0	0	0.00213508265589924
EXP.PARVB	0	0.00166262413148155	0	0	0	0	0
EXP.PATE4	0	0	0.00063968643529276	0	0	0	0
EXP.PAX3	-0.0111353858885088	0	0	0	0	0	0
EXP.PCSK5	0	0	-0.00124113209713155	0	0	0	0
EXP.PEAK1	0	0	0.0012100428229096	0	0	0	0
EXP.PEX10	0	0	0.000652802368654655	0	0	0	0
EXP.PEX26	0	0	0	0	-0.000495224634639742	0	0
EXP.PGAP3	0	-0.00181844338131819	-0.0104850053642855	0	0	0	0
EXP.PGK2	0	0	0.00910977891853423	0	0	0	0
EXP.PIGG	0	0	0.000266347034335057	0	0	0	0
EXP.PIGT	-0.00145763414488594	0	0	0	0	0	0
EXP.PIK3CD	0	0.0282570258233498	0	0	0	0	0
EXP.PIP	0	0	-4.44385400137989e-05	0	0	0	0
EXP.PKIB	0	0	0	0	0	0	-0.000188571304512782
EXP.PLA2G2E	0	0	0	0	-0.000839993684973176	0	0
EXP.PLAT	-0.00508984080419955	0	0	0	0	0	0
EXP.PLCXD2	0	-0.00119398928078974	0	0	0	0	0
EXP.PLGLB2	0	0	0.000710073511707721	0	0	0	0
EXP.POF1B	0	0	-0.000750919261800998	0	0	0	0
EXP.POLR3G	0	0.00277154634372981	0	0	0	0	0
EXP.PORCN	0	0	0	0	0.00782464871965778	0	0
EXP.PPARD	0	0	0	0	0	0	-0.00329217675083953
EXP.PROM2	0	-0.00561945365293846	0	0	0	0	0
EXP.PRR27	0	0	0	0	0	0	0.00264906664773527
EXP.PRSS3	-0.00952527093646556	0	0	0	0	0	0
EXP.PRSS33	-0.0173012410097279	0	0	0	0	0	0
EXP.PSG8	0	0	0	0	-0.00563625787367842	0	0
EXP.PTGDR	0	0	0	0	0	0	0.0029821022787681
EXP.QPCT	-0.00909544740359717	0	0	0	0	0	0
EXP.QRFP	0.00128638703097252	0	0	0	0	0	0
EXP.QSOX1	0	0	0.00265729009538493	0	0	0	0
EXP.RAB24	0	0	0.00137539151766333	0	0	0	0
EXP.RAB27B	0	0	0	0	0	0	-0.00246117095465944
EXP.RAB29	0	0	-0.00339133071242513	0	0	0	0
EXP.RABGAP1	0	-0.000635467807292418	0	0	0	0	0
EXP.RAD23A	0	0	0.00685132578840649	0	0	0	0
EXP.RAD52	0	0	0	0	0	0	0.00996330323378817
EXP.RAI2	0.000334751486251842	0	0	0	0	0	0
EXP.RALGPS2	0	0	0	0	0	0	-0.000306248719343105
EXP.RAP2B	0	0	-0.000727717503567802	0	0	0	0
EXP.RAPGEFL1	0	0	-0.00317443817589834	0	0	0	0
EXP.RASA1	0	0	0	0	0	0	-0.00482275170178802
EXP.RASD2	0	0	0	0	0	0	-0.00384008579207184
EXP.RBM33	-0.00215896279386408	0	0	0	0	0	0
EXP.RD3L	0	0	0	0	0.00941984210018877	0	0
EXP.RDH8	-0.0295305065030258	0	0	0	0	0	0
EXP.RFPL3	0.010025583466354	0	0	0	0	0	0
EXP.RGS3	0	0	0	0	0	0	-0.00134622377636197
EXP.RGS9	0	0	0	0	0	0	0.00555467379015219
EXP.RHBDL1	0	0	0.005560348481474	0	0	0	0
EXP.RHOJ	-0.00842137206646381	0	0	0	0	0	0
EXP.RHOU	0	0	0	0	0	0	0.000391994712534435
EXP.RIPPLY1	0	0	0.000693334578256768	0	0	0	0
EXP.RNF130	0	0.00872590697551083	0	0	0	0	0
EXP.RNF141	0	0	-0.00537697881820262	0	0	0	0
EXP.RNF5	0	0	0.000168864604186445	0	0	0	0
EXP.ROPN1B	0	0	0	0	-0.00157226284134347	0	0
EXP.RPS6KA1	0	0	-0.000709557768561259	0	0	0	0
EXP.RPS6KB1	0.00399805862295224	0	0	0	0	0	0
EXP.RRAD	0	0	-0.00110148196095961	0	0	0	0
EXP.RXRA	0	-0.010374253202486	0	0	0	0	0
EXP.SBK2	0.000233865883959557	0	0	0	0	0	0
EXP.SBNO1	0.00138614222743905	0	0	0	0	0	0
EXP.SCGB2B2	-0.0012905979478815	0	0	0	0	0	0
EXP.SCN11A	0	0	0	0	0	0	-0.00491760972400803
EXP.SEC61G	0	0	0.000748305182195432	0	0	0	0
EXP.SEMA5A	0	0	0	0	-0.00260665427029173	0	0
EXP.SERPINA7	-0.00909368839977288	0	0	0	0	0	0
EXP.SERPINB13	0	0	-0.000185922002948253	0	0	0	0
EXP.SERPIND1	-0.026983700441315	0	0	0	0	0	0
EXP.SFTPC	-0.00383294281858117	0	0	0	0	0	0
EXP.SFXN5	0	0	0	0	0	0	0.0017267897026567
EXP.SH2B3	-0.000631337135008856	0	0	0	0	0	0
EXP.SIGLEC9	0	0	0	0	0	0	-0.000976843987202409
EXP.SIRT1	0.00740113979805652	0	0	0	0	0	0
EXP.SLC16A1	0	0	0	0	0	0	0.00308975003586712
EXP.SLC16A6	-0.00407013374426225	0	0	0	0	0	0
EXP.SLC19A3	0	0	0	0	0	0	0.000622030591000007
EXP.SLC25A18	0.00466290805653497	0	0	0	0	0	0
EXP.SLC29A3	0	-0.000345654701590877	0	0	0	0	0
EXP.SLC39A1	0	0	0	0	-0.00383288560111652	0	0
EXP.SLC43A3	0	0.000961392970173374	0	0	0	0	0
EXP.SLC44A1	0	-0.00292870559108441	0	0	0	0	0
EXP.SLC4A7	0	0	0	0	0.00435598950180717	0	0
EXP.SLC52A1	0	0	-0.00141341785978674	0	0	0	0
EXP.SLC6A12	0	0	0	0	0	0	0.00272023870570068
EXP.SLC7A13	0	0	-0.0141727736451925	0	0	0	0
EXP.SLC9A2	0	0	-0.00681945717326787	0	0	0	0
EXP.SLCO5A1	-0.00218522136204402	0	0	0	0	0	0
EXP.SMIM18	0	-0.0011542196165277	0	0	0	0	0
EXP.SNCG	0	-0.00242706571167267	0	0	0	0	0
EXP.SNX10	0	0	0	0	-0.00185608005231675	0	0
EXP.SOCS2	0	0	-0.000403034088682981	0	0	0	0
EXP.SOCS3	0.00629283491780401	0	0	0	0	0	0
EXP.SORCS3	0	0	0	0	0	0	-0.0012302561611515
EXP.SP8	0	0	0.00211709507950435	0	0	0	0
EXP.SPACA3	-0.00503273539870847	0	0	0	0	0	0
EXP.SPANXN2	-0.00124390883835893	0	0	0	0	0	0
EXP.SPINK7	0	0	-0.00814283864672872	0	0	0	0
EXP.SPINK8	0	0	-0.00189539693476438	0	0	0	-0.00349707527092171
EXP.SPRY2	-0.0118198352388853	0	0	0	0	0	0
EXP.SPRYD7	0	0.00634323411097314	0	0	0	0	0
EXP.SSBP1	-0.0104768545999561	0	0	0	0	0	0
EXP.STARD3	0	0	-0.00519369412873159	0	0	0	0
EXP.STARD5	0	0	-0.000317303253634277	0	0	0	0
EXP.STOX1	0	0	0	0	0	0	0.00145030708143453
EXP.STPG1	0	0.00376230950922176	0	0	0	0	0
EXP.STPG2	0	0	-0.00703287575821243	0	0	0	0
EXP.STT3B	0	0	0.00245237027728024	0	0	0	0
EXP.STX18	0	0	0.00855048163125915	0	0	0	0
EXP.SYNPO2L	0.00215718709871347	0	0	0	0	0	0
EXP.SYT15	0	0	-0.0027776621892678	0	0	0	0
EXP.TBC1D29P	-0.00219657411640992	0	0	0	0	0	0
EXP.TBC1D3H	-0.00878940746658946	0	0	0	0	0	0
EXP.TBC1D9B	0	0	0.00524428151048043	0	0	0	0
EXP.TBX6	0	0	-0.0115937943326706	0	0	0	0
EXP.TDG	0.00163418953581575	0	0	0	0	0	0
EXP.TEX13B	0.00250502488561848	0	0	0	0	0	0
EXP.TFAP2B	0	-0.00111172890493541	0	0	0	0	0
EXP.TGFBR3	-0.000620907570519791	0	0	0	0	0	0
EXP.TGM3	0	0	0.000470471579764425	0	0	0	0
EXP.TLCD2	0	0	0	0	-0.000382750830170678	0	0
EXP.TM4SF5	0	0	0	0	0	-0.00852543468376585	0
EXP.TMC3	0	0	-0.000227357091565912	0	0	0	0
EXP.TMEM106A	-0.00107347582054604	0	0	0	0	0	0
EXP.TMEM11	0.0111368601939114	0	0	0	0	0	0
EXP.TMEM132B	0	0	0.000627421138808942	0	0	0	0
EXP.TMEM72	0	0	0	0	0.00195335402410881	0	0
EXP.TMLHE	0	0	-0.0018257249631334	0	0	0	0
EXP.TMPRSS11A	0	0	0	0	0.000638146401038086	0	0
EXP.TMPRSS15	0	0	0	0	0	0	-0.00191257648654128
EXP.TMPRSS5	0	0	0	0	-0.00104077223173086	0	0
EXP.TNFRSF14	-0.000378603654493592	0	0	0	0	0	0
EXP.TNKS1BP1	0	0	0	0	0	0	-0.00129280401077722
EXP.TNNC1	0	0	0	0	0	0	0.00664319599693138
EXP.TNS2	-0.00259898386480037	0	0	0	0	0	0
EXP.TOMM20L	-0.00325878143095537	0	0	0	0	0	0
EXP.TP53AIP1	0	0	-0.00299651643829529	0	0	0	0
EXP.TPD52L3	-0.00371265670132357	0	0	0	0	0	0
EXP.TPPP2	0	0	0	0	0	-0.00296367027864457	0
EXP.TPRA1	0.0021266191135114	0	0	0	0	0	0
EXP.TRAV1-1	0	-0.0134087631321522	0	0	0	0	0
EXP.TRAV27	0	0	0	0	0	0	-0.000929648401475543
EXP.TRAV38-1	0	-0.00017281964300547	0	0	0	0	0
EXP.TRBV24-1	-0.00297617700303552	0	0	0	0	0	0
EXP.TRBV5-1	0	0	0	0	0	0	0.00303577222638814
EXP.TRGV10	0	0	0	0	0	0	0.00111189904324397
EXP.TRIB1	0	-0.00191988199803722	0	0	0	0	0
EXP.TRIM32	0	-0.00176777836101097	0	0	0	0	0
EXP.TRIM51	-0.0261157571568753	0	0	0	0	0	0
EXP.TRMT11	0	0	0	0	0	0	0.00337647743753208
EXP.TRPV2	0	0.000675721089804599	0	0	0	0	0
EXP.TSC22D3	0	-0.00546137244867496	0	0	0	0	0
EXP.TSPAN5	0	0	0	0	0	0	-0.00634451450142011
EXP.TUBD1	0.000217537495411098	0	0	0	0	0	0
EXP.UBE3C	-0.00209606179913811	0	0	0	0	0	0
EXP.UGT1A6	0	0	-0.0026439877074901	0	0	0	0
EXP.UNC5B	0	-0.00482272765934093	0	0	0	0	0
EXP.UPK3A	0	0	0	0	-0.00237150704788159	0	0
EXP.USP17L4	0	0	-0.0119999639762656	0	0	0	0
EXP.WDR33	0	0	-0.00673997269126388	0	0	0	0
EXP.WDR93	0	0	0	0	-0.00583479202083295	0	0
EXP.WNT2	0	0	7.91567834760705e-07	0	0	0	0
EXP.WNT7B	0	0	-0.00615386495765112	0	0	0	0
EXP.GET1	0	0	0.00128360057217551	0	0	0	0
EXP.WRNIP1	0	0	0.00013151196556603	0	0	0	0
EXP.XIAP	0.000287315009581613	0	0	0	0	0	0
EXP.XKR8	0.00791137166852677	0	0	0	0	0	0
EXP.ZC3HAV1	0	0	0	0	0	0	0.00063168557666728
EXP.ZCCHC9	0	0	0	0	0	0	0.000378458561615013
EXP.ZDHHC11	0	0	0	0	-0.00208627849972357	0	0
EXP.ZDHHC4	0	0	0	0	0	0	0.00375639431363233
EXP.ZIK1	0	0	0	0	0	0	-0.00377269434511763
EXP.ZNF132	0	0	0	0	0	0	-0.000370397604344718
EXP.ZNF141	0	0	0	0	0	0	-0.0071215716436783
EXP.ZNF441	0	0	0.00538452241087636	0	0	0	0
EXP.ZNF486	0	0	0	0	0	0	-0.00255863020478488
EXP.ZNF701	0	0	0.00712214751455072	0	0	0	0
EXP.ZNF81	0	0	0	0	0	0	0.00364722946315972
EXP.ZNF844	0	0	0.000500035647988326	0	0	0	0
EXP.ZP4	-0.000162469227065489	0	0	0	0	0	0
