## Supplementary material for "TCGA_DEPMAP_ – Mapping Translational Dependencies and Synthetic Lethalities within The Cancer Genome Atlas": Table S2

Feature	BRAF	HRAS	NRAS	PIK3CA	ERBB2	HNF1A	CREB1
EXP.STPG1	0	0	0	0.0077100073276327	0	0	0
EXP.RAD52	0	0	0	0	0	0	0.00734143269738692
EXP.PRSS3	-0.00260153681640008	0	0	0	0	0	0
EXP.PRICKLE3	0	0	0	0	0	0	0.00140085241078998
EXP.ZNF582	0	1.27949507005763e-05	0	0	0	0	0
EXP.NRXN3	0	0	0	0.0144516897356454	0	0	0
EXP.GCLM	0.000930933302598634	0	0	0	0	0	0
EXP.SLAMF7	0	0	-0.0111958062707489	0	0	0	0
EXP.DEPDC1B	0	0	0	0	0	0	0.00373165965164127
EXP.SPO11	0	0	0	0.000546463178764181	0	0	0
EXP.DMRT3	0.000168831015547594	0	0	0	0	0	0
EXP.EYA2	0	0	0	-0.00169636551171002	0	0	0
EXP.FGFR3	0	0	0	-0.000974964323843681	0	0	0
EXP.ADGRF5	0	0	0	0	0.00253579003769521	0	0
EXP.SPTB	0	0.000823877444209919	0	0	0	0	0
EXP.SLC44A1	0	0	0	-0.00286070943563643	0	0	0
EXP.POLB	-0.000824252578302497	0	0	0	0	0	0
EXP.ALDH3A2	0	0	0	-0.00509896747464935	0	0	0
EXP.ATP2A3	0	0.00342060355106272	0	0	0	0	0
EXP.WNT8B	0.00131929674929596	0	0	0	0	0	0
EXP.PAG1	0	0	0	0.000717858705960757	0	0	0
EXP.ICAM3	0	0	0	0.00410415601003679	0	0	0
EXP.RDH8	-0.0361554935766523	0	0	0	0	0	0
EXP.COL19A1	0	0	-0.00163892297602111	0	0	0	0
EXP.CD200	-0.00331290158311286	0	0	0	0	0	0
EXP.TGM1	0	0	0	0	-0.00702144655228809	0	0
EXP.ECHDC1	0	0	0	0	0	0	0.00170352628496573
EXP.GABRP	0	0	0	0	-0.00195369866472622	0	0
EXP.SIRT1	0.00182915196884984	0	0	0	0	0	0
EXP.IFT74	0	-0.00110091734776142	0	0	0	0	0
EXP.SERPIND1	-0.0154714469586975	0	0	0	0	0	0
EXP.RASD2	0	0	0	0	0	0	-0.000287871972446649
EXP.CDH20	0.00360507368410656	0	0	0	0	0	0
EXP.CACNA1F	0	0	0	0.00235907198221471	0	0	0
EXP.LUZP4	0	0	-0.00203350712562155	0	0	0	0
EXP.ITIH6	-0.012824859956584	0	0	0	0	0	0
EXP.MEDAG	0	-0.00628788560881587	0	0	0	0	0
EXP.LYRM1	0	-0.00199974505128559	0	0	0	0	0
EXP.PRSS33	-0.0177730263233972	0	0	0	0	0	0
EXP.KNOP1	0	0	0	-0.0013561279886706	0	0	0
EXP.CTSH	0	0	0	0	-0.0017815115432636	0	0
EXP.PLAT	-0.000834147321605643	0	0	0	0	0	0
EXP.MAN2B1	0	0	0	0.000774607880521026	0	0	0
EXP.LGALS13	0	0	0	0.00213488210479031	0	0	0
EXP.TGFB1	0	0.000645311539626268	0	0	0	0	0
EXP.CLEC11A	-0.00979088469157286	0	0	0	0	0	0
EXP.ARRDC2	0	0	0	0.000194879698267161	0	0	0
EXP.GAPDHS	-0.0145376254822856	0	0	0	0	0	0
EXP.WNT2	0	0	0	0	0.000351670572468516	0	0
EXP.HPS1	0	0	0	0.00555120848525451	0	0	0
EXP.UNC5B	0	0	0	-0.00451580234043416	0	0	0
EXP.RAPGEFL1	0	0	0	0	-0.00599952825915182	0	0
EXP.RGS9	0	0	0	0	0	0	0.00331739853372353
EXP.CAMTA2	0	0	0	0.00409392647862479	0	0	0
EXP.SLC16A6	0	0	-5.08112411593995e-06	0	0	0	0
EXP.SOD3	0	0	0	0	0	0	-0.00017030151742789
EXP.NECTIN1	0	0	0	-0.013244966247686	0	0	0
EXP.GCNT2	0	0	0	0.00676084707057646	0	0	0
EXP.MDFI	0	0	0	-0.000203547067876022	0	0	0
EXP.ITK	0.00298758039206726	0	0	0	0	0	0.000513664184492882
EXP.RNF130	0	0	0	0.0060317960282033	0	0	0
EXP.ABHD14B	0	0	0	0.0012893356761131	0	0	0
EXP.TNNC1	0	0	0	0	0	0	0.00471614639777129
EXP.IL1RL2	0	-5.33405869626789e-06	0	0	0	0	0
EXP.IL1RL1	0	0	0	0	0	0	-0.00178933432858394
EXP.SLC9A2	0	0	0	0	-0.00545161954720349	0	0
EXP.HPCAL1	0	0	0	0	0.0120387673537456	0	0
EXP.QPCT	-0.00669821421650994	0	0	0	0	0	0
EXP.ERRFI1	0	0	0	0	0.00728192067080392	0	0
EXP.DOCK7	0	-0.0104748426808435	0	0	0	0	0
EXP.DNAJC6	0	0	0	0.00321914796817886	0	0	0
EXP.AMPD1	0	0	0	-0.00663441282369687	0	0	0
EXP.CFHR3	0	0	0	-0.00177832024954532	0	0	0
EXP.SDHB	0	0	0	0	0	0	0.00026713868275861
EXP.CTBS	0	0	0	0.00289398993955249	0	0	0
EXP.P3H1	0	0	0	0.00431675502172084	0	0	0
EXP.B4GALT6	0	0	0	0.00271103184341251	0	0	0
EXP.SGK1	0	0	-0.001140243695389	0	0	0	0
EXP.C10orf88	0	0	0	0	0.00242163115671913	0	0
EXP.CPN1	-0.0110184453751775	0	0	0	0	0	0
EXP.NEUROG3	0	0	0	0.00741356101981906	0	0	0
EXP.ACADS	0	0	0	0	0	0	0.00254150169064238
EXP.SPRYD7	0	0	0	0.000603349495052904	0	0	0
EXP.SERPINA7	-0.00705924002517644	0	-0.00308757561077248	0	0	0	0
EXP.POF1B	0	0	0	0	-0.00286116289182162	0	0
EXP.CDKN1A	0	-4.93075561340526e-05	0	0	0	0	0
EXP.TRIM51	-0.0181636186950679	0	0	0	0	0	0
EXP.MYH2	0	0	0	0	0.00345535874727752	0	0
EXP.HS3ST3B1	0	0	0	0	0.000168262053917222	0	0
EXP.CD70	0	0	0	0.00146103424071552	0	0	0
EXP.GZF1	0	0	0	0	0.00260749436295297	0	0
EXP.IGFLR1	0	0.000493995656470846	0	0	0	0	0
EXP.RHOJ	-0.00513903799033873	0	0	0	0	0	0
EXP.PZP	0.00330820954012909	0	0	0	0	0	0
EXP.NXF5	0	0	0	-0.00819979755784355	0	0	0
EXP.FGL2	-0.00340817187706193	0	0	0	0	0	0
EXP.SPINK2	0	0.0028240867255405	0	0	0	0	0
EXP.RFPL3	0.00694297824354328	0	0	0	0	0	0
EXP.APOBEC3A	0	0	0	0	-0.00129507263358635	0	0
EXP.ARHGAP22	0	0	0	0	0	0	-0.00528478650857416
EXP.LOXL1	0	0	0	0	0.00287458301142814	0	0
EXP.CDKN2D	0	0	0	0.0011063527408947	0	0	0
EXP.STARD8	0	0	0	0.000356511747007597	0	0	0
EXP.MRPL34	0	0	0	0	0	0	0.00327889189920187
EXP.GDF15	0	-0.00154145811801754	0	0	0	0	0
EXP.PRDM12	0	-0.000199425881137205	0	0	0	0	0
EXP.ANGPTL6	0	0	0	0.00559839744586449	0	0	0
EXP.MPP1	0	0	0	0.00631276317151527	0	0	0
EXP.FBP2	0	0	0	0	-0.00229634681990679	0	0
EXP.EDA2R	0	0	0	0	0	0	-0.00101824115602274
EXP.SH3BP5	0	0	0	0.00823057228926847	0	0	0
EXP.RFTN1	0	0	0	0.0023775683191736	0	0	0
EXP.G6PC	0	0	0	0	0	-0.000623568586379721	0
EXP.CNGA4	0	0	0	0.00451016567212948	0	0	0
EXP.SLC52A1	0	0	0	0	-0.00742850067648319	0	0
EXP.NMUR2	0	0	0	0	0	-0.00143945603632817	0
EXP.SLC41A1	0.00577639526168043	0	0	0	0	0	0
EXP.DCLK1	0	0	0	0	0.00549744380790506	0	0
EXP.CCNA1	0.00294461352631949	0	0	0	0	0	0
EXP.GSC	0	0	0	0	0	0	0.000188171239231538
EXP.CHIA	0	-0.00311117952737884	0	0	0	0	0
EXP.LPIN1	0	0	0	0	0.00352597738960706	0	0
EXP.DSG3	0	0	0	0	-0.00125737805394421	0	0
EXP.C9orf40	0	0	0	0	0	0	0.00104969826979964
EXP.HNF1A	0	0	0	0	0	-0.00431994122903483	0
EXP.SLC19A3	0	0	0	0	0	0	0.000690881207379595
EXP.SPRY2	-0.000849908849659762	0	0	0	0	0	0
EXP.ZDHHC4	0	0	0	0	0	0	0.00192669609417833
EXP.MTHFS	0	0	0	0	0	0	0.00471788993414065
EXP.DAB2IP	0	0	0	-0.000713214180308094	0	0	0
EXP.FLOT1	0	0	0	0	0.00679472095930757	0	0
EXP.TPMT	0	0	0	0.0019432412550632	0	0	0
EXP.MMP27	0	-0.00279555121788958	0	0	0	0	0
EXP.CASP5	0	0	0	0	-0.000373853207511163	0	0
EXP.ABCG5	-0.00929823709170648	0	0	0	0	0	0
EXP.EMILIN1	0	0.000819433037482174	0	0	0	0	0
EXP.GSTCD	0	0	0	-8.63282627613764e-05	0	0	0
EXP.FGD4	0	0	0	-0.000799040982580018	0	0	0
EXP.DUOX2	0	0	0	0	-0.00370209978682501	0	0
EXP.BCL2A1	-0.00728388384994492	0	0	0	0	0	0
EXP.DET1	0	0	0	0	0.00331549487802374	0	0
EXP.NLRC5	0	0	0	0.000941325960818377	0	0	0
EXP.SPACA3	-0.00212308916428045	0	0	0	0	0	0
EXP.ARSG	0	0	-0.000642382676789607	0	0	0	0
EXP.G6PC3	0	0	0	0	0.000666378003803389	0	0
EXP.SLC14A1	0	0	0	0	0.000303404512333713	0	0
EXP.ERBB2	0	0	0	0	-0.00753846009762559	0	0
EXP.TM4SF5	0	0	0	0	0	-0.00522866663965503	0
EXP.ARNT	0.00054631673118192	0	0	0	0	0	0
EXP.MYH15	0	0	0	0	0.00233471341363343	0	0
EXP.ADPRH	0	0	0	0.00151674498228224	0	0	0
EXP.OSBPL11	0.00202245548380291	0	0	0	0	0	0
EXP.NDUFS6	0	0	0	0	0	0	0.000633580214088179
EXP.RASA1	0	0	0	0	0	0	-0.00129765821840954
EXP.SPINK7	0	0	0	0	-0.000892896016102354	0	0
EXP.ABRACL	0	0	0	0	-0.00209925511271409	0	0
EXP.NDUFB11	0	0	0	0	0	0	6.95616647897226e-05
EXP.A1CF	0	0	0	0	0	-0.00563404629511039	0
EXP.CDHR1	0	0	0	0.00262027961611816	0	0	0
EXP.CYP17A1	-0.0069700389206291	0	0	0	0	0	0
EXP.LRRC4C	0	0.00142822648889269	0	0	0	0	0
EXP.TBX6	0	0	0	0	-0.0040167638395086	0	0
EXP.TMEM219	0	0	0	0.00273972535884875	0	0	0
EXP.NOCT	0	0	0	0.00113455680926994	0	0	0
EXP.CFC1B	-0.0131603190160082	0	0	0	0	0	0
EXP.NMRAL1	0	0	0	0.00661867136387567	0	0	0
EXP.CMTM7	-0.00151356308699591	0	0	0	0	0	0
EXP.JPH3	0	0.00124831062341596	0	0	0	0	0
EXP.SLC16A1	0	0	0	0	0	0	0.00163826345577168
EXP.FGF18	0	0	0	0	0	0	0.00694443466062055
EXP.AIFM1	0	0	0	0	0	0	0.00241081580457567
EXP.NRG1	0	0	0	0	-0.0164612572054469	0	0
EXP.TSC22D3	0	0	0	0	0	0	-0.00195976968656016
EXP.TNFRSF14	-0.0133158995787818	0	0	0	0	0	0
EXP.POM121L2	0	0	0	0.00238557997322503	0	0	0
EXP.MPZ	-0.00132404845078183	0	0	0	0	0	0
EXP.S100B	-0.0115675435898827	0	0	0	0	0	0
EXP.AP2M1	0	0	0	0	0	0.000650940585920746	0
EXP.ASRGL1	0	0	0	0	0	0	0.0123346739933249
EXP.C1orf87	0	0	0	0	0.00246521054530892	0	0
EXP.KIF26B	0	0	0	0	0.000338716329819292	0	0
EXP.CAPN13	0	0	0	0	0	0	-0.00432416316700873
EXP.STPG2	0	0	0	0	-0.000519814247795251	0	0
EXP.INAVA	0	0	0	-0.0116333096397096	-0.00149303115584595	0	0
EXP.PLSCR2	0	0	0	0.00148160149366309	0	0	0
EXP.RHO	0	0	0	0	0	0	0.000487392002264191
EXP.RANBP3L	0	0	0	0	0.00106736259311661	0	0
EXP.SPZ1	0	0	0	-0.00175731426895564	0	0	0
EXP.SLC7A13	0	0	0	0	-0.0053485019749715	0	0
EXP.OSR2	0	0	0	0	0	0	0.00181820818405637
EXP.TP53INP1	0	0	0	0	0	0	-0.000827443506406588
EXP.AQP7	0	0	0	0	0	-0.0189183122932919	0
EXP.AQP3	0	0	0	-0.00939521868526324	0	0	0
EXP.STOX1	0	0	0	0	0	0	0.00365850375030186
EXP.TBATA	0	0	0	0	0	0	-0.00347053180202386
EXP.CYYR1	0	0	0	-0.00651681364061321	0	0	0
EXP.PLD4	0	0.000573282324167368	0	0	0	0	0
EXP.MYO1A	0	0	0	0	0	-0.00582742855906746	0
EXP.TERB2	0	0	0	0	0	0.000368711321967292	0
EXP.CERCAM	0	0	0	0	0	0.000427819506807932	0
EXP.DOLPP1	0	0	0	-0.00194766493546275	0	0	0
EXP.ZNF701	0	0	0	0	0.000401477747608854	0	0
EXP.GGT6	0	0	0	0	-0.00510391219941228	0	0
EXP.ENTPD3	0	0	0	0	0	0	-0.00025279728878453
EXP.OR2B2	0	0	-0.000621355204536436	0	0	0	0
EXP.PTGDR	0	0	0	0	0	0	0.00368142979573873
EXP.SCN11A	0	0	0	0	0	0	-0.00204092517962947
EXP.TSPAN5	0	0	0	0	0	0	-0.00697472034688936
EXP.ZBTB5	0.000990382320204056	0	0	0	0	0	0
EXP.STX18	0	0	0	0	0.0020801651243794	0	0
EXP.TM4SF20	0	0	0	0	0	-0.000326840490677192	0
EXP.RAB24	0	0	0	0	0.00260793348752561	0	0
EXP.EFNA1	0	0	0	0	0	0	0.0024851821262278
EXP.IL1RAPL1	-0.00983181882285435	0	0	0	0	0	0
EXP.ARL13B	0	0	0	0	0	0	0.00410622069180737
EXP.CSGALNACT2	0	0	0	0	0.00709952212081862	0	0
EXP.MUC17	0	0	0	0	0	-0.00175587832363154	0
EXP.PYDC1	0	0	0	0	0	0	-0.00437140438390167
EXP.GPR37L1	0.00513757032773891	0	0	0	0	0	0
EXP.CST1	-0.0149913264146852	0	0	0	0	0	0
EXP.KCNS3	0	0	0	0	0	0	-0.00106715559652098
EXP.OR10A4	-0.000333895096944372	0	0	0	0	0	0
EXP.PGK2	0	0	0	0	0.00432218453212267	0	0
EXP.PRKCE	0	0	0	0.00607258794133847	0	0	0
EXP.APLN	0	0	0	0	0.00138695495944274	0	0
EXP.KRT13	0	0	0	0	-0.00392541757182624	0	0
EXP.KRT20	0	-0.00166526790927676	0	0	0	0	0
EXP.PIK3CD	0	0	0	0.0274731214168071	0	0	0
EXP.ZIK1	0	0	0	0	0	0	-0.00334436081013219
EXP.OR10H2	0	0	0	0	-1.09894228163338e-05	0	0
EXP.SCG2	0	0	0	0	0.000126986283378511	0	0
EXP.ZNF556	0	0	0	-0.00141822398535897	0	0	0
EXP.STARD5	0	0	0	0	-6.74020975350468e-05	0	0
EXP.CCL19	0	0	0	0	0	0	0.00245122276304616
EXP.TRIB1	0	0	0	-0.00105184723455994	0	0	0
EXP.JUP	0	0	0	0	-0.000782669820034913	0	0
EXP.HAP1	0.00638345666799581	0	0	0	0	0	0
EXP.NET1	0	0	0	-0.00644606017185662	0	0	0
EXP.ABO	0	0	0	0	-0.00531469374396944	0	0
EXP.ANKS4B	0	0	0	0	0	-0.00664628871622218	0
EXP.P2RY2	0	0	0	0	-0.0012230935868348	0	0
EXP.TEX26	0	0	0	0	0.00117625382834957	0	0
EXP.BNIP3	0	0	0	0.00347201744525717	0	0	0
EXP.ENTHD1	-0.0045935937905537	0	0	0	0	0	0
EXP.CDC26	0	0	0	-0.000240159981185623	0	0	0
EXP.DPP7	0	0	0	0.00313892400097307	0	0	0
EXP.LRRN4CL	0	0	0	0	0	0	-0.0045895542449371
EXP.TGIF1	0	-0.00449611037607389	0	0	0	0	0
EXP.ZNF491	0	0	0	0	0	0	-0.00147656607290735
EXP.CAPZA3	-0.00148321318129218	0	0	0	0	0	0
EXP.TMEM11	0.00279835767492798	0	0	0	0	0	0
EXP.CALML3	0	0	0	0	-0.00375191724761814	0	0
EXP.CALML5	0	0	0	0	-0.00148294340754186	0	0
EXP.CD28	0	0	0	-0.00455399584094389	0	0	0
EXP.EFCAB13	-0.00172662372347219	0	0	0	0	0	0
EXP.FOXE1	0	0	0	0	-0.00118402509885486	0	0
EXP.FUCA1	0	0	0	0.00257682966969814	0	0	0
EXP.RAD23A	0	0	0	0	0.00350124220825699	0	0
EXP.LBX2	0	0	0	0	0	0	0.00151745398488583
EXP.TPPP2	0	0	0	0	0	-0.00564792353311556	0
EXP.ZFP82	0	0	0	0.000752924054132249	0	0	0
EXP.AEN	0	0	0	0	0.00194406226615666	0	0
EXP.USH1G	0	0	0	0	-0.00742936823529032	0	0
EXP.GET1	0	0	0	0	0.00220206218453632	0	0
EXP.GLTPD2	0	0	0	0	0	-0.00126596425543744	0
EXP.OR5P3	0	0	0	0	-0.00416701940817129	0	0
EXP.SATB1	0	0	0	0	0	0	-0.00328489382442943
EXP.NTM	-0.00673432508829338	0	0	0	0	0	0
EXP.SLC25A18	0.00206697141664297	0	0	0	0	0	0
EXP.OAF	-0.0033100965814318	0	0	0	0	0	0
EXP.FMNL1	0	0.00610376588249136	0	0	0	0	0
EXP.C5orf47	-0.00387244067537256	0	0	0	0	0	0
EXP.RXRA	0	0	0	-0.00583464684305674	0	0	0
EXP.SERPINA11	-0.000563959305622087	0	0	0	0	0	0
EXP.LCE2A	-0.0129194177069134	0	0	0	0	0	0
EXP.SAMD11	0.000473238538254925	0	0	0	0	0	0
EXP.TRPV2	0	0	0	0.00558788644059578	0	0	0
EXP.AMTN	0	0	0	-0.00458870886609609	0	0	0
EXP.ADH1A	0	0	0	0	-0.00206063339220056	0	0
EXP.WNT7B	0	0	0	0	-0.00444160755199443	0	0
EXP.PARVB	0	0	0	0.000714319587566382	0	0	0
EXP.SKOR1	0	0.00101721963666326	0	0	0	0	0
EXP.ALG1L	0	0	0	-0.00494148644917037	0	0	0
EXP.CCDC196	0	0	0	0	0	0	3.8631885587446e-05
EXP.ZNF441	0	0	0	0	0.00831154361791361	0	0
EXP.FBXL22	0	0.00271178092587048	0	0	0	0	0
EXP.GSTK1	0	0	0	0.000302819553255972	0	0	0
EXP.ZNF81	0	0	0	0	0	0	0.00309251301019017
EXP.MB	0	0	0	0	0	0	-0.00106413858658176
EXP.CNGA1	0	0	0	0	-0.0054791207936958	0	0
EXP.AKR1C4	0	0	0	0	0	-0.00396520096830699	0
EXP.COPS8	0	0	0	0	0.00427876842236742	0	0
EXP.MUC2	0	0	0	0	-0.00192601602960406	0	0
EXP.SCAMP5	0	0.00153931497590974	0	0	0	0	0
EXP.INPP5F	-0.00799609448902292	0	0	0	0	0	0
EXP.SELENOM	0.00714122308936928	0	0	0	0	0	0
EXP.RASGEF1A	0.00317267705907569	0	0	0	0	0	0
EXP.ARMCX6	0	0	0	0	0.000381556668969996	0	0
EXP.TEDDM1	0	0	0	0	-0.00272791564601049	0	0
EXP.FAM24A	0	0	0	0	0.00288505435356065	0	0
EXP.PLPP4	0	0	0	0	0	0	-0.00150970661741105
EXP.AGPAT1	0	0	0	0	0.00109408729254352	0	0
EXP.DXO	0	0	0	0	0.00496652964452528	0	0
EXP.AARD	0	0	0	0.00176527844508115	0	0	0
EXP.DEFB134	-0.00538069723009137	0	0	0	0	0	0
EXP.DEFA1	-0.000329670231059275	0	0	0	0	0	0
EXP.HEXA	-0.00306266347245417	0	0	0	0	0	0
EXP.CCL27	0.00102092466506163	0	0	0	0	0	0
EXP.IQCJ	-0.00513080689115884	0	0	0	0	0	0
EXP.MTCP1	0	0	0	0	0	0	0.00145453716781199
EXP.LRRC69	0	0	0	0	-3.79971872855884e-05	0	0
EXP.HOMEZ	0	0	0	0	-0.00167707006415666	0	0
EXP.POTEJ	0	0	0	0.00411916422145591	0	0	0
EXP.PRR29	0	0.00362495454277967	0	0	0	0	0
EXP.SPINK8	0	0	0	0	0	0	-0.00264757949313964
EXP.ANKRD18B	0	0	0	0	-0.000771075767265539	0	0
EXP.PHGR1	0	-0.00213468072106952	0	0	0	0	0
EXP.H2BC15	0.000130661012254528	0	0	0	0	0	0
EXP.C16orf82	-0.00846343465507589	0	0	0	0	0	0
EXP.CCDC188	-0.0128314678923049	0	0	0	0	0	0
EXP.IQCM	0	0	0	0	-0.00786828601835278	0	0
EXP.USP17L4	0	0	0	0	-0.0183740530044052	0	0
EXP.TEX51	0	0	-0.00744284531991054	0	0	0	0
EXP.TNFSF12	0	0	0	0.00259204054492642	0	0	0
EXP.DEFA1B	0	0	-0.0111983159162317	0	0	0	0
EXP.HLA	0	0	0	0.010376437457509	0	0	0
EXP.C3orf85	0	0	0	0	0	-0.00238337588510526	0
EXP.SERPINB10	0	0	-0.0100132633019919	0	0	0	0
EXP.KIR2DL3	-0.000567097507258031	0	0	0	0	0	0
EXP.LCE3C	0	0.00673758555502865	0	0	0	0	0
EXP.PTCHD4	-0.000220932870112447	0	0	0	0	0	0
EXP.MARCOL	0	0	0	0	0	0	0.00216828925530593
EXP.LINC02218	-0.000571302449302347	0	0	0	0	0	0
EXP.SMIM18	0	0	0	-0.00681790099968054	0	0	0
EXP.PCDHGB7	0	0	0	0	0	0	-2.41172729767637e-05
EXP.LRRC24	0	0.00165549395976704	0	0	0	0	0
EXP.OR10G2	0	0	0	-0.000173654189509937	0	0	0
EXP.MC1R	0	0	0	0	0	0	0.00022092544338282
EXP.HOXB7	-0.00159720023140305	0	0	0	0	0	0
EXP.MIA	-0.00232900434683266	0	0	0	0	0	0
EXP.RASSF5	0	0.000154242331182325	0	0	0	0	0
EXP.LIN37	0	0	0	0	0.00258345439367659	0	0
EXP.TBC1D3H	-0.00103899416807255	0	0	0	0	0	0
EXP.CCL16	0	0	-0.00246679970732988	0	0	-0.00659855128963278	0
EXP.CCL15	0	0	0	0	0	-0.00876941256383776	0
EXP.GSTT4	0	0	0	0	0	0	0.000510674209277824
EXP.GIMAP1	0	0	0	0	0	0	0.00384812988495477
EXP.C1orf232	0	0.00241103436006814	0	0	0	0	0
EXP.AL160269	0.00335945827784342	0	0	0	0	0	0
CNV.DCLRE1B	0	0	-0.00196378886867516	0	0	0	0
CNV.HIPK1	0	0	-0.00217295763662462	0	0	0	0
CNV.HIPK1	0	0	-0.0031200322752172	0	0	0	0
CNV.OLFML3	0	0	-0.00387138055115134	0	0	0	0
CNV.LINC01780	0	0	0	0	0	0	0.00119162549644825
CNV.HAO2	0	0	0	0	0	0	0.000190654454306319
CNV.HAO2	0	0	0	0	0	0	0.00048575453514143
CNV.RNVU1	0	0	0	0	3.22880018198382e-06	0	0
CNV.FRMPD2B	0	0	0	0	0	0	0.00218274382107661
CNV.CEND1	0	-0.000227667693507609	0	0	0	0	0
CNV.SLC25A22	0	-0.000369446259767411	0	0	0	0	0
CNV.PANO1	0	-0.000365133365329177	0	0	0	0	0
CNV.CHID1	0	-2.69422340022254e-05	0	0	0	0	0
CNV.MUC2	0	-0.000688549932119503	0	0	0	0	0
CNV.COX6A1	0.00317270562948257	0	0	0	0	0	0
CNV.TRIAP1	4.96929453410532e-05	0	0	0	0	0	0
CNV.GATC	6.84566390474007e-06	0	0	0	0	0	0
CNV.SRSF9	0.000673930811597841	0	0	0	0	0	0
CNV.TMEM132B	0.00172817138785383	0	0	0	0	0	0
CNV.AQR	0	0	0	-8.76867274697701e-05	0	0	0
CNV.LOC105371046	8.728208802658e-06	0	0	0	0	0	0
CNV.ZC3H7A	0	0	0	0	-0.00298540366807314	0	0
CNV.PKD1P1	0	0	0	0	-0.00249187661419587	0	0
CNV.KNOP1	0	-0.0021821101191715	0	0	0	0	0
CNV.GPR139	0	-0.000870256294960398	0	0	0	0	0
CNV.CRYM	0	-0.000952925723032549	0	0	0	0	0
CNV.NLK	0	0	0	-0.00330396016334335	0	0	0
CNV.C17orf98	0	0	0	0	-0.00186936886677422	0	0
CNV.RPL23	0	0	0	0	-0.00192421493690982	0	0
CNV.SNORA21B	0	0	0	0	-0.00184663566550671	0	0
CNV.SNORA21	0	0	0	0	-0.00174563869434158	0	0
CNV.LASP1	0	0	0	0	-0.00082514013476234	0	0
CNV.PLXDC1	0	0	0	0	-0.00178630768224127	0	0
CNV.ARL5C	0	0	0	0	-0.00225342632512872	0	0
CNV.CACNB1	0	0	0	0	-0.00362604528088038	0	0
CNV.RPL19	0	0	0	0	-3.10102383397498e-05	0	0
CNV.STAC2	0	0	0	0	-2.64249180896912e-05	0	0
CNV.MED1	0	0	0	0	-0.00274729825128505	0	0
CNV.NEUROD2	0	0	0	0	-0.00247761210454196	0	0
CNV.PPP1R1B	0	0	0	0	-0.00956182445486703	0	0
CNV.STARD3	0	0	0	-0.00188670997491379	-0.00346236220183235	0	0
CNV.TCAP	0	0	0	-0.00328966209185606	-0.00355905885522362	0	0
CNV.PNMT	0	0	0	-0.00241005676039155	0	0	0
CNV.PGAP3	0	0	0	-0.0024154240733766	-0.00305678949965798	0	0
CNV.ERBB2	0	0	0	-0.00123486095848108	-0.00475359886296984	0	0
CNV.MIR4728	0	0	0	-0.00106613700589606	-0.00458314799608505	0	0
CNV.SPOP	0	0	0	0	-0.00147985724421933	0	0
CNV.CCBE1	0	0	0	0	0	0	-0.00293280504455876
CNV.PMAIP1	0	0	0	0	0	0	-0.00570162967295644
CNV.FAM138F	0	0	0	0	0	0	-0.000165175533549484
CNV.WASH5P	0	0	0	0	0	0	-0.000113255943543972
CNV.OR4F17	0	0	0	0	0	0	-4.79793063291482e-05
CNV.ZNF730	0	0	0	0.001161967329736	0	0	0
CNV.MIR5702	0	0	0	0	0.00121540262787521	0	0
CNV.IRS1	0	0	0	0	0.00107397564284047	0	0
CNV.NDUFV3	0	4.77658679383763e-05	0	0	0	0	0
CNV.RASGEF1C	0	0	0	0	0.00349351314600978	0	0
CNV.LOC100506937	0	0	0	0	0	0	1.89952114761533e-06
CNV.CHCHD3	0	0	0	0	0	0	3.10035404599798e-06
CNV.LOC105375512	0	0	0	0	0	0	0.00451617900244884
CNV.BRAF	-0.00211126871372094	0	0	0	0	0	0
CNV.MRPS33	-0.0103371917525929	0	0	0	0	0	0
CNV.TMEM178B	-0.00358879322094794	0	0	6.70105195581524e-05	0	0	0
CNV.LOC101927040	0	0	0	0	0	0	-0.000207489363946996
CNV.MRPS28	0	0	0	0	0	0	-0.00198546275836181
CNV.MMP16	0	0	0	0	-0.000935568925441973	0	0
CNV.FAM83A	0	0	0	0	-0.000285170832206727	0	0
CNV.PTBP3	0	0	0	-9.54763304648743e-05	0	0	0
CNV.CERCAM	0	0	0	-0.00324062669674848	0	0	0
CNV.LOC651337	0	0	0	0	-0.00227888154778831	0	0
MUT.PPFIA3	0	0	0	0.00506179020952657	0	0	0
MUT.ZNF600	0	0	0	0.0051709349042558	0	0	0
MUT.ZNF334	0.0185194585390785	0	0	0	0	0	0
MUT.RAPGEF2	0	0	0	0.0014659641258561	0	0	0
MUT.NRAS	0	0	-0.643366094509944	0	0	0	0
MUT.ARMC9	0	0	0	0	-0.00867944458679331	0	0
MUT.CYP27B1	0.00386279908347077	0	0	0	0	0	0
MUT.AC004381.6	0	0	0	0.00196683845679953	0	0	0
MUT.LAG3	0	0	0	0	0	0	0.00690372661599983
MUT.IL4I1	0	0	0	0.0740758880609026	0	0	0
MUT.TTC14	0	0	0	0	0.016849592063754	0	0
MUT.KRAS	0	0	0.0212100523074739	0	0	0	0
MUT.ZNF845	0	-0.0300056937026662	0	0	0	0	0
MUT.BRAF	-0.247954852789311	0	0	0	0	0	0
MUT.LONRF1	0	0.00203281570244369	0	0	0	0	0
MUT.CDS2	0	0	0	0	-0.114361318738317	0	0
MUT.DZIP1L	0	0.0179058074290357	0	0	0	0	0
MUT.NADK2	0	0	0	0	0.0559067490885111	0	0
MUT.PIK3CA	0	0	0	-0.245461700217976	0	0	0
MUT.AFF1	0	0	0	0.00242964235267511	0	0	0
MUT.FGG	0	0	0	-0.000481203027046488	0	0	0
MUT.DPP6	0	0	0	0	-0.004333038149768	0	0
MUT.CNTROB	0	0	0	0	0	0	0.000822107038972188
MUT.VIPR2	0	0	0	-0.0320813647795938	0	0	0
MUT.GPR112	0	0	0	0.00491002874711314	0	0	0
MUT.CRB1	0	0	0	0.00494772906601403	0	0	0
MUT.NPIPB11	0	0	0	0	-0.0106313382555131	0	0
MUT.IFITM1	0	-0.011863090653706	0	0	0	0	0
MUT.FAM72D	0	-0.0146813222568189	0	0	0	0	0
MUT.IFIT3	0	-0.00507950760478951	0	0	0	0	0
MUT.HRAS	0	-0.243263970202848	0	0	0	0	0
MUT.C12orf79	0	-0.133772769529753	0	0	0	0	0
MUT.CRBN	0	0	0	0	0	0	0.00655732385282282
MUT.PNPLA4	0	-0.0493543922304916	0	0	0	0	0
MUT.DRAXIN	0	0	0	-0.0175657626458392	0	0	0
MUT.SPG20	0.00796334827330816	0	0	0	0	0	0
MUT.SUSD2	0.0100169803219015	0	0	0	0	0	0
MUT.SEC14L4	-2.18530569915597e-06	0	0	0	0	0	0
MUT.PYCRL	0	0	0	0	-0.0213040941562782	0	0
MUT.C1orf100	0	0	0	0	-0.00997011086731942	0	0
MUT.PRPF40B	0	0.0066921304038992	0	0	0	0	0
MUT.PRKCA	0	0	0	0.016550195506441	0	0	0
MUT.CHPF	0	0	0	0.0282511856000314	0	0	0
MUT.PTEN	0	0	0	0.0205049282469097	0	0	0
MUT.KRTAP23-1	0	0	0	0	0	0	-0.0201380352978563
MUT.LRTM1	0	0	0	0	-0.0323771160131478	0	0
MUT.METRNL	0	0.0175031149103079	0	0	0	0	0
MUT.IL17A	0	-0.0131828150111459	0	0	0	0	0
MUT.OGT	0	0.00746025785036105	0	0	0	0	0
MUT.KIF20B	0.0127563802338685	0	0	0	0	0	0
MUT.ACY3	0	0.0165853584539351	0	0	0	0	0
MUT.PRAM1	0	0	0	0	0	0	0.00851761524470613
MUT.ZNF586	-0.00514309989174885	0	0	0	0	0	0
MUT.KIAA2018	0	0	0	0.000183558541602493	0	0	0
MUT.UGGT1	0	0	0	0	0.00463725526310929	0	0
MUT.COL12A1	0	0	0	0	0	-0.00416898332913099	0
MUT.HTR3A	0	0	0	0.0102613601941529	0	0	0
MUT.CCS	0	0	0	-0.0596298583745377	0	0	0
MUT.PSMC3IP	0	0	0	-0.00503961916124262	0	0	0
MUT.ATP10B	0	0.0131176239495876	0	0	0	0	0
MUT.TANC1	0.00745103068336986	0	0	0	0	0	0
MUT.INTS4	0.0152071562074257	0	0	0	0	0	0
MUT.PRR5	-0.0504263626584576	0	0	0	0	0	0
MUT.GPRC6A	0	0	0	0	0.00221571477875084	0	0
MUT.METTL17	0	0	0	0	0	-0.00348779825108352	0
MUT.RIPK3	0	0.0136142859762503	0	0	0	0	0
MUT.ZNF157	0	0	0	0	0	0	0.0118542606652924
MUT.SLC25A45	-0.00492975555266854	0	0	0	0	0	0
MUT.PLA2G4B	-0.0354929876614499	0	0	0	0	0	0
MUT.SI	0.00662341851446257	0	0	0	0	0	0
MUT.GNB4	0	0	0	0.0248029123383067	0	0	0
MUT.GLOD5	0	0	0	0	-0.0571319501605805	0	0
MUT.SLC4A5	0	0.00630770095604765	0	0	0	0	0
MUT.WDR96	0	0.0210931436019198	0	0	0	0	0
MUT.EMID1	0	0.00998522695647515	0	0	0	0	0
MUT.UBA7	0.0106068274475286	0	0	0	0	0	0
MUT.IP6K3	0.0262977023818044	0	0	0	0	0	0
MUT.KPNA5	0	0	0	0.00497622335889203	0	0	0
MUT.PRDX3	0	-0.0228905258007516	0	0	0	0	0
MUT.CCDC88C	0	0.00754554282538829	0	0	0	0	0
MUT.HKR1	0.0241089887259714	0	0	0	0	0	0
MUT.PKD2	0.0127062568971497	0	0	0	0	0	0
MUT.SERPINE3	0	0	0	0	0.0180004400733055	0	0
MUT.FAM117A	0	0	0	0	0	0	0.00128771171048129
MUT.ZNF773	0	0	0	0	0	-0.0147646690682305	0
MUT.ACCSL	0	0	0	0.0116152385954799	0	0	0
MUT.GLTPD2	0	0	0	-0.0172293043488486	0	0	0
MUT.SMG5	0.00828184850287619	0	0	0	0	0	0
MUT.LRTOMT	0	0	0	0	0	-0.0212810123690567	-0.138145161589089
MUT.FBXW7	0.0391333865402577	0	0	0	0	0	0
MUT.LRRC25	0	0	0	0.0745461689522079	0	0	0
MUT.C8orf22	0	0	0	0.0451296621635964	0	0	0
MUT.TOMM20L	0	-0.0853588241045399	0	0	0	0	0.0398155745277227
MUT.VWA3A	0.0103386492282556	0	0	0	0	0	0
MUT.PTAR1	0	0.0554029982598409	0	0	0	0	0
MUT.ZNF213	0	0	0	0	-0.00960267741045272	0	0
MUT.OR51I2	0	0	0	0.0139050353230494	0	0	0
MUT.CCDC154	0.0101192506690467	0	0	0	0	0	0
MUT.DAXX	0.0236932038379659	0	0	0	0	0	0
MUT.KIAA0141	0	0	0	0	0	-0.0136512252276995	0
MUT.DISC1	0	0	0	0	-0.0126424146134569	0	0
MUT.TGFBR3	0.0353650087410817	0	0	0	0	0	0
MUT.FLVCR1	0.0190927347010367	0	0	0	0	0	0
MUT.LTBP3	0	0	0	0	0	0	0.00790676155408013
MUT.CECR1	0	0	0	0.0216614814024292	0	0	0
MUT.FST	0	-0.00166970773365146	0	0	0	0	0
MUT.PAX3	0	0	0	0.0229562835799488	0	0	0
MUT.SPDYE4	0	0	0	-0.0321033807890768	0	0	0
MUT.VCX3B	0	0	-0.0956238961126896	0	0	0	0
MUT.FUT11	0	0	0	0	0	0	0.0212236436829332
MUT.RILPL1	0.00962621669664537	0	0	0	0	0	0
MUT.TRAPPC1	0	-0.00188456581123283	0	0	0	0	0
MUT.FRAT1	0	0	0	-0.142016785897041	0	0	0
MUT.TMEM150B	0	0	0	0	0	0	0.0131743451326806
MUT.ZNF280A	0	0.00704613972606052	0	0	0	0	0
MUT.PTPLAD1	0	0	0	0	-0.00255368339271287	0	0
MUT.CORO1C	0	0	0	0.0610287190926981	0	0	0
MUT.PTGER3	0.0366185890132542	0	0	0	0	0	0
MUT.MRP63	0	0	0	0	-0.135963539005929	0	0
MUT.TEAD3	0	0	0	0	-0.0320005308441237	0	0
MUT.OR1K1	0	0	0	0	-0.00940468322891018	0	0
MUT.RNF186	0	0	0	-0.0208401773586652	0	0	0
MUT.C12orf44	0	-0.0838524066574629	0	0	0	0	0
MUT.RIPPLY2	0.0213209184023871	0	0	0	0	0	0
MUT.DLX6	0	0	0	0.00779675478729277	0	0	0
MUT.UTS2R	0	0.00123407662356772	0	0	0	0	0
MUT.TCF4	0	0	0	0	0	0	0.00903867131879559
MUT.GOLGA6L6	0	0	-0.024449628759516	0	0	0	0
MUT.KCNN1	-0.0160815829465498	0	0	0	0	0	0
MUT.IFIT5	0	0	0	0.000700972436605248	0	0	0
MUT.KCNE3	0	0	0	0.0359544887565919	0	0	0
MUT.DOCK9	0	0.00103017794637137	0	0	0	0	0
MUT.APOA1BP	0	0.0074534087805958	0	0	0	0	0
MUT.PPARA	0.0143885542451546	0	0	0	0	0	0
MUT.LIMK1	0	0	0	0	0	-0.0110108252988092	0
MUT.SZRD1	0	0.0213165378224572	0	0	0	0	0
MUT.EPPIN-WFDC6	0.0116286302693748	0	0	0	0	0	0
MUT.EEPD1	0	0	0	0.0132347057707732	0	0	0
MUT.AC064874.1	0	0	0	0	0	0	0.0224323654678635
MUT.PPP1R1B	0	0	0	-0.00158054361702024	0	0	0
MUT.CCDC84	0	0	0	-0.03716392159375	0	0	0
MUT.KRTAP20-2	-0.0449257537488466	0	0	0	0	0	0
MUT.POU3F4	0	0	0	0.0175203891062559	0	0	0
MUT.GPX2	0	-0.0226942470902309	0	0	0	0	0
MUT.DLX4	0	-0.0155901353320775	0	0	0	0	0
MUT.FNBP1	0.0020837252341715	0	0	0	0	0	0
MUT.IQCJ-SCHIP1	0	0	0	0.0146028405689572	0	0	0
MUT.TRMT1	0	0	0	0.0121756224529251	0	0	0
MUT.FAM53C	0	0	0	0.000948869479384344	0	0	0
MUT.ACPL2	0	0	0	0.00146437760671476	0	0	0
MUT.LAMP5	0	0	0	0.0189334936361129	0	0	0
MUT.FAM13B	0	0	0	0.00182150697497753	0	0	0
MUT.CLVS1	0	0	0	0	0.0260862212757339	0	0
MUT.TLE1	0	0	0	0.0259951748472489	0	0	0
MUT.TMEM140	0	0	0	0	0	0	0.0071437668601603
MUT.GLTP	0	0	0	0	-0.00869375060296726	0	0
MUT.LAMP1	0	0.0126746165309558	0	0	0	0	0
MUT.PAGE1	0	0.0167221344111499	0	0	0	0	0
MUT.CMPK2	0	0	0	-0.0117873811280211	0	0	0
MUT.EGR4	0	0	0	0	0	-0.00476152349877454	0
MUT.PNN	0.0147659747704682	0	0	0	0	0	0
MUT.HIGD1A	0	0	-0.0879399806706732	0	0	0	0
MUT.PHF13	0	0.0183678000146006	0	0	0	0	0
MUT.CXADR	0.0085935470291627	0	0	0	0	0	0
MUT.SPATA16	-0.00531959914121913	0	0	0	0	0	0
MUT.TMEM240	0	0	0	0	-0.00596702294400675	0	0
MUT.FFAR1	0	0	0	0	0.00293780919186937	0	0
MUT.RPP14	0	0	0	-0.019236711352809	0	0	0
MUT.RP11-1026M7.2	0	0	0	0	-0.162324829756404	0	0
MUT.HLA-DMA	0	0	0	0	0	0	-0.0111079474059354
MUT.ACTL6A	0	0	0	0	-0.00378525055576894	0	0
MUT.SMIM17	0	0	0	0.00458801247364695	0	0	0
MUT.HENMT1	0	0	0	0	0	0	-0.0376024922150216
MUT.CCL17	0	0	0	0.00906336925729097	0	0	0
MUT.MARCH3	0	0	0	-0.0343887598383608	0	0	0
MUT.MCOLN2	0	0	0	0.00416324254526915	0	0	0
MUT.LIN52	0	0	0	0	-0.0187239900862667	0	0
MUT.DKFZP547L112	0	0.00188075174850002	0	0	0	0	0
MUT.PPP1R14B	0	-0.0325697654773982	0	0	0	0	0
MUT.NPPC	0	0	0	0.00291384188643911	0	0	0
MUT.LRRC23	0	0	0	0.000295960094392949	0	0	0
MUT.XRCC1	0.0133537978530863	0	0	0	0	0	0
MUT.OR56B3P	0	-0.00228559833027825	0	0	0	0	0
MUT.GRAPL	0	0	0	0	0	0	-0.0247882615328406
MUT.HNRNPAB	0	0.0255314992438711	0	0	0	0	0
MUT.FATE1	0	0	0	0.0550260745796097	0	0	0
MUT.MYNN	0	0	0	0	0	0	4.91186476787602e-05
MUT.ALKBH3	0.00929932994398135	0	0	0	0	0	0
MUT.GPR143	0	0	0	0	0.0401275314696341	0	0
MUT.MOB3C	0	0	0	0.00383475633362626	0	0	0
MUT.FLJ14816	-0.00318311220277102	0	0	0	0	0	0
MUT.C15orf37	0	0	0	0	0	0	-0.0196438523670246
MUT.RAB39A	0	0	0	0	0	-0.0144362285978007	0
MUT.RNF128	0	0	0	0.0206452886528066	0	0	0
MUT.BIK	0	0	0	0	0	0	-0.0273290156576197
MUT.SMIM9	-0.0972047384345566	0	0	0	0	0	0
MUT.PCNA	0	-0.0215944858158886	0	0	0	0	0
MUT.CALCA	0	-0.153031518997308	0	0	0	0	0
MUT.LYPD1	0	-0.0228635743916725	0	0	0	0	0
MUT.DCDC2C	0	0	0	0	0	-0.0433309288195349	0
MUT.VPREB3	0.0634493570003533	0	0	0	0	0	0
MUT.ARL10	-0.0863479987393845	0	0	0	0	0	0
MUT.CLPS	0	0	0	0	-0.0967650488941564	0	0
MUT.C12orf68	0	0	0	0	0	-0.0550705073587117	0
MUT.S100A4	0	-0.146505455494187	0	0	0	0	0
MUT.LEP	-0.018058912186917	0	0	0	0	0	0
MUT.DEFB123	0	0	0	0	-0.0561279046342495	0	0
MUT.MAGOH	0	0	0	0	0	0	0.0163354883337155
MUT.PYCARD	0	0	0	0	-0.0427909486458461	0	0
MUT.RP11-455G16.1	0	0	0	0	-0.167641212013418	0	0
MUT.IGSF23	-0.0133958746979557	0	0	0	0	0	0
MUT.GPR42	0	0	0	-0.0231631043083566	0	0	0
MUT.DBI	-0.0145336641623587	0	0	0	0	0	0
MUT.RP11-80A15.1	0	0	-0.0347923491137512	0	0	0	0
MUT.SMIM20	0	0	0	0	0	-0.000762481594450762	0
MUT.ACN9	0	0	0	0	-0.0161903941516334	0	0
MUT.CSNK2B	0	0	0	0	-0.373266025975365	0	0
MUT.DYNLT3	-0.0567313947943106	0	0	0	0	0	0
MUT.CLEC19A	0	0.15348443458683	0	0	0	0	0
MUT.DEFB135	0	0.149809869534705	0	0	0	0	0
MUT.RP11-382J12.1	0	0	0	0	0	0	0.00473949848647164
MUT.RP11-712L6.5	0	0	0	-0.191889102438515	0	0	0
