## Supplementary material for "TCGA_DEPMAP_ – Mapping Translational Dependencies and Synthetic Lethalities within The Cancer Genome Atlas": Table S3

### Sheet: Sheet1
Models cross-validated in both expression-only and multi-omics models	Models uniquely cross-validated in expression-only models	Models uniquely cross-validated in multi-omics models
AAMP	ADAM11	AAK1
AARS2	ADAMTS10	ACIN1
AASDHPPT	ALDH18A1	ACTR5
AATF	ANXA8L1	ADAMTSL4
ABCF1	ARHGAP5	ANO1
ABI1	ARNT	AP3M2
ABT1	ASF1A	ARID1B
ACD	ATAD3B	ARL5C
ACLY	BAMBI	ARRDC1
ACO2	BCL9L	ASB3
ACOX1	C1orf74	ATAD5
ACSL3	C21orf2	AVIL
ACSL4	C22orf23	BCAP31
ACTB	C4orf19	BOD1L1
ACTG1	CALM1	C7orf61
ACTR10	CCAR1	CA5A
ACTR1A	CCDC77	CABP2
ACTR3	CDC37L1	CAMLG
ADAR	CDK2AP2	CARS2
ADAT2	CELF1	CATSPERG
ADAT3	CENPB	CCDC144A
ADNP	CHAMP1	CCDC59
ADRM1	CIP2A	CCNF
ADSL	CNOT10	CCS
ADSS	CORO1A	CCT7
AFDN	CPOX	CDC42EP2
AGPAT1	CTNNBIP1	CDK5RAP2
AHCY	DACH1	CENPC
AHCYL1	DDX28	CENPL
AHR	DERL1	CENPX
AIFM1	DGKD	CHMP1A
AJUBA	DHFR2	CHTOP
AK2	DOHH	CLCC1
AK6	DPH5	CMPK2
AKIRIN2	DPY30	CNIH2
AKT1	DRAP1	CNOT2
AKT2	ELAC2	CNTNAP3B
ALAD	ETV5	COX15
ALAS1	FAM102B	COX16
ALG1	FLT3	COX17
ALG12	FOSL2	COX7C
ALG3	FOXC2	CPT2
ALG5	GADD45GIP1	CR1L
ALG6	GATAD2A	CROCC
ALG8	GIGYF2	CST6
ALG9	GLI1	CYP2W1
ALYREF	GOLGA6A	DCDC2
AMBRA1	GTF2H3	DCTN1
AMD1	GTPBP8	DCTN3
ANAPC15	H3F3B	DDX11
ANKH	HAUS2	DDX17
ANKHD1	HDAC7	DEXI
ANKRD11	HES1	DGCR6
ANKRD17	HEXIM1	DHX36
ANKRD36B	HHEX	DIS3
ANKRD49	HIST1H1E	DNAJC3
ANLN	HIST1H2BC	DNTTIP1
AP1M1	HIST1H2BM	DOT1L
AP2M1	HMBS	ECM1
AP2S1	HNRNPA0	EED
APC	HNRNPD	ELOF1
APEX2	HTR7	EPOP
ARF1	ID2	ESPN
ARF4	IPO4	FAAP100
ARF6	ISG15	FAF1
ARFRP1	ITPA	FAM89B
ARGLU1	KEAP1	FAM98C
ARHGAP11A	KHDRBS1	FARSA
ARHGAP29	KIAA0100	FBXL5
ARHGAP45	KIAA0391	FCHO1
ARHGEF7	KIF20B	FGFR1OP2
ARID2	KIF2C	FRS3
ARMC5	KLF16	GABPA
ARPC2	KPNA2	GALNT2
ARPC3	KRT18	GCSH
ARPC4	LARP1	GNL3
ASCL1	LDLR	GOLGA8M
ASF1B	LRPPRC	GOLPH3L
ASH1L	LTN1	GPRIN2
ASH2L	MAML1	GSDMB
ASNA1	MAPRE1	GTF3C3
ATF7IP	MAST2	HAP1
ATG2A	MBD6	HES6
ATG4B	MBTD1	HIST1H2BB
ATIC	MECR	HRAS
ATL2	MPPE1	HRASLS5
ATM	MRPL20	HSD3B1
ATP1A1	MRPL3	IGFLR1
ATP1B3	MRPL49	IGSF3
ATP2B1	MRPL51	INTS13
ATP2C1	MRPL52	INTS14
ATP5F1A	MRPS10	IPMK
ATP5F1B	MTG1	ISYNA1
ATP5F1C	MTRNR2L3	KCNK7
ATP5F1D	MTX2	KCNN1
ATP5F1E	MYRF	KCTD21
ATP5ME	MYT1	KHSRP
ATP5MF	NCOA5	KIF14
ATP5MG	NDUFA2	KIF5A
ATP5PB	NDUFA3	KLF7
ATP5PD	NDUFAF3	KRTAP9
ATP5PF	NDUFS1	LCE3A
ATP5PO	NOSIP	LCN1
ATP6V0A2	NPRL2	LCN15
ATP6V0D1	NSFL1C	LGALS14
ATP6V0E1	NSUN4	LGALS3BP
ATP6V1C1	OR2T2	LIG1
ATP6V1D	PANK3	LIMD2
ATP6V1H	PAPSS1	LIN52
ATRIP	PCGF3	LRFN4
ATRN	PDE4DIP	LRIF1
ATRX	PDXK	LRP5
ATXN10	PET117	LRRC37A
ATXN2L	PEX10	LSM12
AUNIP	PHF23	LYSMD1
AUP1	PHIP	MAFG
AXIN1	PPIAL4A	MAG
AZIN1	PPIH	MBD3L2
B3GALT6	PPP4R2	MED29
B3GAT3	PRUNE1	METTL2B
B3GNT2	PYM1	MRPL1
B3GNT5	RAB13	MRPL2
BAG6	RARG	MRPL43
BBS1	RBFOX2	MRPL46
BCAR1	RC3H1	MRPL50
BCAS2	REXO1	MRPS9
BCCIP	RHOQ	MYL12B
BCL10	RHPN1	NAALADL1
BCL11B	RING1	NACA2
BCL2	RMI2	NBPF10
BCL2L1	RPS6KA1	NCAPH
BCL2L2	RREB1	NCR2
BCL6	SCO2	NDUFA13
BCS1L	SGCA	NDUFS7
BDP1	SGO2	NFATC2IP
BECN1	SINHCAF	NFE2L1
BET1	SLC16A3	NOA1
BICDL2	SLC25A1	NOL11
BIRC2	SLC25A37	NOL12
BIRC6	SLC25A46	NRAS
BLM	SLC35A3	NUBP2
BNIP1	SLTM	NUFIP1
BPTF	SOX5	NUP37
BRAF	STT3B	NUTM2A
BRAP	STUB1	OIP5
BRAT1	SUCLA2	OPA1
BRCA1	SULT2B1	OR2T3
BRCA2	SUMO2	OR4A47
BRD2	TAF9B	OR4N4
BRD7	TBX3	OR4Q3
BRD9	TFB2M	ORC3
BRIP1	THAP12	OTUB1
BRK1	THG1L	PALB2
BRPF1	THOC6	PAQR6
BTAF1	TMEM167A	PCSK9
BTF3	TMEM52	PDCD7
BUD13	TMEM82	PDXDC1
C12orf45	TNRC18	PIK3R4
C15orf41	TRABD	PITPNM1
C16orf72	UBE2L3	PNISR
C17orf58	WASF2	PNN
C18orf21	WDR62	POLE3
C19orf25	XPO4	POTEH
C19orf53	YIPF5	PPP1R11
C1D	ZBTB8OS	PPTC7
C1orf131	ZER1	PRKCA
C2orf49	ZFAND5	PTP4A3
C3orf38	ZMIZ1	PTTG1
C8orf59	ZNF674	PUM1
C8orf76		PUS3
CAB39		PYCR1
CAD		PYGM
CALM2		PYURF
CALML6		RAB26
CALR		RAD17
CAND1		RANBP2
CAP1		RARS
CAPRIN1		RCE1
CARM1		RHBDF2
CARNS1		RHOD
CASC3		RHOG
CBFB		RNF11
CBWD5		RNH1
CCDC107		RPL7L1
CCDC115		RRAS2
CCDC12		RTN2
CCDC130		RYR1
CCDC142		SCGB1D1
CCDC174		SCGB2A1
CCDC22		SDF2L1
CCDC36		SETD2
CCDC51		SLC22A9
CCDC6		SLC31A1
CCDC86		SMARCC1
CCM2		SNAPC4
CCNB1		SNX32
CCNC		SOX4
CCND1		SPDL1
CCND2		SPECC1L
CCND3		SSBP4
CCNE1		SSR4
CCNK		STOML2
CCNL1		STX10
CCNT1		STX5
CCNT2		SYNCRIP
CCP110		TADA3
CD151		TBX6
CD19		TELO2
CD2BP2		TFB1M
CD3EAP		THOC2
CD79B		THRAP3
CDAN1		TIGD3
CDC25B		TIMM13
CDC26		TM2D3
CDC40		TM6SF2
CDC42		TRAF3
CDCA3		TRAPPC5
CDCA5		TRIM71
CDH2		TSACC
CDIPT		TTC14
CDK13		TYRO3
CDK2		UBE2J2
CDK4		UGP2
CDK6		UIMC1
CDK8		UNC45A
CDS2		UTP6
CDX2		VPS72
CEBPA		WDR87
CEBPB		XPO5
CENPA		XRCC5
CENPE		XXYLT1
CENPF		YAE1
CENPH		YPEL1
CENPI		YWHAE
CENPJ		YWHAZ
CENPO		ZC3H10
CENPP		ZC3H8
CENPS		ZCCHC2
CENPT		ZDHHC24
CENPU		ZDHHC8
CEP120		ZNF169
CEP135		ZNF207
CEP152		ZNF284
CEP192		ZNF69
CEP295		ZNF695
CEP350		ZNF705B
CEP55		ZNF862
CEP97		ZNF91
CEPT1
CERS2
CFAP20
CFDP1
CFL1
CFLAR
CHCHD3
CHD1
CHD8
CHKA
CHMP3
CHMP4B
CHMP5
CHMP7
CHORDC1
CHTF8
CHUK
CIART
CIC
CIR1
CIT
CITED2
CKAP2L
CKS1B
CLASRP
CLPB
CLSPN
CMIP
CMPK1
CNEP1R1
CNOT1
CNOT11
CNOT7
CNOT9
CNPY2
COA5
COASY
COG1
COG3
COG4
COG7
COG8
COL4A3BP
COMMD2
COMMD3
COMMD8
COP1
COPE
COPG1
COPS7A
COQ4
COX10
COX14
COX4I1
COX5B
COX6A1
COX6B1
COX6C
COX7B
CPD
CPNE5
CPT1A
CRB3
CREB1
CRK
CRKL
CRLS1
CRTC2
CRTC3
CSDE1
CSH2
CSNK1A1
CSNK2A1
CSTF2
CTAGE15
CTC1
CTDNEP1
CTNNA1
CTNNB1
CTNNBL1
CTNND1
CTPS1
CTR9
CTSK
CTTN
CTU2
CUL2
CUL4B
CWC25
CWF19L2
CXXC1
CXorf56
CYB561A3
CYB5B
CYB5R4
CYC1
DAP3
DARS2
DAXX
DBF4
DCLRE1B
DCPS
DCTN2
DCTN4
DDI2
DDRGK1
DDX19A
DDX20
DDX21
DDX27
DDX31
DDX39B
DDX3X
DDX46
DDX5
DDX52
DDX59
DENND4A
DENND4C
DERL2
DET1
DGCR8
DHFR
DHODH
DHRSX
DHX16
DHX29
DHX35
DHX38
DHX9
DIAPH3
DICER1
DIDO1
DIMT1
DIP2B
DLD
DLG5
DLST
DMAC1
DMXL1
DNAJA3
DNAJB11
DNAJC11
DNAJC13
DNAJC19
DNAJC21
DNAJC9
DND1
DNM1L
DNM2
DNTTIP2
DOCK5
DOCK7
DOLPP1
DPF2
DPH6
DPM1
DPM2
DPM3
DPP9
DR1
DRAM2
DROSHA
DSCC1
DSN1
DUSP10
DUSP22
DUSP4
DYNC1LI1
DYNC1LI2
DYNLL1
DYNLT1
DYRK1A
E2F3
E4F1
EAF1
EARS2
EBF1
ECSIT
EDF1
EEFSEC
EFL1
EFR3A
EGFR
EGLN1
EIF1
EIF1AX
EIF2B5
EIF2S2
EIF3F
EIF3H
EIF3J
EIF4B
EIF4E2
EIF4G1
EIF4G2
EIF5A
EIPR1
ELAVL1
ELL
ELMO2
ELOA
ELOC
ELOVL1
ELP2
ELP4
EMC1
EMC2
EMC3
EMC4
EMC6
EMC7
ENO1
ENY2
EP300
EPC2
EPS15L1
ERAL1
ERBB2
ERBB3
ERCC3
ERCC4
ERCC6L
ERP44
ESCO2
ESR1
ETV6
EXO1
EXOC1
EXOC2
EXOC3
EXOC4
EXOC5
EXOC8
EXOSC1
EXOSC3
EXT1
EXT2
EXTL3
EZH2
FAAP24
FAF2
FAM104B
FAM117B
FAM122A
FAM126B
FAM129B
FAM208B
FAM210A
FAM32A
FAM50A
FAM83H
FAM98B
FANCF
FANCG
FANCI
FANCL
FANCM
FAR1
FARS2
FASN
FASTKD5
FBXL12
FBXO11
FBXO42
FBXO7
FBXW11
FCHO2
FDFT1
FDPS
FDX2
FDXR
FECH
FEN1
FERMT1
FERMT2
FGFR1
FGFR1OP
FH
FIBP
FIG4
FIP1L1
FIS1
FKBPL
FLCN
FLI1
FLII
FLT3LG
FLVCR1
FNDC3B
FNIP1
FNTA
FOSL1
FOXA1
FOXA2
FOXF1
FOXK1
FPGS
FTSJ3
FUBP1
FURIN
FUS
FXN
G6PD
GAB1
GAB2
GABARAP
GABPB1
GAK
GAL
GALE
GANAB
GAPVD1
GAR1
GART
GATA3
GATAD1
GATB
GATC
GCLC
GDI2
GEMIN4
GEMIN7
GEMIN8
GET4
GFER
GFI1
GFI1B
GFM1
GFPT1
GGNBP2
GGT1
GJC1
GLCE
GLE1
GLMN
GLRX3
GLS
GMNN
GMPPB
GMPS
GNB1
GNB1L
GNB2
GNG5
GNL1
GNPNAT1
GOLT1B
GPATCH1
GPATCH8
GPI
GPR61
GPS2
GPX4
GPX8
GRB2
GRHL2
GRK2
GRSF1
GSE1
GSTM4
GSTP1
GTF2A1
GTF2F1
GTF2F2
GTF2H1
GTF2H2
GTF2H2C
GTF2H5
GTF3C4
GTF3C5
GTF3C6
GTPBP10
GTSE1
H2AFZ
HAND2
HAPLN2
HARS2
HAUS3
HAUS4
HAUS8
HBS1L
HCFC1R1
HDAC2
HEATR3
HECTD1
HERPUD1
HGS
HIF1AN
HIKESHI
HIST1H2AI
HIST1H2AJ
HIST1H2BI
HIST1H2BN
HIST1H3B
HIST1H3I
HIST1H4A
HJV
HMGA2
HMGCR
HMGCS1
HMGXB3
HNF1A
HNF1B
HNRNPL
HNRNPM
HS2ST1
HSCB
HSD17B10
HSD17B12
HSD17B4
HSF1
HSP90B1
HSPA13
HSPA14
HSPA8
HTRA2
HTT
HUS1
IARS2
ICE1
ICE2
IDH3A
IER3IP1
IGF1R
IGF2BP1
IGHMBP2
IKBKB
IKBKG
IKZF1
IKZF3
ILK
IMPDH2
ING3
INO80B
INPP5K
INS
INTS10
INTS12
INTS2
INTS6
INTS8
IPO5
IPO9
IPPK
IQGAP1
IREB2
IRF2
IRF2BP2
IRF4
IRF8
IRS1
IRS2
IRS4
ISCA2
ISG20L2
ISL1
IST1
ITGA3
ITGAV
ITGB1
ITGB3
ITGB5
ITPK1
ITSN2
IWS1
JTB
JUN
JUNB
KANSL2
KAT14
KAT6A
KATNA1
KATNB1
KBTBD2
KCMF1
KCNK5
KCTD10
KDM5C
KDM8
KDSR
KIDINS220
KIF15
KIF18A
KIF18B
KIF22
KLF5
KLF6
KMT2A
KMT2C
KMT2D
KNL1
KNTC1
KRAS
LAMTOR1
LAMTOR3
LAMTOR4
LARS2
LASP1
LATS2
LCMT1
LCN6
LCN8
LDB1
LDLRAP1
LEMD2
LENG1
LENG8
LIAS
LIG3
LIG4
LIMS1
LIN28B
LIN54
LIPT1
LMNA
LMO2
LPA
LPAR1
LRP8
LRRC37A2
LSM5
LTV1
LYL1
MAD2L1
MAD2L1BP
MAEA
MAFF
MAGOH
MAN1A2
MANF
MAP2K1
MAP2K2
MAP3K7
MAPK1
MAPK14
MAPKAP1
2022-03-05
2022-03-06
MARK2
MAT2A
MAU2
MAX
MBD2
MBD3
MBNL1
MBTPS1
MBTPS2
MCL1
MCM10
MCMBP
MCPH1
MCRS1
MCTS1
MDC1
MDM2
MDM4
MECOM
MED1
MED10
MED12
MED13
MED13L
MED14
MED15
MED16
MED18
MED19
MED20
MED21
MED23
MED24
MED25
MED27
MED28
MED31
MED7
MED9
MEF2B
MEF2C
MEF2D
MEN1
MEPCE
MET
METAP1
METAP2
METTL1
METTL14
METTL17
METTL23
METTL3
MFN2
MGAT2
MGRN1
MIB1
MINOS1
MIOS
MIPEP
MIS12
MITF
MKLN1
MLLT1
MLST8
MMGT1
MNT
MOB4
MON2
MPDU1
MPHOSPH8
MPI
MPRIP
MRE11
MRM2
MRM3
MRPL12
MRPL13
MRPL14
MRPL15
MRPL16
MRPL17
MRPL18
MRPL23
MRPL24
MRPL28
MRPL30
MRPL32
MRPL33
MRPL34
MRPL37
MRPL38
MRPL39
MRPL4
MRPL40
MRPL44
MRPL47
MRPL48
MRPL53
MRPL54
MRPL55
MRPL57
MRPL58
MRPL9
MRPS11
MRPS12
MRPS14
MRPS17
MRPS18B
MRPS18C
MRPS2
MRPS23
MRPS24
MRPS25
MRPS27
MRPS28
MRPS30
MRPS31
MRPS35
MRPS5
MRPS6
MRPS7
MSI2
MSL1
MSL3
MSN
MSTO1
MTA2
MTERF3
MTERF4
MTF1
MTFMT
MTG2
MTHFD1
MTMR6
MTMR9
MTPAP
MTSS1
MVD
MVK
MYB
MYBBP1A
MYBL2
MYBPC3
MYCN
MYEOV
MYH9
MYL12A
MYO10
MYO1H
MYO9B
MYOD1
MZT1
MZT2A
N6AMT1
NAA20
NAA25
NAA35
NAA40
NABP2
NAF1
NAMPT
NAPA
NAPG
NARS2
NAV2
NBAS
NBEAL1
NBN
NCAPD3
NCAPG2
NCAPH2
NCDN
NCKAP1
NCKAP1L
NCL
NCLN
NCOA4
NCOA6
NDC1
NDE1
NDUFA1
NDUFA10
NDUFA11
NDUFA6
NDUFA8
NDUFAB1
NDUFAF1
NDUFAF4
NDUFAF5
NDUFB10
NDUFB11
NDUFB2
NDUFB3
NDUFB4
NDUFB5
NDUFB6
NDUFB7
NDUFB8
NDUFB9
NDUFC1
NDUFC2
NDUFS2
NDUFS5
NDUFS8
NDUFV1
NDUFV2
NEDD9
NEK1
NELFA
NEUROD1
NF2
NFE2L2
NFIB
NFKB1
NFKB2
NGDN
NGLY1
NHLRC2
NIPBL
NKAPD1
NKX2
NME6
NMNAT1
NMT1
NOC2L
NOL7
NOL8
NOLC1
NOM1
NONO
NOP9
NPAS4
NPAT
NPC1
NPM1
NR2C2AP
NRBP1
NRDC
NRP2
NSL1
NSMCE1
NSMCE2
NSMCE3
NSMCE4A
NSRP1
NSUN5
NUBP1
NUDCD3
NUDT8
NUMA1
NUP107
NUP153
NUP155
NUP160
NUP50
NUP58
NUPL2
NXT1
ODR4
OGA
OGDH
OR2T33
OR4M2
OR5AU1
ORC1
ORC2
ORC4
ORC5
OS9
OSBP
OSBPL9
OST4
OSTC
OXSM
OXSR1
P2RX2
P2RY6
PABPC1
PACS1
PAICS
PAK2
PAK4
PAPOLA
PAQR4
PARD3
PARD6B
PARN
PAX3
PAX5
PAX8
PBRM1
PC
PCM1
PCNT
PCNX3
PCYT1A
PDCD5
PDCD6
PDCD6IP
PDCL
PDCL3
PDE12
PDGFRA
PDGFRB
PDS5A
PDS5B
PEA15
PELO
PEX12
PEX13
PEX19
PEX26
PEX6
PFAS
PFDN1
PFDN4
PFDN5
PFN1
PGAM1
PGD
PGM3
PHACTR4
PHF2
PHOX2A
PI4KB
PIAS4
PICALM
PIGH
PIGW
PIK3C3
PIK3CA
PIK3CB
PIK3CD
PIK3R1
PIK3R2
PILRA
PIM2
PINX1
PITRM1
PKD1
PKM
PKMYT1
PKN2
PKNOX1
PMM2
PMVK
PNKP
PNPT1
POLD4
POLE4
POLR1E
POLR3D
POLRMT
POMP
POP1
POP4
POP7
POT1
POU2AF1
PPA1
PPA2
PPARG
PPAT
PPCDC
PPCS
PPIE
PPIL1
PPIL2
PPIP5K2
PPM1D
PPM1G
PPM1J
PPME1
PPP1CA
PPP1CB
PPP1CC
PPP1R12A
PPP1R15B
PPP1R7
PPP2CA
PPP2R1A
PPP2R2A
PPP2R3C
PPP2R5C
PPP6C
PPP6R3
PQBP1
PRAMEF20
PRDM1
PRDM10
PRDX1
PRELID3B
PREX1
PRKAR1A
PRKCI
PRKRA
PRKRIP1
PRPF18
PRPF39
PRPF4B
PRPS1
PRR12
PRRC2C
PSMB1
PSMB5
PSMB7
PSMC1
PSMC4
PSME3
PSMG1
PSMG2
PSTK
PTAR1
PTBP1
PTCD1
PTCD3
PTDSS1
PTGES3
PTK2
PTMA
PTP4A1
PTP4A2
PTPA
PTPMT1
PTPN1
PTPN11
PTPN23
PWP1
PXN
PYROXD1
QKI
QRICH1
QRSL1
RAB10
RAB1A
RAB21
RAB35
RAB6A
RAB7A
RABGEF1
RABIF
RAC1
RAD1
RAD23B
RAD50
RAD51
RAD51B
RAD9A
RAF1
RANBP3
RANBP9
RAPGEF1
RAPGEF6
RAPGEFL1
RAPH1
RARS2
RASGRP2
RB1CC1
RBBP7
RBBP8
RBFA
RBM10
RBM15
RBM18
RBM27
RBM33
RBM34
RBM38
RBM4
RBM42
RBM47
RBM4B
RBM5
RBMX
RBPJ
RBSN
RBX1
RCL1
RCOR1
RDM1
RELA
RELB
RER1
REST
REV3L
REXO2
RFC1
RFC4
RFK
RGP1
RHEB
RHOA
RHOC
RIC1
RIC8A
RICTOR
RIMBP3
RINT1
RMI1
RMND1
RMND5A
RNASEH2A
RNASEH2B
RNASEH2C
RNF139
RNF146
RNF168
RNF20
RNF25
RNF31
RNF4
RNF8
ROCK1
RPAP3
RPF1
RPIA
RPL22
RPL22L1
RPL28
RPL30
RPL35A
RPL36A
RPL36AL
RPL39
RPN2
RPP25L
RPP38
RPRD1B
RPRD2
RPS19BP1
RPS21
RPS5
RPS6KA3
RPUSD4
RRAGA
RRAGC
RRP1
RRP7A
RRP9
RSU1
RTEL1
RTF2
RTL8B
RTRAF
RTTN
RUNX1
RXRA
S100A2
SAFB
SAMD4B
SAMM50
SAR1A
SARS2
SATB2
SBNO2
SCAF8
SCAP
SCD
SCNM1
SCO1
SDAD1
SDC1
SDHA
SDHB
SDHC
SEC16A
SEC23B
SEC23IP
SEC61B
SEC61G
SEC62
SEC63
SECISBP2
SEPHS2
SEPSECS
SETD1A
SETD1B
SETD5
SETDB1
SF3B6
SFSWAP
SGF29
SGO1
SH3GL1
SHOC2
SIN3A
SIPA1
SIVA1
SKA1
SKA3
SKIV2L
SKP2
SLBP
SLC16A1
SLC19A1
SLC20A1
SLC25A19
SLC25A26
SLC25A28
SLC25A3
SLC2A1
SLC30A9
SLC33A1
SLC35B1
SLC35B2
SLC38A2
SLC39A1
SLC3A2
SLC4A7
SLC5A3
SLC7A1
SLC7A5
SLF1
SMAD7
SMARCA2
SMARCA4
SMARCA5
SMARCAL1
SMARCB1
SMARCD1
SMARCD2
SMARCE1
SMC5
SMC6
SMCHD1
SMG7
SMPD4
SNAI2
SNAP23
SNRNP40
SNRNP48
SNRPA
SNRPB2
SNUPN
SNX17
SOCS3
SOD2
SOS1
SOX10
SOX2
SOX9
SP1
SPATA31A6
SPDEF
SPI1
SPICE1
SPINT2
SPRR2G
SPRTN
SPTLC2
SPTSSA
SQLE
SQSTM1
SRC
SRCAP
SRD5A3
SREBF1
SREK1
SRF
SRFBP1
SRM
SRP19
SRP9
SRPK1
SRPRA
SRPRB
SRRM2
SRRT
SRSF4
SSB
SSH2
SSR2
STAG1
STAG2
STAMBP
STAT3
STAT5B
STEAP3
STIL
STK11
STMN1
STN1
STRAP
STRIP1
STT3A
STX18
STX4
STXBP3
SUB1
SUCLG1
SUCO
SUDS3
SUGP1
SUGT1
SUPT20H
SUPT3H
SUPT4H1
SUPT7L
SURF4
SURF6
SYK
SYT12
SYVN1
TACC3
TADA1
TADA2B
TAF1
TAF10
TAF1A
TAF1B
TAF1D
TAF2
TAF3
TAF4
TAF5L
TAF6L
TAF8
TAPT1
TAZ
TBC1D10B
TBCA
TBCE
TBL1XR1
TBP
TBX10
TBX2
TCF12
TCF3
TCF7L2
TCOF1
TDP2
TEAD1
TEAD3
TECR
TEDC1
TEDC2
TEN1
TERF1
TESMIN
TEX10
TFAP2A
TFAP2B
TFAP2C
TFAP4
TFDP1
TFIP11
TFRC
TGFBRAP1
TGIF1
TGS1
THAP1
THAP11
THAP3
THOC5
TIAL1
TIMM17A
TIMM22
TIMM23
TIMM29
TIMM9
TIMMDC1
TIPARP
TIPIN
TKT
TLK2
TLN1
TM2D2
TM9SF3
TMED10
TMED2
TMEM147
TMEM161B
TMEM165
TMEM189
TMEM242
TMEM30A
TMEM41B
TMEM88B
TMX2
TNFAIP3
TNFRSF12A
TNPO1
TNS3
TOE1
TOMM70
TOP1
TOP1MT
TOPBP1
TP53
TP53BP1
TP53BP2
TP53RK
TP63
TPI1
TPK1
TPRKB
TRA2B
TRAF2
TRAF7
TRAPPC13
TRAPPC2L
TRIM33
TRIM37
TRIO
TRIP13
TRIR
TRIT1
TRMT10C
TRMT5
TRMT6
TRMT61A
TRNAU1AP
TRPM7
TRPS1
TSC1
TSC2
TSEN2
TSEN34
TSG101
TSPAN31
TSR3
TTC37
TTC4
TTC7A
TTF1
TTF2
TTI2
TTK
TUBA1B
TUBA1C
TUBB2A
TUBB4B
TUBD1
TUBE1
TUBGCP6
TWNK
TXNDC17
TXNRD1
TYMS
UAP1
UBA5
UBA52
UBA6
UBALD1
UBALD2
UBAP1
UBC
UBE2C
UBE2D3
UBE2G2
UBE2H
UBE2J1
UBE2K
UBE2N
UBE2O
UBE2Q1
UBE2S
UBE2T
UBE2Z
UBE3A
UBIAD1
UBQLN1
UBR4
UFC1
UFL1
UFM1
UFSP2
UGCG
UMPS
UNC50
UPK1A
UQCR10
UQCRB
UQCRC1
UQCRC2
UQCRFS1
URB2
UROD
UROS
USE1
USP1
USP14
USP37
USP38
USP39
USP7
USP8
USP9X
UTP11
UTP14A
UTP18
UTP23
UTP25
UVRAG
UXS1
VAC14
VAPA
VARS2
VBP1
VCL
VCPIP1
VDAC1
VEZT
VHL
VIRMA
VMA21
VMP1
VPS16
VPS18
VPS26A
VPS33A
VPS36
VPS37A
VPS39
VPS45
VPS4A
VPS4B
VPS50
VPS52
VPS53
VPS54
VPS8
VRK1
WAC
WAPL
WARS2
WASHC3
WASHC4
WASHC5
WASL
WDR1
WDR24
WDR25
WDR26
WDR33
WDR4
WDR44
WDR46
WDR48
WDR59
WDR7
WDR70
WDR73
WDR83
WDR89
WDR92
WNK1
WRB
WRN
WSB1
WSB2
WTAP
WWTR1
XPR1
XRCC2
XRCC4
XRN1
XYLT2
YAP1
YBX1
YEATS2
YIF1A
YIPF6
YME1L1
YPEL5
YTHDC1
YTHDF2
YY1
ZBTB17
ZBTB18
ZBTB7A
ZBTB7B
ZC3H13
ZC3H18
ZC3H7A
ZCCHC9
ZCRB1
ZEB1
ZEB2
ZFAT
ZFP36L1
ZFP36L2
ZFPM1
ZFR
ZFX
ZMYND8
ZNF131
ZNF217
ZNF236
ZNF318
ZNF335
ZNF407
ZNF511
ZNF559
ZNF574
ZNF593
ZNF622
ZNF687
ZNF728
ZNF74
ZNF789
ZNF793
ZNFX1
ZNHIT1
ZNHIT3
ZNHIT6
ZNRD1
ZW10
ZWILCH
ZWINT
