## Supplementary material for "TCGA_DEPMAP_ – Mapping Translational Dependencies and Synthetic Lethalities within The Cancer Genome Atlas": Table S4

### Sheet: Sheet0
Ingenuity Canonical Pathways	-log(p-value)	Ratio	Molecules
Oxidative Phosphorylation	12.2	0.108	ATP5F1D,ATP5MG,COX5B,COX6B1,NDUFA8,NDUFB10,NDUFS2,NDUFV1,UQCR10,UQCRB,UQCRC1,UQCRC2
Mitochondrial Dysfunction	9.95	0.0702	ATP5F1D,ATP5MG,COX5B,COX6B1,NDUFA8,NDUFB10,NDUFS2,NDUFV1,UQCR10,UQCRB,UQCRC1,UQCRC2
FAT10 Cancer Signaling Pathway	6.61	0.12	AKT2,CHUK,IKBKB,NFKB1,RELB,STAT3
Gα12/13 Signaling	6.28	0.0602	AKT2,CHUK,IKBKB,LPAR1,MEF2C,MEF2D,NFKB1,RELB
Regulation Of The Epithelial Mesenchymal Transition By Growth Factors Pathway	6.08	0.0469	AKT2,CHUK,IKBKB,LATS2,MET,NFKB1,PDGFRB,RELB,STAT3
IL-17A Signaling in Airway Cells	5.84	0.0896	AKT2,CHUK,IKBKB,NFKB1,RELB,STAT3
Glucocorticoid Receptor Signaling	5.61	0.024	AKT2,ATP5F1D,CHUK,IKBKB,NDUFA8,NDUFB10,NDUFS2,NDUFV1,NFKB1,SMARCD2,STAT3,TAF5L,TSG101,UQCRC2
Sirtuin Signaling Pathway	5.45	0.0341	ATP5F1D,BECN1,NDUFA8,NDUFB10,NDUFS2,NDUFV1,NFKB1,RELB,STAT3,UQCRC2
iNOS Signaling	5.32	0.106	CALM1 (includes others),CHUK,IKBKB,NFKB1,RELB
Acute Myeloid Leukemia Signaling	5.06	0.0659	AKT2,FLT3,NFKB1,PIM2,RELB,STAT3
RANK Signaling in Osteoclasts	5.06	0.0659	AKT2,CALM1 (includes others),CHUK,IKBKB,NFKB1,RELB
Apelin Endothelial Signaling Pathway	5.01	0.0496	AKT2,CALM1 (includes others),GNG5,MEF2C,MEF2D,NFKB1,RELB
Lymphotoxin β Receptor Signaling	4.98	0.0909	AKT2,CHUK,IKBKB,NFKB1,RELB
PI3K Signaling in B Lymphocytes	4.93	0.0483	AKT2,CALM1 (includes others),CD79B,CHUK,IKBKB,NFKB1,RELB
PTEN Signaling	4.83	0.0467	AKT2,CHUK,IKBKB,INPP5K,NFKB1,PDGFRB,RELB
TNFR2 Signaling	4.63	0.125	CHUK,IKBKB,NFKB1,RELB
Activation of IRF by Cytosolic Pattern Recognition Receptors	4.63	0.0769	CHUK,IKBKB,ISG15,NFKB1,RELB
HER-2 Signaling in Breast Cancer	4.56	0.0352	AKT2,CHUK,COX5B,COX6B1,IKBKB,NFKB1,RELB,STAT3
CD40 Signaling	4.56	0.0746	CHUK,IKBKB,NFKB1,RELB,STAT3
4-1BB Signaling in T Lymphocytes	4.52	0.118	CHUK,IKBKB,NFKB1,RELB
Gαq Signaling	4.48	0.0412	AKT2,CALM1 (includes others),CHUK,GNG5,IKBKB,NFKB1,RELB
IL-10 Signaling	4.41	0.0694	CHUK,IKBKB,NFKB1,RELB,STAT3
MSP-RON Signaling In Macrophages Pathway	4.4	0.0504	CHUK,IKBKB,NFKB1,RELB,SBNO2,STAT3
TWEAK Signaling	4.38	0.108	CHUK,IKBKB,NFKB1,RELB
IL-17A Signaling in Fibroblasts	4.33	0.105	CHUK,IKBKB,NFKB1,RELB
Angiopoietin Signaling	4.29	0.0658	AKT2,CHUK,IKBKB,NFKB1,RELB
NF-κB Activation by Viruses	4.24	0.0641	AKT2,CHUK,IKBKB,NFKB1,RELB
IL-6 Signaling	4.22	0.0469	AKT2,CHUK,IKBKB,NFKB1,RELB,STAT3
Estrogen Receptor Signaling	4.21	0.0244	AKT2,ATP5F1D,GNG5,NDUFA8,NDUFB10,NDUFS2,NDUFV1,NFKB1,RELB,UQCRC2
April Mediated Signaling	4.16	0.0952	CHUK,IKBKB,NFKB1,RELB
B Cell Activating Factor Signaling	4.12	0.093	CHUK,IKBKB,NFKB1,RELB
Regulation of the Epithelial-Mesenchymal Transition Pathway	4.1	0.0359	AKT2,MET,NFKB1,PDGFRB,RBPJ,RELB,STAT3
PEDF Signaling	4.09	0.0595	AKT2,CHUK,IKBKB,NFKB1,RELB
Role of PKR in Interferon Induction and Antiviral Response	4.08	0.0441	CHUK,IKBKB,NFKB1,PDGFRB,RELB,STAT3
Role of RIG1-like Receptors in Antiviral Innate Immunity	4	0.087	CHUK,IKBKB,NFKB1,RELB
IL-23 Signaling Pathway	4	0.087	AKT2,NFKB1,RELB,STAT3
TNFR1 Signaling	3.82	0.0784	CHUK,IKBKB,NFKB1,RELB
Small Cell Lung Cancer Signaling	3.81	0.0521	AKT2,CHUK,IKBKB,NFKB1,RELB
IL-1 Signaling	3.81	0.0521	CHUK,GNG5,IKBKB,NFKB1,RELB
HOTAIR Regulatory Pathway	3.65	0.0368	AKT2,MET,NFKB1,RELB,REST,STAT3
CD27 Signaling in Lymphocytes	3.63	0.0702	CHUK,IKBKB,NFKB1,RELB
Chronic Myeloid Leukemia Signaling	3.59	0.0467	AKT2,CHUK,IKBKB,NFKB1,RELB
PPAR Signaling	3.59	0.0467	CHUK,IKBKB,NFKB1,PDGFRB,RELB
G-Protein Coupled Receptor Signaling	3.48	0.0171	AKT2,CALM1 (includes others),CHUK,GNG5,IKBKB,LATS2,LPAR1,MEF2C,MEF2D,NFKB1,RELB,STAT3
Pulmonary Fibrosis Idiopathic Signaling Pathway	3.47	0.0245	AKT2,LATS2,LPAR1,NFKB1,PDGFRB,RBPJ,RELB,STAT3
Role of JAK1, JAK2 and TYK2 in Interferon Signaling	3.47	0.115	NFKB1,RELB,STAT3
Induction of Apoptosis by HIV1	3.42	0.0615	CHUK,IKBKB,NFKB1,RELB
Pentose Phosphate Pathway (Non-oxidative Branch)	3.39	0.333	RPIA,TKT
NGF Signaling	3.36	0.0417	AKT2,CHUK,IKBKB,NFKB1,RELB
Acute Phase Response Signaling	3.35	0.0324	AKT2,CHUK,IKBKB,NFKB1,RELB,STAT3
Cardiac Hypertrophy Signaling (Enhanced)	3.23	0.0185	AKT2,CALM1 (includes others),CHUK,GNG5,IKBKB,MEF2C,MEF2D,NFKB1,RELB,STAT3
Oxytocin In Brain Signaling Pathway	3.21	0.0305	AKT2,CALM1 (includes others),GNG5,MEF2C,MEF2D,NFKB1
Granzyme A Signaling	3.18	0.0533	NDUFA8,NDUFB10,NDUFS2,NDUFV1
PI3K/AKT Signaling	3.17	0.03	AKT2,CHUK,IKBKB,INPP5K,NFKB1,RELB
CDX Gastrointestinal Cancer Signaling Pathway	3.15	0.0297	AKT2,CHUK,IKBKB,NFKB1,RELB,STAT3
TREM1 Signaling	3.14	0.0519	AKT2,NFKB1,RELB,STAT3
Oxytocin Signaling Pathway	3.13	0.0248	AKT2,CALM1 (includes others),GNG5,MEF2C,MYO1H,NFKB1,RELB
Toll-like Receptor Signaling	3.11	0.0513	CHUK,IKBKB,NFKB1,RELB
IL-12 Signaling and Production in Macrophages	3.11	0.0368	AKT2,CHUK,IKBKB,NFKB1,RELB
IL-9 Signaling	3.09	0.0857	NFKB1,RELB,STAT3
MSP-RON Signaling In Cancer Cells Pathway	3.06	0.0357	AKT2,MET,NFKB1,RELB,STAT3
JAK/STAT Signaling	3.03	0.0488	AKT2,NFKB1,RELB,STAT3
BEX2 Signaling Pathway	3.03	0.0488	AKT2,NFKB1,RELB,STAT3
LPS-stimulated MAPK Signaling	2.97	0.0471	CHUK,IKBKB,NFKB1,RELB
Role of NFAT in Regulation of the Immune Response	2.94	0.0169	AKT2,CALM1 (includes others),CD79B,CHUK,GNG5,IKBKB,MEF2C,MEF2D,NFKB1,RELB
Type II Diabetes Mellitus Signaling	2.89	0.0327	AKT2,CHUK,IKBKB,NFKB1,RELB
Pentose Phosphate Pathway	2.84	0.182	RPIA,TKT
Dolichyl-diphosphooligosaccharide Biosynthesis	2.84	0.182	ALG3,DPM1
Death Receptor Signaling	2.78	0.0417	CHUK,IKBKB,NFKB1,RELB
Hepatic Fibrosis Signaling Pathway	2.74	0.0189	AKT2,CALM1 (includes others),CHUK,IKBKB,NFKB1,PDGFRB,RELB,STAT3
Androgen Signaling	2.69	0.0296	CALM1 (includes others),GNG5,NFKB1,RELB,TAF5L
Ribonucleotide Reductase Signaling Pathway	2.68	0.0294	AKT2,MET,NFKB1,SMARCD2,STAT3
Apoptosis Signaling	2.65	0.0385	CHUK,IKBKB,NFKB1,RELB
MYC Mediated Apoptosis Signaling	2.63	0.06	CHUK,IKBKB,NFKB1
Tight Junction Signaling	2.59	0.0279	AKT2,MYO1H,NFKB1,RELB,VAPA
Transcriptional Regulatory Network in Embryonic Stem Cells	2.54	0.0556	H4C1,REST,STAT3
Antioxidant Action of Vitamin C	2.53	0.0357	CHUK,IKBKB,NFKB1,RELB
Prostate Cancer Signaling	2.51	0.0351	AKT2,CHUK,NFKB1,RELB
Macrophage Classical Activation Signaling Pathway	2.49	0.0265	CHUK,IKBKB,NFKB1,STAT3,UQCRC2
Production of Nitric Oxide and Reactive Oxygen Species in Macrophages	2.47	0.0262	AKT2,CHUK,IKBKB,NFKB1,RELB
Hepatic Fibrosis / Hepatic Stellate Cell Activation	2.44	0.0258	MET,MYO1H,NFKB1,PDGFRB,RELB
PPARα/RXRα Activation	2.43	0.0256	CHUK,IKBKB,MEF2C,NFKB1,RELB
IL-15 Production	2.39	0.0325	MET,NFKB1,PDGFRB,RELB
Pancreatic Adenocarcinoma Signaling	2.35	0.0317	AKT2,NFKB1,RELB,STAT3
Coronavirus Pathogenesis Pathway	2.34	0.0245	CHUK,IKBKB,NFKB1,RELB,STAT3
IL-8 Signaling	2.29	0.0238	AKT2,CHUK,GNG5,IKBKB,NFKB1
fMLP Signaling in Neutrophils	2.29	0.0305	CALM1 (includes others),GNG5,NFKB1,RELB
Role of PI3K/AKT Signaling in the Pathogenesis of Influenza	2.29	0.0455	AKT2,NFKB1,RELB
P2Y Purigenic Receptor Signaling Pathway	2.27	0.0301	AKT2,GNG5,NFKB1,RELB
Role Of Osteoclasts In Rheumatoid Arthritis Signaling Pathway	2.23	0.0195	ADAM11,AKT2,CALM1 (includes others),CHUK,IKBKB,NFKB1
Iron homeostasis signaling pathway	2.21	0.029	ATP6V1D,NUBP1,PDGFRB,STAT3
B Cell Receptor Signaling	2.19	0.0142	AKT2,CALM1 (includes others),CD79B,CHUK,IKBKB,INPP5K,MEF2C,NFKB1,RELB
Role of NFAT in Cardiac Hypertrophy	2.19	0.0225	AKT2,CALM1 (includes others),GNG5,MEF2C,MEF2D
Role of Osteoblasts, Osteoclasts and Chondrocytes in Rheumatoid Arthritis	2.18	0.0223	AKT2,CALM1 (includes others),CHUK,IKBKB,NFKB1
Thrombin Signaling	2.17	0.0222	AKT2,GNG5,IKBKB,NFKB1,RELB
IL-22 Signaling	2.15	0.0833	AKT2,STAT3
Osteoarthritis Pathway	2.08	0.0212	CHUK,MEF2C,NFKB1,RBPJ,RELB
Role of Macrophages, Fibroblasts and Endothelial Cells in Rheumatoid Arthritis	2.08	0.0181	AKT2,CALM1 (includes others),CHUK,IKBKB,NFKB1,STAT3
Estrogen-Dependent Breast Cancer Signaling	2.05	0.037	AKT2,NFKB1,RELB
Relaxin Signaling	2.04	0.0258	AKT2,GNG5,NFKB1,RELB
FLT3 Signaling in Hematopoietic Progenitor Cells	2.03	0.0366	AKT2,FLT3,STAT3
