## Supplementary material for "TCGA_DEPMAP_ – Mapping Translational Dependencies and Synthetic Lethalities within The Cancer Genome Atlas": Table S8

### Sheet: Sheet1
GeneA_GeneB	TCGADEPMAP predicted	PARALOG	TSG	EXPERIMENTAL/CTRL
ARID1A_ARID1B	YES	YES	YES	EXPERIMENTAL
STAG1_STAG2	YES	YES	YES	EXPERIMENTAL
CDH1_CDH15	YES	YES	YES	EXPERIMENTAL
PIK3R1_PIK3R3	YES	YES	YES	EXPERIMENTAL
LRP1_LRP1B	YES	YES	YES	EXPERIMENTAL
KAT6A_KAT6B	YES	YES	YES	EXPERIMENTAL
SMARCA2_SMARCA4	YES	YES	YES	EXPERIMENTAL
CREBBP_EP300	YES	YES	YES	EXPERIMENTAL
TP53_TP63	YES	YES	YES	EXPERIMENTAL
GATA3_TRPS1	YES	YES	YES	EXPERIMENTAL
VPS4A_VPS4B	YES	Yes	NO	EXPERIMENTAL
PAPSS1_PAPSS2	YES	YES	NO	EXPERIMENTAL
SLC25A28_SLC25A37	YES	YES	NO	EXPERIMENTAL
PTK2_PTK2B	YES	YES	NO	EXPERIMENTAL
AREL1_HUWE1	YES	YES	NO	EXPERIMENTAL
CR1L_CSMD1	YES	YES	NO	EXPERIMENTAL
IFNA10_IFNA6	YES	YES	NO	EXPERIMENTAL
IFNA10_IFNA17	YES	YES	NO	EXPERIMENTAL
STAMBP_STAMBPL1	YES	YES	NO	EXPERIMENTAL
CNOT7_CNOT8	YES	YES	NO	EXPERIMENTAL
HSP90AA1_HSP90AB1	YES	YES	NO	EXPERIMENTAL
SAR1A_SAR1B	YES	YES	NO	EXPERIMENTAL
CSNK2A1_CSNK2A2	YES	YES	NO	EXPERIMENTAL
UBE2V1_UBE2V2	YES	YES	NO	EXPERIMENTAL
TNPO1_TNPO2	YES	YES	NO	EXPERIMENTAL
AP2A1_AP2A2	YES	YES	NO	EXPERIMENTAL
PUM1_PUM2	YES	YES	NO	EXPERIMENTAL
NAP1L1_NAP1L4	YES	YES	NO	EXPERIMENTAL
PYCR1_PYCR2	YES	YES	NO	EXPERIMENTAL
ARPC5_ARPC5L	YES	YES	NO	EXPERIMENTAL
TNKS_TNKS2	YES	YES	NO	EXPERIMENTAL
AP1B1_AP2B1	YES	YES	NO	EXPERIMENTAL
TMED4_TMED9	YES	YES	NO	EXPERIMENTAL
EVI5_EVI5L	YES	YES	NO	EXPERIMENTAL
CSNK1D_CSNK1E	YES	YES	NO	EXPERIMENTAL
DYNC1LI1_DYNC1LI2	YES	YES	NO	EXPERIMENTAL
SMARCC1_SMARCC2	YES	YES	NO	EXPERIMENTAL
DDX19A_DDX19B	YES	YES	NO	EXPERIMENTAL
COPS7A_COPS7B	YES	YES	NO	EXPERIMENTAL
KDELR1_KDELR2	YES	YES	NO	EXPERIMENTAL
MKNK1_MKNK2	YES	YES	NO	EXPERIMENTAL
VAMP1_VAMP2	YES	YES	NO	EXPERIMENTAL
ALG10_ALG10B	YES	YES	NO	EXPERIMENTAL
ROCK1_ROCK2	YES	YES	NO	EXPERIMENTAL
AP3M1_AP3M2	YES	YES	NO	EXPERIMENTAL
TIA1_TIAL1	YES	YES	NO	EXPERIMENTAL
SEC24A_SEC24B	YES	YES	NO	EXPERIMENTAL
CHUK_IKBKB	YES	YES	NO	EXPERIMENTAL
RC3H1_RC3H2	YES	YES	NO	EXPERIMENTAL
UGGT1_UGGT2	YES	YES	NO	EXPERIMENTAL
CCNE1_CCNE2	YES	YES	NO	EXPERIMENTAL
ING4_ING5	YES	YES	NO	EXPERIMENTAL
ATP6V0A1_ATP6V0A2	YES	YES	NO	EXPERIMENTAL
SGTA_SGTB	YES	YES	NO	EXPERIMENTAL
ZNF143_ZNF76	YES	YES	NO	EXPERIMENTAL
UCK1_UCK2	YES	YES	NO	EXPERIMENTAL
GIGYF1_GIGYF2	YES	YES	NO	EXPERIMENTAL
DNAJA1_DNAJA2	YES	YES	NO	EXPERIMENTAL
TFCP2_UBP1	YES	YES	NO	EXPERIMENTAL
SAFB_SAFB2	YES	YES	NO	EXPERIMENTAL
PTP4A1_PTP4A2	YES	YES	NO	EXPERIMENTAL
PIP5K1A_PIP5K1C	YES	YES	NO	EXPERIMENTAL
MAPK8IP3_SPAG9	YES	YES	NO	EXPERIMENTAL
FAHD2A_FAHD2B	YES	YES	NO	EXPERIMENTAL
TBC1D22A_TBC1D22B	YES	YES	NO	EXPERIMENTAL
DMXL1_DMXL2	YES	YES	NO	EXPERIMENTAL
PAPOLA_PAPOLG	YES	YES	NO	EXPERIMENTAL
MAFG_MAFK	YES	YES	NO	EXPERIMENTAL
ARPP19_ENSA	YES	YES	NO	EXPERIMENTAL
DIAPH1_DIAPH3	YES	YES	NO	EXPERIMENTAL
ZKSCAN3_ZKSCAN4	YES	YES	NO	EXPERIMENTAL
SMAP1_SMAP2	YES	YES	NO	EXPERIMENTAL
PITPNA_PITPNB	YES	YES	NO	EXPERIMENTAL
SFXN1_SFXN2	YES	YES	NO	EXPERIMENTAL
GOT1_GOT2	YES	YES	NO	EXPERIMENTAL
HERC3_HERC4	YES	YES	NO	EXPERIMENTAL
GON4L_YY1AP1	YES	YES	NO	EXPERIMENTAL
SESN1_SESN2	YES	YES	NO	EXPERIMENTAL
TOR1A_TOR1B	YES	YES	NO	EXPERIMENTAL
FAM117B_GLCCI1	YES	YES	NO	EXPERIMENTAL
ANKRD13A_ANKRD13D	YES	YES	NO	EXPERIMENTAL
HDAC1_HDAC2	YES	YES	NO	EXPERIMENTAL
MAPK1_MAPK3	YES	YES	NO	EXPERIMENTAL
MAP2K1_MAP2K2	YES	YES	NO	EXPERIMENTAL
DUSP8_SSH2	YES	YES	NO	EXPERIMENTAL
KATNAL2_VPS4A	YES	YES	NO	EXPERIMENTAL
BRCA1_RB1	YES	NO	YES	EXPERIMENTAL
BRCA2_KDM5C	YES	NO	YES	EXPERIMENTAL
BRCA2_SMARCB1	YES	NO	YES	EXPERIMENTAL
CASP8_CDKN1B	YES	NO	YES	EXPERIMENTAL
CASP8_VHL	YES	NO	YES	EXPERIMENTAL
CDKN2A_PTEN	YES	NO	YES	EXPERIMENTAL
NF1_PTEN	YES	NO	YES	EXPERIMENTAL
TSC1_VHL	YES	NO	YES	EXPERIMENTAL
ETNK1_SMAD4	YES	NO	YES	EXPERIMENTAL
CREB3L1_FBXW7	YES	NO	YES	EXPERIMENTAL
CDH1_CDH11	YES	NO	YES	EXPERIMENTAL
APC_CDX2	YES	NO	YES	EXPERIMENTAL
CDKN2A_IGF2BP2	YES	NO	YES	EXPERIMENTAL
PIK3R1_TGFBR2	YES	NO	YES	EXPERIMENTAL
PTPRD_TGFBR2	YES	NO	YES	EXPERIMENTAL
CBLB_CREBBP	YES	NO	YES	EXPERIMENTAL
B2M_TP53	YES	NO	YES	EXPERIMENTAL
APC_CDK9	YES	NO	YES	EXPERIMENTAL
ARID1A_CHEK1	YES	NO	YES	EXPERIMENTAL
ARID1A_TOP1	YES	NO	YES	EXPERIMENTAL
ATM_CHEK1	YES	NO	YES	EXPERIMENTAL
ATM_KDM6A	YES	NO	YES	EXPERIMENTAL
ATM_SMO	YES	NO	YES	EXPERIMENTAL
ATM_VHL	YES	NO	YES	EXPERIMENTAL
BRCA1_CDH1	YES	NO	YES	EXPERIMENTAL
BRCA1_CHEK1	YES	NO	YES	EXPERIMENTAL
BRCA1_FLT3	YES	NO	YES	EXPERIMENTAL
BRCA1_FNTA	YES	NO	YES	EXPERIMENTAL
BRCA1_HDAC2	YES	NO	YES	EXPERIMENTAL
BRCA1_PDGFRA	YES	NO	YES	EXPERIMENTAL
BRCA1_RUNX1	YES	NO	YES	EXPERIMENTAL
BRCA1_VEGFA	YES	NO	YES	EXPERIMENTAL
BRCA1_WEE1	YES	NO	YES	EXPERIMENTAL
BRCA2_CDK9	YES	NO	YES	EXPERIMENTAL
BRCA2_HDAC6	YES	NO	YES	EXPERIMENTAL
CASP8_MTOR	YES	NO	YES	EXPERIMENTAL
CDKN2A_IGF1R	YES	NO	YES	EXPERIMENTAL
CHEK2_ERBB2	YES	NO	YES	EXPERIMENTAL
CHEK2_KMT2D	YES	NO	YES	EXPERIMENTAL
KDM5C_MAP3K1	YES	NO	YES	EXPERIMENTAL
KDM5C_WEE1	YES	NO	YES	EXPERIMENTAL
PBRM1_TOP1	YES	NO	YES	EXPERIMENTAL
PIK3R1_WEE1	YES	NO	YES	EXPERIMENTAL
CDK12_LEO1	YES	NO	YES	EXPERIMENTAL
BRCA1_PARP1	YES	NO	YES	EXPERIMENTAL
ATM_TP53	YES	NO	YES	EXPERIMENTAL
CCDC6_TP53	YES	NO	YES	EXPERIMENTAL
CDKN2A_HJURP	YES	NO	YES	EXPERIMENTAL
CDKN2A_NPFF	YES	NO	YES	EXPERIMENTAL
CDKN2A_CMYA5	YES	NO	YES	EXPERIMENTAL
CDKN2A_FAM71A	YES	NO	YES	EXPERIMENTAL
CDKN2A_LEMD1	YES	NO	YES	EXPERIMENTAL
CDKN2A_SPN	YES	NO	YES	EXPERIMENTAL
LRP1B_NID2	YES	NO	YES	EXPERIMENTAL
CDKN2A_FXYD5	YES	NO	YES	EXPERIMENTAL
CDKN2A_GSDMB	YES	NO	YES	EXPERIMENTAL
CDKN2A_RLN2	YES	NO	YES	EXPERIMENTAL
CDKN2A_TMEM123	YES	NO	YES	EXPERIMENTAL
CDH1_MSC	YES	NO	YES	EXPERIMENTAL
CDH1_PCDHA7	YES	NO	YES	EXPERIMENTAL
CDH1_PCDHGB2	YES	NO	YES	EXPERIMENTAL
CDKN2A_FAM71B	YES	NO	YES	EXPERIMENTAL
CDKN2A_LILRB5	YES	NO	YES	EXPERIMENTAL
CDKN2A_UPK3B	YES	NO	YES	EXPERIMENTAL
KEAP1_KLHDC8A	YES	NO	YES	EXPERIMENTAL
NRG1_TAF1B	YES	NO	YES	EXPERIMENTAL
ATRX_ERCC6	YES	NO	YES	EXPERIMENTAL
CDH1_CLIP1	YES	NO	YES	EXPERIMENTAL
CDH1_DNASE1	YES	NO	YES	EXPERIMENTAL
CDH1_F2RL1	YES	NO	YES	EXPERIMENTAL
CDH1_FGF4	YES	NO	YES	EXPERIMENTAL
CDH1_GLE1	YES	NO	YES	EXPERIMENTAL
CDH1_GLP2R	YES	NO	YES	EXPERIMENTAL
CDH1_HEPACAM	YES	NO	YES	EXPERIMENTAL
CDH1_MCF2	YES	NO	YES	EXPERIMENTAL
CDH1_NEUROD2	YES	NO	YES	EXPERIMENTAL
CDH1_NKD1	YES	NO	YES	EXPERIMENTAL
CDH1_OR1N1	YES	NO	YES	EXPERIMENTAL
CDH1_OR7A5	YES	NO	YES	EXPERIMENTAL
CDH1_PRSS12	YES	NO	YES	EXPERIMENTAL
CDH1_PSMG1	YES	NO	YES	EXPERIMENTAL
CDH1_REL	YES	NO	YES	EXPERIMENTAL
CDH1_RELL1	YES	NO	YES	EXPERIMENTAL
CDH1_S100A11	YES	NO	YES	EXPERIMENTAL
CDH1_S1PR4	YES	NO	YES	EXPERIMENTAL
CDH1_SLC7A6OS	YES	NO	YES	EXPERIMENTAL
CDH1_SPIRE2	YES	NO	YES	EXPERIMENTAL
CDH1_TAF1B	YES	NO	YES	EXPERIMENTAL
CDH1_TCF4	YES	NO	YES	EXPERIMENTAL
CDH1_CDH17	YES	NO	YES	EXPERIMENTAL
CDH1_DCHS2	YES	NO	YES	EXPERIMENTAL
CDH1_DEPDC1	YES	NO	YES	EXPERIMENTAL
CDH1_GOLGA1	YES	NO	YES	EXPERIMENTAL
CDH1_IGDCC4	YES	NO	YES	EXPERIMENTAL
CDH1_KRT20	YES	NO	YES	EXPERIMENTAL
CDH1_KRT6B	YES	NO	YES	EXPERIMENTAL
CDH1_KRT75	YES	NO	YES	EXPERIMENTAL
CDH1_NDFIP2	YES	NO	YES	EXPERIMENTAL
CDH1_NPTXR	YES	NO	YES	EXPERIMENTAL
CDH1_OR13C4	YES	NO	YES	EXPERIMENTAL
CDH1_OR13C8	YES	NO	YES	EXPERIMENTAL
CDH1_OR52E2	YES	NO	YES	EXPERIMENTAL
CDH1_PROS1	YES	NO	YES	EXPERIMENTAL
CDH1_TCTN1	YES	NO	YES	EXPERIMENTAL
CDH1_TLR3	YES	NO	YES	EXPERIMENTAL
CDH1_TPD52	YES	NO	YES	EXPERIMENTAL
CDH1_TPMT	YES	NO	YES	EXPERIMENTAL
CDH1_USP53	YES	NO	YES	EXPERIMENTAL
CDKN2A_SYCE1L	YES	NO	YES	EXPERIMENTAL
KEAP1_KLHL30	YES	NO	YES	EXPERIMENTAL
APC_FDPS	YES	NO	YES	EXPERIMENTAL
ARID1A_GCLC	YES	NO	YES	EXPERIMENTAL
FBXW7_GAK	YES	NO	YES	EXPERIMENTAL
FBXW7_GATB	YES	NO	YES	EXPERIMENTAL
FBXW7_GFM2	YES	NO	YES	EXPERIMENTAL
FBXW7_GLE1	YES	NO	YES	EXPERIMENTAL
FBXW7_HDHD5	YES	NO	YES	EXPERIMENTAL
FBXW7_MCL1	YES	NO	YES	EXPERIMENTAL
FBXW7_MPPE1	YES	NO	YES	EXPERIMENTAL
FBXW7_MRPL46	YES	NO	YES	EXPERIMENTAL
FBXW7_NOC3L	YES	NO	YES	EXPERIMENTAL
FBXW7_PDCD6IP	YES	NO	YES	EXPERIMENTAL
FBXW7_PEMT	YES	NO	YES	EXPERIMENTAL
FBXW7_PIF1	YES	NO	YES	EXPERIMENTAL
FBXW7_PIGB	YES	NO	YES	EXPERIMENTAL
FBXW7_PSMB3	YES	NO	YES	EXPERIMENTAL
FBXW7_PSMD7	YES	NO	YES	EXPERIMENTAL
FBXW7_SC5D	YES	NO	YES	EXPERIMENTAL
FBXW7_SNRPD2	YES	NO	YES	EXPERIMENTAL
FBXW7_SSRP1	YES	NO	YES	EXPERIMENTAL
FBXW7_TRAPPC1	YES	NO	YES	EXPERIMENTAL
FBXW7_USP14	YES	NO	YES	EXPERIMENTAL
MED12_MED17	YES	NO	YES	EXPERIMENTAL
MED12_MED24	YES	NO	YES	EXPERIMENTAL
NCOR1_NR1H3	YES	NO	YES	EXPERIMENTAL
NCOR1_RARA	YES	NO	YES	EXPERIMENTAL
NCOR1_RXRA	YES	NO	YES	EXPERIMENTAL
NCOR1_SIN3A	YES	NO	YES	EXPERIMENTAL
NCOR1_TBL1X	YES	NO	YES	EXPERIMENTAL
PTPRD_STAT3	YES	NO	YES	EXPERIMENTAL
EP300_MPPE1	YES	NO	YES	EXPERIMENTAL
SMAD4_VPS4B	YES	NO	YES	EXPERIMENTAL
CDKN2A_PYROXD1	YES	NO	YES	EXPERIMENTAL
CDKN2A_SAMD14	YES	NO	YES	EXPERIMENTAL
CDKN2A_VRK1	YES	NO	YES	EXPERIMENTAL
RB1_TFDP1	YES	NO	YES	EXPERIMENTAL
APC_CAB39	YES	NO	YES	EXPERIMENTAL
APC_CTNNB1	YES	NO	YES	EXPERIMENTAL
APC_DCLRE1C	YES	NO	YES	EXPERIMENTAL
APC_DIABLO	YES	NO	YES	EXPERIMENTAL
APC_FAM210A	YES	NO	YES	EXPERIMENTAL
APC_GATA6	YES	NO	YES	EXPERIMENTAL
APC_MYBL2	YES	NO	YES	EXPERIMENTAL
APC_NCKAP1	YES	NO	YES	EXPERIMENTAL
APC_PLRG1	YES	NO	YES	EXPERIMENTAL
APC_RAD52	YES	NO	YES	EXPERIMENTAL
APC_RPS10	YES	NO	YES	EXPERIMENTAL
APC_SCD	YES	NO	YES	EXPERIMENTAL
APC_TCF7L2	YES	NO	YES	EXPERIMENTAL
ARID1A_TTC37	YES	NO	YES	EXPERIMENTAL
ASXL1_DPH5	YES	NO	YES	EXPERIMENTAL
ATM_L1TD1	YES	NO	YES	EXPERIMENTAL
ATR_NSUN2	YES	NO	YES	EXPERIMENTAL
CDH1_CDK13	YES	NO	YES	EXPERIMENTAL
CDKN2A_CXXC1	YES	NO	YES	EXPERIMENTAL
CDKN2A_DRAP1	YES	NO	YES	EXPERIMENTAL
CDKN2A_EFR3A	YES	NO	YES	EXPERIMENTAL
CDKN2A_GNL3	YES	NO	YES	EXPERIMENTAL
CDKN2A_KLF5	YES	NO	YES	EXPERIMENTAL
CDKN2A_KRT1	YES	NO	YES	EXPERIMENTAL
CDKN2A_METAP1	YES	NO	YES	EXPERIMENTAL
CDKN2A_RPP40	YES	NO	YES	EXPERIMENTAL
CDKN2A_SNAI2	YES	NO	YES	EXPERIMENTAL
CDKN2A_STT3A	YES	NO	YES	EXPERIMENTAL
CDKN2A_TNPO1	YES	NO	YES	EXPERIMENTAL
CDKN2A_TP63	YES	NO	YES	EXPERIMENTAL
FAT1_LTBP3	YES	NO	YES	EXPERIMENTAL
FAT1_OIP5	YES	NO	YES	EXPERIMENTAL
NF1_WDR33	YES	NO	YES	EXPERIMENTAL
PTEN_UBALD1	YES	NO	YES	EXPERIMENTAL
RB1_SKP2	YES	NO	YES	EXPERIMENTAL
SMAD4_STT3A	YES	NO	YES	EXPERIMENTAL
SMARCA4_TFAM	YES	NO	YES	EXPERIMENTAL
SMARCA4_THAP11	YES	NO	YES	EXPERIMENTAL
LRP1B_RAD23A	YES	NO	YES	EXPERIMENTAL
FBXW7_MED28	YES	NO	YES	EXPERIMENTAL
FBXW7_MYCBP2	YES	NO	YES	EXPERIMENTAL
FBXW7_RBX1	YES	NO	YES	EXPERIMENTAL
FBXW7_RELB	YES	NO	YES	EXPERIMENTAL
FBXW7_SNX8	YES	NO	YES	EXPERIMENTAL
FBXW7_TP53	YES	NO	YES	EXPERIMENTAL
FBXW7_TRAF2	YES	NO	YES	EXPERIMENTAL
PTPRD_RELT	YES	NO	YES	EXPERIMENTAL
PTPRD_TIGIT	YES	NO	YES	EXPERIMENTAL
CCNC_MED12	YES	NO	YES	EXPERIMENTAL
APC_SMARCB1	YES	NO	YES	EXPERIMENTAL
ATM_SETD2	YES	NO	YES	EXPERIMENTAL
CCDC107_CDKN2A	YES	NO	YES	EXPERIMENTAL
PTPN14_PTPRD	YES	NO	YES	EXPERIMENTAL
PTPN22_PTPRD	YES	NO	YES	EXPERIMENTAL
LRP10_LRP1B	YES	NO	YES	EXPERIMENTAL
ATP1B3_EP300	YES	NO	YES	EXPERIMENTAL
BICC1_FAT1	YES	NO	YES	EXPERIMENTAL
BACH1_KEAP1	YES	NO	YES	EXPERIMENTAL
C1orf162_CDKN2A	YES	NO	YES	EXPERIMENTAL
C3orf22_CDKN2A	YES	NO	YES	EXPERIMENTAL
NAV3_RB1	YES	NO	YES	EXPERIMENTAL
BCL7A_CDH1	YES	NO	YES	EXPERIMENTAL
DCPS_FHIT	YES	NO	YES	EXPERIMENTAL
ADAT3_FBXW7	YES	NO	YES	EXPERIMENTAL
ATPAF2_FBXW7	YES	NO	YES	EXPERIMENTAL
BIN3_FBXW7	YES	NO	YES	EXPERIMENTAL
EEFSEC_VHL	YES	NO	YES	EXPERIMENTAL
HDAC1_NCOR1	YES	NO	YES	EXPERIMENTAL
HDAC3_NCOR1	YES	NO	YES	EXPERIMENTAL
MED1_MED12	YES	NO	YES	EXPERIMENTAL
MYC_NCOR1	YES	NO	YES	EXPERIMENTAL
PSTK_VHL	YES	NO	YES	EXPERIMENTAL
SECISBP2_VHL	YES	NO	YES	EXPERIMENTAL
SEPHS2_VHL	YES	NO	YES	EXPERIMENTAL
BRAF_BRCA2	YES	NO	YES	EXPERIMENTAL
BRAF_PTEN	YES	NO	YES	EXPERIMENTAL
BRAF_VHL	YES	NO	YES	EXPERIMENTAL
BRD4_KDM5C	YES	NO	YES	EXPERIMENTAL
BRD4_PTEN	YES	NO	YES	EXPERIMENTAL
BRD4_RB1	YES	NO	YES	EXPERIMENTAL
CDK4_CHEK2	YES	NO	YES	EXPERIMENTAL
CDK6_VHL	YES	NO	YES	EXPERIMENTAL
CHEK1_PTEN	YES	NO	YES	EXPERIMENTAL
CHEK1_SMARCA4	YES	NO	YES	EXPERIMENTAL
CHEK1_VHL	YES	NO	YES	EXPERIMENTAL
FGFR3_VHL	YES	NO	YES	EXPERIMENTAL
FLT3_VHL	YES	NO	YES	EXPERIMENTAL
HDAC2_VHL	YES	NO	YES	EXPERIMENTAL
HDAC6_KDM5C	YES	NO	YES	EXPERIMENTAL
HDAC6_PBRM1	YES	NO	YES	EXPERIMENTAL
JAK2_PIK3R1	YES	NO	YES	EXPERIMENTAL
MTOR_SMAD4	YES	NO	YES	EXPERIMENTAL
PDGFRA_VHL	YES	NO	YES	EXPERIMENTAL
PRKDC_VHL	YES	NO	YES	EXPERIMENTAL
ROR1_SMARCB1	YES	NO	YES	EXPERIMENTAL
ROR1_VHL	YES	NO	YES	EXPERIMENTAL
RPS6KB1_VHL	YES	NO	YES	EXPERIMENTAL
RRM2_VHL	YES	NO	YES	EXPERIMENTAL
TOP1_TSC1	YES	NO	YES	EXPERIMENTAL
CENPK_PPP2R1A	YES	NO	YES	EXPERIMENTAL
HUS1_POLD1	YES	NO	YES	EXPERIMENTAL
POLR3B_SMAD4	YES	NO	YES	EXPERIMENTAL
DCTN6_WRN	YES	NO	YES	EXPERIMENTAL
PPP2CA_WRN	YES	NO	YES	EXPERIMENTAL
ACTR6_ATM	YES	NO	YES	EXPERIMENTAL
ATMIN_CDKN2A	YES	NO	YES	EXPERIMENTAL
BAG6_FAT1	YES	NO	YES	EXPERIMENTAL
CCND1_CDKN2A	YES	NO	YES	EXPERIMENTAL
CTDNEP1_PTEN	YES	NO	YES	EXPERIMENTAL
RAB10_SMAD4	YES	NO	YES	EXPERIMENTAL
AP1B1_PTEN	YES	NO	YES	EXPERIMENTAL
AURKA_SMARCA4	YES	NO	YES	EXPERIMENTAL
B4GALT1_SMAD4	YES	NO	YES	EXPERIMENTAL
BRAT1_VHL	YES	NO	YES	EXPERIMENTAL
BUB3_SMAD4	YES	NO	YES	EXPERIMENTAL
C16orf72_VHL	YES	NO	YES	EXPERIMENTAL
C7orf31_FAT1	YES	NO	YES	EXPERIMENTAL
CA5A_VHL	YES	NO	YES	EXPERIMENTAL
CDH2_VHL	YES	NO	YES	EXPERIMENTAL
CKS1B_RB1	YES	NO	YES	EXPERIMENTAL
CRX_FAT1	YES	NO	YES	EXPERIMENTAL
CXCL16_SMARCA4	YES	NO	YES	EXPERIMENTAL
CYP2W1_EP300	YES	NO	YES	EXPERIMENTAL
E2F3_RB1	YES	NO	YES	EXPERIMENTAL
FERMT2_VHL	YES	NO	YES	EXPERIMENTAL
FOXM1_RB1	YES	NO	YES	EXPERIMENTAL
GPX4_VHL	YES	NO	YES	EXPERIMENTAL
GRSF1_SMARCA4	YES	NO	YES	EXPERIMENTAL
HEXIM1_TSC2	YES	NO	YES	EXPERIMENTAL
HNF1B_VHL	YES	NO	YES	EXPERIMENTAL
LEMD3_PTEN	YES	NO	YES	EXPERIMENTAL
LPA_VHL	YES	NO	YES	EXPERIMENTAL
MCM4_NF1	YES	NO	YES	EXPERIMENTAL
OR1D5_SMARCA4	YES	NO	YES	EXPERIMENTAL
PAX8_VHL	YES	NO	YES	EXPERIMENTAL
PPIP5K2_SMARCA4	YES	NO	YES	EXPERIMENTAL
PPP4R2_VHL	YES	NO	YES	EXPERIMENTAL
PRKAR1A_PTEN	YES	NO	YES	EXPERIMENTAL
TINF2_VHL	YES	NO	YES	EXPERIMENTAL
TMED10_VHL	YES	NO	YES	EXPERIMENTAL
ATP1A1_KEAP1	YES	NO	YES	EXPERIMENTAL
CCNE2_RB1	YES	NO	YES	EXPERIMENTAL
CELF1_SMARCA4	YES	NO	YES	EXPERIMENTAL
GSX2_RB1	YES	NO	YES	EXPERIMENTAL
PPP3CC_RB1	YES	NO	YES	EXPERIMENTAL
AVPR1B_PTPRD	YES	NO	YES	EXPERIMENTAL
CD7_PIK3R1	YES	NO	YES	EXPERIMENTAL
CD83_PTPRD	YES	NO	YES	EXPERIMENTAL
CUL1_FBXW7	YES	NO	YES	EXPERIMENTAL
FFAR1_PTPRD	YES	NO	YES	EXPERIMENTAL
FLRT1_PIK3R1	YES	NO	YES	EXPERIMENTAL
PCDHGA6_PTPRD	YES	NO	YES	EXPERIMENTAL
CSMD1_PRF1	YES	NO	YES	EXPERIMENTAL
IFNA4_N4BP2	YES	NO	YES	EXPERIMENTAL
CCR2_TP53	YES	NO	YES	EXPERIMENTAL
KRT78_TP53	YES	NO	YES	EXPERIMENTAL
NR0B1_TP53	YES	NO	YES	EXPERIMENTAL
PLIN3_TP53	YES	NO	YES	EXPERIMENTAL
REL_TP53	YES	NO	YES	EXPERIMENTAL
MFRP_TP53	YES	NO	YES	EXPERIMENTAL
TF_TP53	YES	NO	YES	EXPERIMENTAL
ALOXE3_TP53	YES	NO	YES	EXPERIMENTAL
AMOTL2_TP53	YES	NO	YES	EXPERIMENTAL
BEX4_CIC	YES	NO	YES	EXPERIMENTAL
CCR8_TP53	YES	NO	YES	EXPERIMENTAL
CLEC4E_TP53	YES	NO	YES	EXPERIMENTAL
GDF9_TP53	YES	NO	YES	EXPERIMENTAL
GLP2R_TP53	YES	NO	YES	EXPERIMENTAL
GMNN_TP53	YES	NO	YES	EXPERIMENTAL
GPA33_TP53	YES	NO	YES	EXPERIMENTAL
HEYL_TP53	YES	NO	YES	EXPERIMENTAL
ILF3_TP53	YES	NO	YES	EXPERIMENTAL
KCNK7_TP53	YES	NO	YES	EXPERIMENTAL
KRT13_TP53	YES	NO	YES	EXPERIMENTAL
KRT32_TP53	YES	NO	YES	EXPERIMENTAL
KRT4_TP53	YES	NO	YES	EXPERIMENTAL
KRT79_TP53	YES	NO	YES	EXPERIMENTAL
KRT84_TP53	YES	NO	YES	EXPERIMENTAL
NFE2L2_TP53	YES	NO	YES	EXPERIMENTAL
NR1I3_TP53	YES	NO	YES	EXPERIMENTAL
NUP50_TP53	YES	NO	YES	EXPERIMENTAL
OR10J1_TP53	YES	NO	YES	EXPERIMENTAL
OR10J5_TP53	YES	NO	YES	EXPERIMENTAL
OR2K2_TP53	YES	NO	YES	EXPERIMENTAL
OR7A5_TP53	YES	NO	YES	EXPERIMENTAL
OR7C1_TP53	YES	NO	YES	EXPERIMENTAL
OR7C2_TP53	YES	NO	YES	EXPERIMENTAL
PCDHGA12_TP53	YES	NO	YES	EXPERIMENTAL
PCDHGA6_TP53	YES	NO	YES	EXPERIMENTAL
PCDHGA7_TP53	YES	NO	YES	EXPERIMENTAL
PCDHGB2_TP53	YES	NO	YES	EXPERIMENTAL
PHACTR2_TP53	YES	NO	YES	EXPERIMENTAL
RASSF6_TP53	YES	NO	YES	EXPERIMENTAL
RORC_TP53	YES	NO	YES	EXPERIMENTAL
SELE_TP53	YES	NO	YES	EXPERIMENTAL
SSH2_TP53	YES	NO	YES	EXPERIMENTAL
TLR6_TP53	YES	NO	YES	EXPERIMENTAL
TM4SF5_TP53	YES	NO	YES	EXPERIMENTAL
CENPL_TP53	YES	NO	YES	EXPERIMENTAL
MYOC_TP53	YES	NO	YES	EXPERIMENTAL
NEU3_TP53	YES	NO	YES	EXPERIMENTAL
NR0B2_TP53	YES	NO	YES	EXPERIMENTAL
PTGDR_TP53	YES	NO	YES	EXPERIMENTAL
SELL_TP53	YES	NO	YES	EXPERIMENTAL
DCPS_TP53	YES	NO	YES	EXPERIMENTAL
KDM5A_KMT2D	YES	NO	YES	EXPERIMENTAL
CDK9_RUNX1	YES	NO	YES	EXPERIMENTAL
FGFR2_MAP3K1	YES	NO	YES	EXPERIMENTAL
FNTA_KDM6A	YES	NO	YES	EXPERIMENTAL
KIT_TP53	YES	NO	YES	EXPERIMENTAL
DHX29_TP53	YES	NO	YES	EXPERIMENTAL
DIAPH1_TP53	YES	NO	YES	EXPERIMENTAL
HAS2_TP53	YES	NO	YES	EXPERIMENTAL
NPTX1_TP53	YES	NO	YES	EXPERIMENTAL
PRKRA_TP53	YES	NO	YES	EXPERIMENTAL
SUV39H1_TP53	YES	NO	YES	EXPERIMENTAL
THOC7_TP53	YES	NO	YES	EXPERIMENTAL
COA6_POLQ	YES	NO	YES	EXPERIMENTAL
ABTB2_NOTCH1	YES	NO	YES	EXPERIMENTAL
ATP6V1D_NOTCH1	YES	NO	YES	EXPERIMENTAL
CFC1_NOTCH1	YES	NO	YES	EXPERIMENTAL
EDN3_NOTCH1	YES	NO	YES	EXPERIMENTAL
HGF_NOTCH1	YES	NO	YES	EXPERIMENTAL
IFNAR1_NOTCH1	YES	NO	YES	EXPERIMENTAL
IGFBP4_NOTCH1	YES	NO	YES	EXPERIMENTAL
IGSF5_NOTCH1	YES	NO	YES	EXPERIMENTAL
LGALS1_NOTCH1	YES	NO	YES	EXPERIMENTAL
LPAR2_NOTCH1	YES	NO	YES	EXPERIMENTAL
CREBBP_TEF	YES	NO	YES	EXPERIMENTAL
CREBBP_LRP8	YES	NO	YES	EXPERIMENTAL
NOTCH2_NOTCH2NLB	YES	NO	YES	EXPERIMENTAL
MAP3K1_STK25	YES	NO	YES	EXPERIMENTAL
GATA3_KDM6A	YES	NO	YES	EXPERIMENTAL
GATA3_LHX8	YES	NO	YES	EXPERIMENTAL
GATA3_SLC16A3	YES	NO	YES	EXPERIMENTAL
KDM6A_PDS5B	YES	NO	YES	EXPERIMENTAL
BRAF_MAP2K4	YES	NO	YES	EXPERIMENTAL
MAP2K4_MAP3K7	YES	NO	YES	EXPERIMENTAL
MAP2K4_MAPK8	YES	NO	YES	EXPERIMENTAL
MAP2K4_MAPK9	YES	NO	YES	EXPERIMENTAL
KMT2D_SBNO1	YES	NO	YES	EXPERIMENTAL
KMT2D_MRE11	YES	NO	YES	EXPERIMENTAL
KMT2D_TUBG1	YES	NO	YES	EXPERIMENTAL
TP53_TP53BP1	YES	NO	YES	EXPERIMENTAL
TP53_TRAF4	YES	NO	YES	EXPERIMENTAL
TP53_USP28	YES	NO	YES	EXPERIMENTAL
TP53_WFDC3	YES	NO	YES	EXPERIMENTAL
TP53_ZIC5	YES	NO	YES	EXPERIMENTAL
NOTCH1_PPP1R12B	YES	NO	YES	EXPERIMENTAL
NOTCH1_PRG2	YES	NO	YES	EXPERIMENTAL
NOTCH1_RBPJ	YES	NO	YES	EXPERIMENTAL
NOTCH1_ZNF74	YES	NO	YES	EXPERIMENTAL
CFHR5_CSMD1	YES	NO	NO	EXPERIMENTAL
CR1_CSMD1	YES	NO	NO	EXPERIMENTAL
HSD17B2_WWOX	YES	NO	NO	EXPERIMENTAL
HSD17B14_WWOX	YES	NO	NO	EXPERIMENTAL
HSD17B4_WWOX	YES	NO	NO	EXPERIMENTAL
LMTK2_NSD1	YES	NO	NO	EXPERIMENTAL
HSD17B11_WWOX	YES	NO	NO	EXPERIMENTAL
HSD17B6_WWOX	YES	NO	NO	EXPERIMENTAL
GPX4_TXNRD1	YES	NO	NO	EXPERIMENTAL
VPS4A_ZCCHC2	YES	NO	NO	EXPERIMENTAL
ABL1_RPS6KB1	YES	NO	NO	EXPERIMENTAL
AKT1_CHEK1	YES	NO	NO	EXPERIMENTAL
AKT1_PRKDC	YES	NO	NO	EXPERIMENTAL
ALK_CDK9	YES	NO	NO	EXPERIMENTAL
BRAF_FGFR2	YES	NO	NO	EXPERIMENTAL
BRAF_FNTA	YES	NO	NO	EXPERIMENTAL
BRAF_HDAC2	YES	NO	NO	EXPERIMENTAL
BRAF_PIK3CA	YES	NO	NO	EXPERIMENTAL
BRD4_DHFR	YES	NO	NO	EXPERIMENTAL
BRD4_FGFR3	YES	NO	NO	EXPERIMENTAL
CDK4_HDAC1	YES	NO	NO	EXPERIMENTAL
CDK4_PRKDC	YES	NO	NO	EXPERIMENTAL
CDK9_CHEK1	YES	NO	NO	EXPERIMENTAL
CDK9_PIK3CA	YES	NO	NO	EXPERIMENTAL
CDK9_RRM2	YES	NO	NO	EXPERIMENTAL
CHEK1_IGF1R	YES	NO	NO	EXPERIMENTAL
CHEK1_MAP2K1	YES	NO	NO	EXPERIMENTAL
CHEK1_MTOR	YES	NO	NO	EXPERIMENTAL
CHEK1_PIK3CA	YES	NO	NO	EXPERIMENTAL
CHEK1_VEGFA	YES	NO	NO	EXPERIMENTAL
ERBB2_RRM2	YES	NO	NO	EXPERIMENTAL
ERBB2_SRC	YES	NO	NO	EXPERIMENTAL
FGFR3_FNTA	YES	NO	NO	EXPERIMENTAL
GATA3_WEE1	YES	NO	NO	EXPERIMENTAL
HDAC2_MAP2K1	YES	NO	NO	EXPERIMENTAL
HDAC6_PIK3CA	YES	NO	NO	EXPERIMENTAL
HSP90AA1_WEE1	YES	NO	NO	EXPERIMENTAL
IGF1R_MTOR	YES	NO	NO	EXPERIMENTAL
KIT_RPS6KB1	YES	NO	NO	EXPERIMENTAL
MTOR_PDGFRA	YES	NO	NO	EXPERIMENTAL
MTOR_TOP1	YES	NO	NO	EXPERIMENTAL
PARP1_RRM2	YES	NO	NO	EXPERIMENTAL
PIK3CA_RRM2	YES	NO	NO	EXPERIMENTAL
PRKDC_RRM2	YES	NO	NO	EXPERIMENTAL
ROR1_TOP1	YES	NO	NO	EXPERIMENTAL
RPS6KB1_RRM2	YES	NO	NO	EXPERIMENTAL
RRM2_WEE1	YES	NO	NO	EXPERIMENTAL
ARL2_CEP192	YES	NO	NO	EXPERIMENTAL
ARL2_KDM1A	YES	NO	NO	EXPERIMENTAL
ATP6V1G1_FDPS	YES	NO	NO	EXPERIMENTAL
AURKA_UBA2	YES	NO	NO	EXPERIMENTAL
BOD1L1_LEO1	YES	NO	NO	EXPERIMENTAL
BUB3_CENPK	YES	NO	NO	EXPERIMENTAL
CCNK_LEO1	YES	NO	NO	EXPERIMENTAL
CDC23_NFYC	YES	NO	NO	EXPERIMENTAL
CENPK_PPWD1	YES	NO	NO	EXPERIMENTAL
CENPM_WDR61	YES	NO	NO	EXPERIMENTAL
CENPW_SKA3	YES	NO	NO	EXPERIMENTAL
CEP192_SEH1L	YES	NO	NO	EXPERIMENTAL
CHMP2A_WDR61	YES	NO	NO	EXPERIMENTAL
EIF3H_EIF4G1	YES	NO	NO	EXPERIMENTAL
EMC1_FDPS	YES	NO	NO	EXPERIMENTAL
FDPS_UBA2	YES	NO	NO	EXPERIMENTAL
FIP1L1_TIPIN	YES	NO	NO	EXPERIMENTAL
GEMIN4_GTF2H4	YES	NO	NO	EXPERIMENTAL
GTF3C3_POLR3B	YES	NO	NO	EXPERIMENTAL
HUS1_RRM1	YES	NO	NO	EXPERIMENTAL
LARS_LEO1	YES	NO	NO	EXPERIMENTAL
LEO1_PPWD1	YES	NO	NO	EXPERIMENTAL
LEO1_WDR61	YES	NO	NO	EXPERIMENTAL
LEO1_ZNF830	YES	NO	NO	EXPERIMENTAL
LONP1_PITRM1	YES	NO	NO	EXPERIMENTAL
MASTL_PTTG1	YES	NO	NO	EXPERIMENTAL
MCM4_TIPIN	YES	NO	NO	EXPERIMENTAL
MED23_MRPL15	YES	NO	NO	EXPERIMENTAL
METAP2_RPL36A	YES	NO	NO	EXPERIMENTAL
MRP63_SKA3	YES	NO	NO	EXPERIMENTAL
MRPL13_MTBP	YES	NO	NO	EXPERIMENTAL
NOL9_XRN2	YES	NO	NO	EXPERIMENTAL
NOP58_ZNHIT6	YES	NO	NO	EXPERIMENTAL
NUBP1_ORAOV1	YES	NO	NO	EXPERIMENTAL
PTTG1_UBA2	YES	NO	NO	EXPERIMENTAL
SRFBP1_ZNHIT6	YES	NO	NO	EXPERIMENTAL
UBA2_ZCCHC9	YES	NO	NO	EXPERIMENTAL
BCL2L1_MCL1	YES	NO	NO	EXPERIMENTAL
GTF2E2_SMIM18	YES	NO	NO	EXPERIMENTAL
GTF2F2_LPAR6	YES	NO	NO	EXPERIMENTAL
COX6B1_KMT2B	YES	NO	NO	EXPERIMENTAL
DAP3_KMT2B	YES	NO	NO	EXPERIMENTAL
DKK4_FDFT1	YES	NO	NO	EXPERIMENTAL
HSD17B10_HUWE1	YES	NO	NO	EXPERIMENTAL
INTS10_PSD3	YES	NO	NO	EXPERIMENTAL
PPP2CA_PURG	YES	NO	NO	EXPERIMENTAL
FASTKD5_KMT2B	YES	NO	NO	EXPERIMENTAL
ACR_USP9X	YES	NO	NO	EXPERIMENTAL
C1QTNF1_MUC6	YES	NO	NO	EXPERIMENTAL
DNAJC16_MCPH1	YES	NO	NO	EXPERIMENTAL
KLF2_MCPH1	YES	NO	NO	EXPERIMENTAL
EPHA3_FGFR2	YES	NO	NO	EXPERIMENTAL
CSMD1_SELL	YES	NO	NO	EXPERIMENTAL
CSMD1_SRPX2	YES	NO	NO	EXPERIMENTAL
CSMD1_SRPX	YES	NO	NO	EXPERIMENTAL
NSD1_RAB11FIP5	YES	NO	NO	EXPERIMENTAL
KMT2B_SETD1A	YES	NO	NO	EXPERIMENTAL
RP1L1_SPOCD1	YES	NO	NO	EXPERIMENTAL
NSD1_PTPRJ	YES	NO	NO	EXPERIMENTAL
BRAF_DUSP4	YES	NO	NO	EXPERIMENTAL
DEFB4B_SFRP1	YES	NO	NO	EXPERIMENTAL
IFNB1_PELO	YES	NO	NO	EXPERIMENTAL
KMT2B_MRPS28	YES	NO	NO	EXPERIMENTAL
KMT2B_TSFM	YES	NO	NO	EXPERIMENTAL
CNOT7_VPS37A	YES	NO	NO	EXPERIMENTAL
FBXO25_LEMD2	YES	NO	NO	EXPERIMENTAL
GSR_GTF2E2	YES	NO	NO	EXPERIMENTAL
MYOM2_ZNF696	YES	NO	NO	EXPERIMENTAL
PPP2CB_USE1	YES	NO	NO	EXPERIMENTAL
SCARA3_WDR73	YES	NO	NO	EXPERIMENTAL
ALK_UBB	YES	NO	NO	EXPERIMENTAL
CHD8_PITPNC1	YES	NO	NO	EXPERIMENTAL
MUC6_ZNF74	YES	NO	NO	EXPERIMENTAL
RB1_RBL1	NO	YES	YES	PARALOG CTRL
RB1_RBL2	NO	YES	YES	PARALOG CTRL
PIK3R1_PIK3R2	NO	YES	YES	PARALOG CTRL
CHD1_CHD2	NO	YES	YES	PARALOG CTRL
TCF12_TCF3	NO	YES	YES	PARALOG CTRL
CAPZA1_CAPZA2	NO	YES	NO	PARALOG CTRL
ARPC1A_ARPC1B	NO	YES	NO	PARALOG CTRL
GSK3A_GSK3B	NO	YES	NO	PARALOG CTRL
ARFGEF1_ARFGEF2	NO	YES	NO	PARALOG CTRL
G3BP1_G3BP2	NO	YES	NO	PARALOG CTRL
MED13_MED13L	NO	YES	NO	PARALOG CTRL
MYL12A_MYL12B	NO	YES	NO	PARALOG CTRL
GIT1_GIT2	NO	YES	NO	PARALOG CTRL
ERLIN1_ERLIN2	NO	YES	NO	PARALOG CTRL
CBX3_CBX5	NO	YES	NO	PARALOG CTRL
STX10_STX6	NO	YES	NO	PARALOG CTRL
RBL1_RBL2	NO	YES	NO	PARALOG CTRL
RING1_RNF2	NO	YES	NO	PARALOG CTRL
SHMT1_SHMT2	NO	YES	NO	PARALOG CTRL
COQ8A_COQ8B	NO	YES	NO	PARALOG CTRL
YIF1A_YIF1B	NO	YES	NO	PARALOG CTRL
KYAT1_KYAT3	NO	YES	NO	PARALOG CTRL
RPS6KB1_RPS6KB2	NO	YES	NO	PARALOG CTRL
NR2C1_NR2C2	NO	YES	NO	PARALOG CTRL
NDFIP1_NDFIP2	NO	YES	NO	PARALOG CTRL
ARL8A_ARL8B	NO	YES	NO	PARALOG CTRL
DCUN1D4_DCUN1D5	NO	YES	NO	PARALOG CTRL
DPP8_DPP9	NO	YES	NO	PARALOG CTRL
SCAMP2_SCAMP3	NO	YES	NO	PARALOG CTRL
KLC1_KLC4	NO	YES	NO	PARALOG CTRL
CISD1_CISD2	NO	YES	NO	PARALOG CTRL
MTMR3_MTMR4	NO	YES	NO	PARALOG CTRL
RALGAPA1_RALGAPA2	NO	YES	NO	PARALOG CTRL
MARK3_MARK4	NO	YES	NO	PARALOG CTRL
RALGPS1_RALGPS2	NO	YES	NO	PARALOG CTRL
MOAP1_PNMA1	NO	YES	NO	PARALOG CTRL
RNF19A_RNF19B	NO	YES	NO	PARALOG CTRL
SCRN2_SCRN3	NO	YES	NO	PARALOG CTRL
ZNF133_ZNF169	NO	YES	NO	PARALOG CTRL
PARP1_PARP2	NO	YES	NO	PARALOG CTRL
KDM3A_KDM3B	NO	YES	NO	PARALOG CTRL
GGA1_GGA2	NO	YES	NO	PARALOG CTRL
MAP3K10_MAP3K9	NO	YES	NO	PARALOG CTRL
APC_VHL	NO	NO	YES	TSG NETWORK CTRL
ARID1A_VHL	NO	NO	YES	TSG NETWORK CTRL
ARID2_VHL	NO	NO	YES	TSG NETWORK CTRL
CDKN1B_VHL	NO	NO	YES	TSG NETWORK CTRL
KDM5C_TSC1	NO	NO	YES	TSG NETWORK CTRL
KDM5C_VHL	NO	NO	YES	TSG NETWORK CTRL
PBRM1_VHL	NO	NO	YES	TSG NETWORK CTRL
PIK3R1_VHL	NO	NO	YES	TSG NETWORK CTRL
PTEN_VHL	NO	NO	YES	TSG NETWORK CTRL
SMARCA4_SMARCB1	NO	NO	YES	TSG NETWORK CTRL
SMARCB1_VHL	NO	NO	YES	TSG NETWORK CTRL
ETNK1_VHL	NO	NO	YES	TSG NETWORK CTRL
ARID2_RRM2	NO	NO	YES	TSG NETWORK CTRL
BRCA1_BRD4	NO	NO	YES	TSG NETWORK CTRL
BRCA1_TOP1	NO	NO	YES	TSG NETWORK CTRL
CASP8_CDK9	NO	NO	YES	TSG NETWORK CTRL
CASP8_CHEK1	NO	NO	YES	TSG NETWORK CTRL
CDKN1B_IGF1R	NO	NO	YES	TSG NETWORK CTRL
CDKN2A_RRM2	NO	NO	YES	TSG NETWORK CTRL
KDM5C_MTOR	NO	NO	YES	TSG NETWORK CTRL
SMAD4_WEE1	NO	NO	YES	TSG NETWORK CTRL
FH_NSD1	NO	NO	YES	TSG NETWORK CTRL
FBXW7_GPN2	NO	NO	YES	TSG NETWORK CTRL
FBXW7_NOP2	NO	NO	YES	TSG NETWORK CTRL
FBXW7_PEX10	NO	NO	YES	TSG NETWORK CTRL
FBXW7_PIGM	NO	NO	YES	TSG NETWORK CTRL
FBXW7_PIGO	NO	NO	YES	TSG NETWORK CTRL
FBXW7_PSMB4	NO	NO	YES	TSG NETWORK CTRL
FBXW7_PSMD2	NO	NO	YES	TSG NETWORK CTRL
FBXW7_RPE	NO	NO	YES	TSG NETWORK CTRL
FBXW7_RPS20	NO	NO	YES	TSG NETWORK CTRL
FBXW7_TSG101	NO	NO	YES	TSG NETWORK CTRL
MED12_MED13	NO	NO	YES	TSG NETWORK CTRL
MED12_MED14	NO	NO	YES	TSG NETWORK CTRL
MED12_MED15	NO	NO	YES	TSG NETWORK CTRL
MED12_MED19	NO	NO	YES	TSG NETWORK CTRL
MED12_MED23	NO	NO	YES	TSG NETWORK CTRL
MED12_MED6	NO	NO	YES	TSG NETWORK CTRL
NCOR1_NR1D1	NO	NO	YES	TSG NETWORK CTRL
STAG2_THOC2	NO	NO	YES	TSG NETWORK CTRL
AMER1_RBM12B	NO	NO	YES	TSG NETWORK CTRL
APC_LOC341056	NO	NO	YES	TSG NETWORK CTRL
SMARCA4_UQCC1	NO	NO	YES	TSG NETWORK CTRL
STAG2_TSPYL5	NO	NO	YES	TSG NETWORK CTRL
LRP1B_RASGRF2	NO	NO	YES	TSG NETWORK CTRL
FBXW7_MED10	NO	NO	YES	TSG NETWORK CTRL
FBXW7_NUDC	NO	NO	YES	TSG NETWORK CTRL
FBXW7_PRR36	NO	NO	YES	TSG NETWORK CTRL
FBXW7_RAE1	NO	NO	YES	TSG NETWORK CTRL
FBXW7_TGIF2	NO	NO	YES	TSG NETWORK CTRL
PTPRD_RYK	NO	NO	YES	TSG NETWORK CTRL
PTPRD_SCN2B	NO	NO	YES	TSG NETWORK CTRL
PTPRD_SEZ6L	NO	NO	YES	TSG NETWORK CTRL
PTPRD_SLC31A1	NO	NO	YES	TSG NETWORK CTRL
PTPRD_TMEM150A	NO	NO	YES	TSG NETWORK CTRL
PTPRD_ZDHHC11	NO	NO	YES	TSG NETWORK CTRL
GCLC_KEAP1	NO	NO	YES	TSG NETWORK CTRL
ADA_FBXW7	NO	NO	YES	TSG NETWORK CTRL
CDK19_MED12	NO	NO	YES	TSG NETWORK CTRL
HDAC2_NCOR1	NO	NO	YES	TSG NETWORK CTRL
ADA_PTEN	NO	NO	YES	TSG NETWORK CTRL
CDK4_PTEN	NO	NO	YES	TSG NETWORK CTRL
CDK4_VHL	NO	NO	YES	TSG NETWORK CTRL
CDK9_SMAD4	NO	NO	YES	TSG NETWORK CTRL
CDK9_SMARCB1	NO	NO	YES	TSG NETWORK CTRL
HDAC2_SMARCA4	NO	NO	YES	TSG NETWORK CTRL
HSP90AA1_PTEN	NO	NO	YES	TSG NETWORK CTRL
HSP90AA1_VHL	NO	NO	YES	TSG NETWORK CTRL
KDM6A_MSH6	NO	NO	YES	TSG NETWORK CTRL
KDM6A_PTEN	NO	NO	YES	TSG NETWORK CTRL
MAP2K1_VHL	NO	NO	YES	TSG NETWORK CTRL
MAP3K1_VHL	NO	NO	YES	TSG NETWORK CTRL
MET_PTEN	NO	NO	YES	TSG NETWORK CTRL
MTOR_PTEN	NO	NO	YES	TSG NETWORK CTRL
VEGFA_VHL	NO	NO	YES	TSG NETWORK CTRL
LEO1_SDHC	NO	NO	YES	TSG NETWORK CTRL
LTN1_POLE	NO	NO	YES	TSG NETWORK CTRL
E2F1_RB1	NO	NO	YES	TSG NETWORK CTRL
GNAI3_SMARCA4	NO	NO	YES	TSG NETWORK CTRL
HLA-DPB1_VHL	NO	NO	YES	TSG NETWORK CTRL
ICAM1_PTEN	NO	NO	YES	TSG NETWORK CTRL
IDH3A_NF1	NO	NO	YES	TSG NETWORK CTRL
PAM16_SMAD4	NO	NO	YES	TSG NETWORK CTRL
PGR_RB1	NO	NO	YES	TSG NETWORK CTRL
ANKRD26P1_PTPRD	NO	NO	YES	TSG NETWORK CTRL
CLDND1_PTPRD	NO	NO	YES	TSG NETWORK CTRL
FBXO45_FBXW7	NO	NO	YES	TSG NETWORK CTRL
FBXW2_FBXW7	NO	NO	YES	TSG NETWORK CTRL
ICOSLG_PTPRD	NO	NO	YES	TSG NETWORK CTRL
IL32_PTPRD	NO	NO	YES	TSG NETWORK CTRL
KCNE3_PIK3R1	NO	NO	YES	TSG NETWORK CTRL
KCNK18_PTPRD	NO	NO	YES	TSG NETWORK CTRL
LAMTOR1_PTPRD	NO	NO	YES	TSG NETWORK CTRL
LGALS1_PTPRD	NO	NO	YES	TSG NETWORK CTRL
LITAF_PTPRD	NO	NO	YES	TSG NETWORK CTRL
LRRN1_PTPRD	NO	NO	YES	TSG NETWORK CTRL
LRRN2_PTPRD	NO	NO	YES	TSG NETWORK CTRL
MCOLN2_PTPRD	NO	NO	YES	TSG NETWORK CTRL
MRAP2_PTPRD	NO	NO	YES	TSG NETWORK CTRL
NIPAL1_PTPRD	NO	NO	YES	TSG NETWORK CTRL
OPALIN_PTPRD	NO	NO	YES	TSG NETWORK CTRL
PCBP1_PIK3R1	NO	NO	YES	TSG NETWORK CTRL
PCDHB1_PTPRD	NO	NO	YES	TSG NETWORK CTRL
PCDHB16_PTPRD	NO	NO	YES	TSG NETWORK CTRL
PIANP_PTPRD	NO	NO	YES	TSG NETWORK CTRL
PIK3CB_PIK3R1	NO	NO	YES	TSG NETWORK CTRL
CD40_MAP2K4	NO	NO	YES	TSG NETWORK CTRL
KDM5B_KMT2D	NO	NO	YES	TSG NETWORK CTRL
CAB39_KMT2D	NO	NO	YES	TSG NETWORK CTRL
CMC4_KMT2D	NO	NO	YES	TSG NETWORK CTRL
H2BC17_KMT2D	NO	NO	YES	TSG NETWORK CTRL
MAF_NOTCH1	NO	NO	YES	TSG NETWORK CTRL
DGCR6_MYOM2	NO	NO	YES	TSG NETWORK CTRL
ASL_KMT2D	NO	NO	YES	TSG NETWORK CTRL
ANKRD44_NOTCH1	NO	NO	YES	TSG NETWORK CTRL
C9orf163_NOTCH1	NO	NO	YES	TSG NETWORK CTRL
CCN6_NOTCH1	NO	NO	YES	TSG NETWORK CTRL
CLEC2B_NOTCH1	NO	NO	YES	TSG NETWORK CTRL
CST9L_NOTCH1	NO	NO	YES	TSG NETWORK CTRL
DLK2_NOTCH1	NO	NO	YES	TSG NETWORK CTRL
FOXD4L6_NOTCH1	NO	NO	YES	TSG NETWORK CTRL
IGFL3_NOTCH1	NO	NO	YES	TSG NETWORK CTRL
NOTCH1_NTN5	NO	NO	YES	TSG NETWORK CTRL
NOTCH1_SIRPD	NO	NO	YES	TSG NETWORK CTRL
NOTCH1_VEGFD	NO	NO	YES	TSG NETWORK CTRL
NOTCH1_ZDHHC12	NO	NO	YES	TSG NETWORK CTRL
NOTCH1_ZNF707	NO	NO	YES	TSG NETWORK CTRL
EEFSEC_PB1	NO	NO	NO	TSG NETWORK CTRL
GCLC_GPX4	NO	NO	NO	TSG NETWORK CTRL
GPX4_PB1	NO	NO	NO	TSG NETWORK CTRL
ADA_CHEK1	NO	NO	NO	TSG NETWORK CTRL
BCL2_CDK4	NO	NO	NO	TSG NETWORK CTRL
BRAF_EGFR	NO	NO	NO	TSG NETWORK CTRL
BRD4_MAP2K1	NO	NO	NO	TSG NETWORK CTRL
CDK4_ERBB2	NO	NO	NO	TSG NETWORK CTRL
CDK4_TOP1	NO	NO	NO	TSG NETWORK CTRL
CDK6_FGFR3	NO	NO	NO	TSG NETWORK CTRL
CDK9_PDGFRA	NO	NO	NO	TSG NETWORK CTRL
CDK9_PRKDC	NO	NO	NO	TSG NETWORK CTRL
CDK9_ROR1	NO	NO	NO	TSG NETWORK CTRL
CHEK1_MET	NO	NO	NO	TSG NETWORK CTRL
CHEK1_PARP1	NO	NO	NO	TSG NETWORK CTRL
CHEK1_PRKDC	NO	NO	NO	TSG NETWORK CTRL
CHEK1_SMO	NO	NO	NO	TSG NETWORK CTRL
CHEK1_SRC	NO	NO	NO	TSG NETWORK CTRL
CHEK1_TYMS	NO	NO	NO	TSG NETWORK CTRL
ERBB2_TOP1	NO	NO	NO	TSG NETWORK CTRL
FNTA_TOP1	NO	NO	NO	TSG NETWORK CTRL
HDAC6_IGF1R	NO	NO	NO	TSG NETWORK CTRL
IGF1R_PRKDC	NO	NO	NO	TSG NETWORK CTRL
KIT_SMO	NO	NO	NO	TSG NETWORK CTRL
MTOR_PRKDC	NO	NO	NO	TSG NETWORK CTRL
PDGFRA_RRM2	NO	NO	NO	TSG NETWORK CTRL
PDGFRA_TOP1	NO	NO	NO	TSG NETWORK CTRL
AFG3L2_PITRM1	NO	NO	NO	TSG NETWORK CTRL
ARL2_AURKA	NO	NO	NO	TSG NETWORK CTRL
ARL2_POLN	NO	NO	NO	TSG NETWORK CTRL
ASCC3_RPLP1	NO	NO	NO	TSG NETWORK CTRL
AURKA_RPL35	NO	NO	NO	TSG NETWORK CTRL
BOD1L1_WDR61	NO	NO	NO	TSG NETWORK CTRL
CACTIN_POLD3	NO	NO	NO	TSG NETWORK CTRL
CDK1_LEO1	NO	NO	NO	TSG NETWORK CTRL
CENPK_PMF1	NO	NO	NO	TSG NETWORK CTRL
CENPK_WDR61	NO	NO	NO	TSG NETWORK CTRL
CENPK_ZWINT	NO	NO	NO	TSG NETWORK CTRL
CENPM_PMF1	NO	NO	NO	TSG NETWORK CTRL
COPS4_NUDC	NO	NO	NO	TSG NETWORK CTRL
DCTN4_LEO1	NO	NO	NO	TSG NETWORK CTRL
DHODH_HUS1	NO	NO	NO	TSG NETWORK CTRL
EMC2_FDPS	NO	NO	NO	TSG NETWORK CTRL
EXOSC4_ZCCHC9	NO	NO	NO	TSG NETWORK CTRL
FDPS_HUS1	NO	NO	NO	TSG NETWORK CTRL
GEMIN2_GEMIN4	NO	NO	NO	TSG NETWORK CTRL
GTF2H4_SCO1	NO	NO	NO	TSG NETWORK CTRL
HUS1_TIPIN	NO	NO	NO	TSG NETWORK CTRL
INTS3_LEO1	NO	NO	NO	TSG NETWORK CTRL
LEO1_NAMPT	NO	NO	NO	TSG NETWORK CTRL
LEO1_NFYC	NO	NO	NO	TSG NETWORK CTRL
LEO1_PDRG1	NO	NO	NO	TSG NETWORK CTRL
LEO1_PMF1	NO	NO	NO	TSG NETWORK CTRL
LEO1_RPL24	NO	NO	NO	TSG NETWORK CTRL
LEO1_RRM1	NO	NO	NO	TSG NETWORK CTRL
MED1_TAF2	NO	NO	NO	TSG NETWORK CTRL
NCBP1_NUDC	NO	NO	NO	TSG NETWORK CTRL
NSMCE1_UBA2	NO	NO	NO	TSG NETWORK CTRL
NUDC_WDR61	NO	NO	NO	TSG NETWORK CTRL
PRIM2_UBA2	NO	NO	NO	TSG NETWORK CTRL
PSMD4_SSBP1	NO	NO	NO	TSG NETWORK CTRL
RPL24_WDR61	NO	NO	NO	TSG NETWORK CTRL
SKA3_TRA2B	NO	NO	NO	TSG NETWORK CTRL
TAF2_USE1	NO	NO	NO	TSG NETWORK CTRL
TAF2_WDR61	NO	NO	NO	TSG NETWORK CTRL
TUBGCP3_XRN2	NO	NO	NO	TSG NETWORK CTRL
ARF4_MTAP	NO	NO	NO	TSG NETWORK CTRL
CRYGB_LOC100506422	NO	NO	NO	TSG NETWORK CTRL
ERI1_FAM66E	NO	NO	NO	TSG NETWORK CTRL
MAP2K4_MAP3K1	NO	NO	NO	TSG NETWORK CTRL
MAP2K4_MAP3K3	NO	NO	NO	TSG NETWORK CTRL
MAP2K4_MAPK10	NO	NO	NO	TSG NETWORK CTRL
PB1_PSTK	NO	NO	NO	TSG NETWORK CTRL
PB1_SECISBP2	NO	NO	NO	TSG NETWORK CTRL
PB1_SEPHS2	NO	NO	NO	TSG NETWORK CTRL
CCAR2_POLR3D	NO	NO	NO	TSG NETWORK CTRL
CCAR2_SLC20A2	NO	NO	NO	TSG NETWORK CTRL
CTSB_EIF4EBP1	NO	NO	NO	TSG NETWORK CTRL
FAM66E_ZNF705B	NO	NO	NO	TSG NETWORK CTRL
FOCAD_GRHPR	NO	NO	NO	TSG NETWORK CTRL
KMT2A_RAB19	NO	NO	NO	TSG NETWORK CTRL
KMT2D_MBOAT7	NO	NO	NO	TSG NETWORK CTRL
KMT2D_MRGPRE	NO	NO	NO	TSG NETWORK CTRL
KMT2D_OGDH	NO	NO	NO	TSG NETWORK CTRL
KMT2D_POLR2K	NO	NO	NO	TSG NETWORK CTRL
ADAM7_LIN52	NO	NO	NO	TSG NETWORK CTRL
ADAM7_RPL35A	NO	NO	NO	TSG NETWORK CTRL
CHD4_PRDM6	NO	NO	NO	TSG NETWORK CTRL
CHD8_SYNJ2BP-COX16	NO	NO	NO	TSG NETWORK CTRL
ELAVL2_USP40	NO	NO	NO	TSG NETWORK CTRL
MYOM2_UCK1	NO	NO	NO	TSG NETWORK CTRL
