## Supplementary material for "TCGA_DEPMAP_ – Mapping Translational Dependencies and Synthetic Lethalities within The Cancer Genome Atlas": Table S12

### Sheet: ToxMapGeneList_SafetyAlertsAnno
		Curated Liver Findings										Curated Blood Findings
		ALERT TYPE				ALERT PHASE				TOTAL		ALERT TYPE				ALERT PHASE				TOTAL
		CLASS ALERT		DRUG ALERT		TARGET DISCOVERY / PRECLINICAL		CLINICAL / POSTMARKETING				CLASS ALERT		DRUG ALERT		TARGET DISCOVERY / PRECLINICAL		CLINICAL / POSTMARKETING
Gene Symbol	Tox Association	# of alerts	# of drugs	# of alerts	# of drugs	# of alerts	# of drugs	# of alerts	# of drugs	# of alerts	# of drugs	# of alerts	# of drugs	# of alerts	# of drugs	# of alerts	# of drugs	# of alerts	# of drugs	# of alerts	# of drugs
ABCB4	Liver	3	0	1	1	3	0	1	1	4	1	0	0	0	0	0	0	0	0	0	0
ABCG5	Blood	0	0	0	0	0	0	0	0	0	0	1	0	0	0	1	0	0	0	1	0
ABL1	Liver and Blood	0	0	19	5	0	0	19	5	19	5	1	2	12	4	0	0	13	4	13	4
ACHE	Liver	0	0	7	5	0	0	7	5	7	5	0	0	0	0	0	0	0	0	0	0
ADA2	Blood	0	0	0	0	0	0	0	0	0	0	1	0	0	0	1	0	0	0	1	0
ADRA1A	Liver and Blood	0	0	2	4	0	0	2	4	2	4	1	0	1	1	0	0	2	1	2	1
ADRA1B	Liver	0	0	1	1	0	0	1	1	1	1	0	0	0	0	0	0	0	0	0	0
ADRA2B	Liver and Blood	0	0	5	4	0	0	5	4	5	4	0	0	2	1	0	0	2	1	2	1
ADRA2C	Liver	0	0	1	1	0	0	1	1	1	1	0	0	0	0	0	0	0	0	0	0
AGER	Blood	0	0	0	0	0	0	0	0	0	0	0	0	1	1	1	1	0	0	1	1
AKT1	Liver	1	0	1	1	0	0	2	1	2	1	0	0	0	0	0	0	0	0	0	0
ALDH3B2	Liver	0	0	1	1	0	0	1	1	1	1	0	0	0	0	0	0	0	0	0	0
ALK	Blood	0	0	0	0	0	0	0	0	0	0	0	0	1	1	0	0	1	1	1	1
ANO1	Blood	0	0	0	0	0	0	0	0	0	0	0	0	1	1	1	1	0	0	1	1
AR	Blood	0	0	0	0	0	0	0	0	0	0	0	0	3	2	0	0	3	2	3	2
ATM	Liver	0	0	11	11	0	0	11	11	11	11	0	0	0	0	0	0	0	0	0	0
ATP12A	Liver	1	0	12	7	0	0	13	7	13	7	0	0	0	0	0	0	0	0	0	0
AURKA	Liver and Blood	0	0	1	1	0	0	1	1	1	1	0	0	1	1	1	1	0	0	1	1
AVPR1A	Blood	0	0	0	0	0	0	0	0	0	0	0	0	1	1	0	0	1	1	1	1
AXL	Liver and Blood	0	0	1	1	0	0	1	1	1	1	1	0	3	3	3	2	1	1	4	3
BCL2L1	Blood	0	0	0	0	0	0	0	0	0	0	0	0	1	1	0	0	1	1	1	1
BCL2L2	Blood	0	0	0	0	0	0	0	0	0	0	0	0	1	1	0	0	1	1	1	1
BIRC2	Blood	0	0	0	0	0	0	0	0	0	0	0	0	1	1	0	0	1	1	1	1
BRAF	Liver	0	0	2	1	0	0	2	1	2	1	0	0	0	0	0	0	0	0	0	0
BRD2	Blood	0	0	0	0	0	0	0	0	0	0	0	0	1	1	0	0	1	1	1	1
BRD4	Blood	0	0	0	0	0	0	0	0	0	0	0	0	1	1	0	0	1	1	1	1
BTK	Liver and Blood	0	0	7	4	0	0	7	4	7	4	0	0	8	4	1	1	7	3	8	4
C5	Liver	0	0	1	1	0	0	1	1	1	1	0	0	0	0	0	0	0	0	0	0
CACNA1I	Liver	0	0	2	1	0	0	2	1	2	1	0	0	0	0	0	0	0	0	0	0
CACNA2D1	Liver and Blood	0	0	6	2	0	0	6	2	6	2	0	0	1	2	0	0	1	2	1	2
CALCRL	Liver	0	0	6	7	2	5	4	5	6	7	0	0	0	0	0	0	0	0	0	0
CAV1	Liver	0	0	4	6	0	0	4	6	4	6	0	0	0	0	0	0	0	0	0	0
CCR5	Liver	0	0	3	2	0	0	3	2	3	2	0	0	0	0	0	0	0	0	0	0
CD19	Blood	0	0	0	0	0	0	0	0	0	0	0	0	2	1	0	0	2	1	2	1
CD22	Liver and Blood	0	0	2	1	0	0	2	1	2	1	0	0	1	1	0	0	1	1	1	1
CD33	Liver and Blood	0	0	4	1	0	0	4	1	4	1	0	0	2	1	0	0	2	1	2	1
CD38	Liver and Blood	0	0	1	1	0	0	1	1	1	1	0	0	1	1	0	0	1	1	1	1
CD3E	Liver and Blood	0	0	1	1	0	0	1	1	1	1	0	0	1	1	0	0	1	1	1	1
CD52	Liver and Blood	0	0	1	1	0	0	1	1	1	1	0	0	3	1	0	0	3	1	3	1
CD79B	Liver and Blood	0	0	1	1	0	0	1	1	1	1	0	0	1	1	1	1	0	0	1	1
CDK2	Liver	0	0	1	1	0	0	1	1	1	1	0	0	0	0	0	0	0	0	0	0
CDK4	Liver and Blood	0	0	3	3	0	0	3	3	3	3	1	0	4	2	1	1	4	2	5	2
CDK5	Liver	0	0	1	1	0	0	1	1	1	1	0	0	0	0	0	0	0	0	0	0
CDK6	Liver and Blood	0	0	3	3	0	0	3	3	3	3	1	0	4	2	1	1	4	2	5	2
CDK7	Liver	0	0	1	1	0	0	1	1	1	1	0	0	0	0	0	0	0	0	0	0
CDK9	Liver	0	0	1	1	0	0	1	1	1	1	0	0	0	0	0	0	0	0	0	0
CFB	Blood	0	0	0	0	0	0	0	0	0	0	0	0	1	1	0	0	1	1	1	1
CHRM1	Liver and Blood	0	0	1	2	0	0	1	2	1	2	0	0	1	1	0	0	1	1	1	1
CHRM3	Liver and Blood	0	0	1	1	0	0	1	1	1	1	0	0	1	2	0	0	1	2	1	2
CHRNA3	Blood	0	0	0	0	0	0	0	0	0	0	0	0	1	1	1	1	0	0	1	1
CHRNA4	Blood	0	0	0	0	0	0	0	0	0	0	0	0	1	1	1	1	0	0	1	1
CIZ1	Blood	0	0	0	0	0	0	0	0	0	0	1	0	0	0	1	0	0	0	1	0
CLPP	Blood	0	0	0	0	0	0	0	0	0	0	0	0	1	1	0	0	1	1	1	1
COMT	Liver	0	0	12	2	3	2	9	2	12	2	0	0	0	0	0	0	0	0	0	0
CREBBP	Liver	0	0	1	1	0	0	1	1	1	1	0	0	0	0	0	0	0	0	0	0
CSF1R	Liver	0	0	2	1	0	0	2	1	2	1	0	0	0	0	0	0	0	0	0	0
CTNNB1	Liver	0	0	1	1	0	0	1	1	1	1	0	0	0	0	0	0	0	0	0	0
CXCR2	Blood	0	0	0	0	0	0	0	0	0	0	0	0	1	1	0	0	1	1	1	1
CYP2C9	Liver	0	0	3	2	1	1	2	2	3	2	0	0	0	0	0	0	0	0	0	0
CYP2E1	Liver	0	0	1	1	1	1	0	0	1	1	0	0	0	0	0	0	0	0	0	0
CYP3A4	Liver	0	0	2	2	1	1	1	1	2	2	0	0	0	0	0	0	0	0	0	0
CYSLTR1	Liver	0	0	2	2	0	0	2	2	2	2	0	0	0	0	0	0	0	0	0	0
DDC	Liver	0	0	10	2	0	0	10	2	10	2	0	0	0	0	0	0	0	0	0	0
DDX58	Liver	0	0	1	1	0	0	1	1	1	1	0	0	0	0	0	0	0	0	0	0
DHFR	Liver and Blood	0	0	24	5	2	1	22	5	24	5	0	0	8	2	0	0	8	2	8	2
DHODH	Liver and Blood	0	0	15	3	0	0	15	3	15	3	0	0	5	2	1	1	4	2	5	2
DLL3	Liver	0	0	1	1	0	0	1	1	1	1	0	0	0	0	0	0	0	0	0	0
DNMT1	Liver and Blood	0	0	2	1	0	0	2	1	2	1	0	0	4	1	1	1	3	1	4	1
DOT1L	Blood	0	0	0	0	0	0	0	0	0	0	0	0	1	1	0	0	1	1	1	1
DPP4	Liver and Blood	0	0	1	1	0	0	1	1	1	1	0	0	4	3	0	0	4	3	4	3
DPP9	Blood	0	0	0	0	0	0	0	0	0	0	0	0	2	1	0	0	2	1	2	1
DRD2	Liver and Blood	0	0	21	21	2	2	19	21	21	21	0	0	20	11	1	1	19	11	20	11
DRD3	Liver	0	0	3	2	0	0	3	2	3	2	0	0	0	0	0	0	0	0	0	0
DRD4	Liver	0	0	3	2	0	0	3	2	3	2	0	0	0	0	0	0	0	0	0	0
EEF2	Liver	0	0	1	1	0	0	1	1	1	1	0	0	0	0	0	0	0	0	0	0
EGFR	Liver and Blood	1	0	27	11	0	0	28	11	28	11	0	0	8	8	2	2	6	6	8	8
EPOR	Liver and Blood	0	0	1	1	0	0	1	1	1	1	0	0	1	1	0	0	1	1	1	1
ERBB2	Liver and Blood	0	0	19	6	1	1	18	6	19	6	0	0	8	3	1	1	7	2	8	3
ERBB3	Liver	1	0	0	0	1	0	0	0	1	0	0	0	0	0	0	0	0	0	0	0
ERBB4	Liver	0	0	2	2	0	0	2	2	2	2	0	0	0	0	0	0	0	0	0	0
ESR1	Liver and Blood	0	0	5	5	0	0	5	5	5	5	0	0	1	1	0	0	1	1	1	1
ESR2	Liver and Blood	0	0	2	2	0	0	2	2	2	2	0	0	2	3	1	2	1	1	2	3
F2	Liver and Blood	0	0	12	4	0	0	12	4	12	4	0	0	4	3	1	1	3	2	4	3
FAAH	Blood	0	0	0	0	0	0	0	0	0	0	0	0	1	1	0	0	1	1	1	1
FASN	Liver	0	0	2	1	0	0	2	1	2	1	0	0	0	0	0	0	0	0	0	0
FCGR3A	Blood	0	0	0	0	0	0	0	0	0	0	0	0	1	1	1	1	0	0	1	1
FDPS	Liver and Blood	0	0	3	5	0	0	3	5	3	5	0	0	2	2	0	0	2	2	2	2
FGFR1	Liver	0	0	1	1	0	0	1	1	1	1	0	0	0	0	0	0	0	0	0	0
FGFR2	Liver	0	0	1	1	0	0	1	1	1	1	0	0	0	0	0	0	0	0	0	0
FLT3	Liver and Blood	0	0	4	3	0	0	4	3	4	3	0	0	3	3	2	2	1	1	3	3
FNTA	Blood	0	0	0	0	0	0	0	0	0	0	0	0	3	1	0	0	3	1	3	1
GABRB1	Blood	0	0	0	0	0	0	0	0	0	0	1	0	0	0	0	0	1	0	1	0
GABRB3	Blood	0	0	0	0	0	0	0	0	0	0	1	0	0	0	0	0	1	0	1	0
GABRE	Blood	0	0	0	0	0	0	0	0	0	0	1	0	0	0	0	0	1	0	1	0
GABRG1	Blood	0	0	0	0	0	0	0	0	0	0	1	0	0	0	0	0	1	0	1	0
GABRP	Blood	0	0	0	0	0	0	0	0	0	0	1	0	0	0	0	0	1	0	1	0
GART	Liver	0	0	1	1	0	0	1	1	1	1	0	0	0	0	0	0	0	0	0	0
GATA1	Blood	0	0	0	0	0	0	0	0	0	0	1	0	0	0	1	0	0	0	1	0
GBA	Liver	0	0	1	1	0	0	1	1	1	1	0	0	0	0	0	0	0	0	0	0
GDF11	Liver	0	0	2	1	0	0	2	1	2	1	0	0	0	0	0	0	0	0	0	0
GLP1R	Liver and Blood	3	5	9	4	0	0	12	5	12	5	0	0	2	2	0	0	2	2	2	2
GLP2R	Liver	0	0	1	1	0	0	1	1	1	1	0	0	0	0	0	0	0	0	0	0
GPR35	Liver	0	0	1	1	0	0	1	1	1	1	0	0	0	0	0	0	0	0	0	0
GRIN2C	Liver	0	0	3	1	0	0	3	1	3	1	0	0	0	0	0	0	0	0	0	0
HCAR2	Blood	0	0	0	0	0	0	0	0	0	0	0	0	1	1	0	0	1	1	1	1
HCN1	Blood	0	0	0	0	0	0	0	0	0	0	0	0	1	1	0	0	1	1	1	1
HDAC1	Blood	0	0	0	0	0	0	0	0	0	0	0	0	1	1	0	0	1	1	1	1
HDAC2	Blood	0	0	0	0	0	0	0	0	0	0	0	0	1	1	0	0	1	1	1	1
HDAC3	Blood	0	0	0	0	0	0	0	0	0	0	0	0	1	1	0	0	1	1	1	1
HDAC4	Blood	0	0	0	0	0	0	0	0	0	0	0	0	1	1	0	0	1	1	1	1
HMGCR	Liver and Blood	11	2	27	7	1	1	37	7	38	7	0	0	1	1	0	0	1	1	1	1
HRH3	Liver	0	0	2	1	0	0	2	1	2	1	0	0	0	0	0	0	0	0	0	0
HTR1A	Liver	0	0	3	2	0	0	3	2	3	2	0	0	0	0	0	0	0	0	0	0
HTR1F	Liver	0	0	1	1	0	0	1	1	1	1	0	0	0	0	0	0	0	0	0	0
HTR7	Liver	0	0	1	1	0	0	1	1	1	1	0	0	0	0	0	0	0	0	0	0
IFNG	Liver	0	0	1	1	0	0	1	1	1	1	0	0	0	0	0	0	0	0	0	0
IGF1	Liver	0	0	1	1	0	0	1	1	1	1	0	0	0	0	0	0	0	0	0	0
IGF1R	Liver	0	0	1	1	0	0	1	1	1	1	0	0	0	0	0	0	0	0	0	0
IL1R1	Liver and Blood	0	0	1	1	0	0	1	1	1	1	0	0	1	1	0	0	1	1	1	1
IL2RA	Liver and Blood	0	0	8	1	0	0	8	1	8	1	0	0	2	2	0	0	2	2	2	2
IL3RA	Blood	0	0	0	0	0	0	0	0	0	0	0	0	3	2	0	0	3	2	3	2
IL4R	Blood	0	0	0	0	0	0	0	0	0	0	0	0	3	1	0	0	3	1	3	1
IL6R	Liver and Blood	0	0	16	1	0	0	16	1	16	1	0	0	4	1	0	0	4	1	4	1
IMPDH1	Blood	0	0	0	0	0	0	0	0	0	0	0	0	7	3	0	0	7	3	7	3
INSR	Liver and Blood	0	0	1	1	0	0	1	1	1	1	0	0	1	1	0	0	1	1	1	1
ITGA4	Liver and Blood	0	0	7	1	0	0	7	1	7	1	0	0	1	1	0	0	1	1	1	1
ITGAL	Blood	0	0	0	0	0	0	0	0	0	0	0	0	1	1	0	0	1	1	1	1
JAK2	Liver and Blood	0	0	2	2	0	0	2	2	2	2	0	0	10	5	1	1	9	5	10	5
JAK3	Blood	0	0	0	0	0	0	0	0	0	0	0	0	1	1	1	1	0	0	1	1
KCNMA1	Liver	0	0	1	1	0	0	1	1	1	1	0	0	0	0	0	0	0	0	0	0
KCNQ5	Liver	0	0	1	1	0	0	1	1	1	1	0	0	0	0	0	0	0	0	0	0
KDM1A	Blood	0	0	0	0	0	0	0	0	0	0	0	0	2	2	0	0	2	2	2	2
KDR	Liver and Blood	1	0	17	6	0	0	18	6	18	6	0	0	4	2	0	0	4	2	4	2
KEAP1	Liver and Blood	0	0	3	1	0	0	3	1	3	1	0	0	5	1	0	0	5	1	5	1
KIF11	Blood	0	0	0	0	0	0	0	0	0	0	0	0	1	2	1	2	0	0	1	2
KIT	Liver and Blood	0	0	7	4	0	0	7	4	7	4	0	0	1	1	0	0	1	1	1	1
KRAS	Liver	0	0	4	1	0	0	4	1	4	1	0	0	0	0	0	0	0	0	0	0
LANCL2	Liver	0	0	1	1	1	1	0	0	1	1	0	0	0	0	0	0	0	0	0	0
LDHA	Blood	0	0	0	0	0	0	0	0	0	0	0	0	1	1	0	0	1	1	1	1
LPAR1	Liver	0	0	1	1	0	0	1	1	1	1	0	0	0	0	0	0	0	0	0	0
LRRC15	Blood	0	0	0	0	0	0	0	0	0	0	0	0	1	1	1	1	0	0	1	1
MALT1	Liver and Blood	0	0	1	2	0	0	1	2	1	2	0	0	1	1	0	0	1	1	1	1
MAP2K1	Blood	0	0	0	0	0	0	0	0	0	0	0	0	2	2	1	1	1	1	2	2
MAP2K2	Liver and Blood	0	0	2	2	0	0	2	2	2	2	0	0	2	2	1	1	1	1	2	2
MAPK14	Liver	0	0	2	2	0	0	2	2	2	2	0	0	0	0	0	0	0	0	0	0
MARCKS	Blood	0	0	0	0	0	0	0	0	0	0	0	0	1	1	0	0	1	1	1	1
MC2R	Liver	0	0	3	1	0	0	3	1	3	1	0	0	0	0	0	0	0	0	0	0
MDM2	Blood	0	0	0	0	0	0	0	0	0	0	0	0	1	2	0	0	1	2	1	2
MERTK	Blood	0	0	0	0	0	0	0	0	0	0	0	0	3	3	1	1	2	2	3	3
METAP1	Liver	0	0	2	1	0	0	2	1	2	1	0	0	0	0	0	0	0	0	0	0
MPL	Liver and Blood	0	0	3	1	0	0	3	1	3	1	0	0	2	2	0	0	2	2	2	2
MTOR	Liver and Blood	0	0	4	2	0	0	4	2	4	2	0	0	8	4	0	0	8	4	8	4
MUC1	Blood	0	0	0	0	0	0	0	0	0	0	0	0	1	1	0	0	1	1	1	1
NFE2L2	Liver	0	0	1	1	1	1	0	0	1	1	0	0	0	0	0	0	0	0	0	0
NFKB1	Liver and Blood	0	0	5	3	0	0	5	3	5	3	0	0	1	1	0	0	1	1	1	1
NLRP3	Liver	1	0	2	2	2	2	1	0	3	2	0	0	0	0	0	0	0	0	0	0
NOD2	Liver and Blood	0	0	1	1	0	0	1	1	1	1	0	0	1	1	0	0	1	1	1	1
NPC1L1	Liver and Blood	0	0	3	1	0	0	3	1	3	1	0	0	1	1	0	0	1	1	1	1
NR1H4	Liver	0	0	7	4	1	1	6	3	7	4	0	0	0	0	0	0	0	0	0	0
NR3C1	Liver and Blood	2	0	22	10	0	0	24	10	24	10	0	0	4	2	0	0	4	2	4	2
NTRK2	Blood	0	0	0	0	0	0	0	0	0	0	0	0	1	1	1	1	0	0	1	1
NXF1	Blood	0	0	0	0	0	0	0	0	0	0	1	0	0	0	1	0	0	0	1	0
OPRM1	Liver	0	0	6	7	1	2	5	6	6	7	0	0	0	0	0	0	0	0	0	0
PADI4	Liver and Blood	0	0	17	1	1	1	16	1	17	1	0	0	2	1	0	0	2	1	2	1
PARP1	Liver and Blood	0	0	2	1	0	0	2	1	2	1	1	4	11	6	2	2	10	5	12	6
PCSK9	Liver and Blood	1	0	1	1	0	0	2	1	2	1	0	0	3	1	0	0	3	1	3	1
PDCD1	Blood	0	0	0	0	0	0	0	0	0	0	5	3	22	6	2	2	25	4	27	6
PDE3B	Liver and Blood	0	0	2	1	0	0	2	1	2	1	1	0	0	0	0	0	1	0	1	0
PDE5A	Liver	0	0	3	3	0	0	3	3	3	3	0	0	0	0	0	0	0	0	0	0
PDGFB	Blood	0	0	0	0	0	0	0	0	0	0	1	0	0	0	1	0	0	0	1	0
PDGFRA	Liver and Blood	0	0	4	2	0	0	4	2	4	2	0	0	2	1	0	0	2	1	2	1
PDGFRB	Liver	0	0	1	1	0	0	1	1	1	1	0	0	0	0	0	0	0	0	0	0
PGK1	Blood	0	0	0	0	0	0	0	0	0	0	1	0	0	0	1	0	0	0	1	0
PIK3CA	Liver and Blood	0	0	7	4	2	1	5	4	7	4	0	0	6	5	0	0	6	5	6	5
PIK3CB	Liver	0	0	1	1	0	0	1	1	1	1	0	0	0	0	0	0	0	0	0	0
PIK3CD	Liver and Blood	0	0	7	4	2	1	5	4	7	4	0	0	1	1	0	0	1	1	1	1
PLK1	Blood	0	0	0	0	0	0	0	0	0	0	0	0	7	4	0	0	7	4	7	4
PPARG	Liver and Blood	0	0	24	8	6	2	18	8	24	8	0	0	6	4	0	0	6	4	6	4
PPARGC1A	Liver	0	0	1	1	1	1	0	0	1	1	0	0	0	0	0	0	0	0	0	0
PPAT	Liver and Blood	0	0	18	2	1	1	17	2	18	2	0	0	2	1	0	0	2	1	2	1
PRKCB	Blood	0	0	0	0	0	0	0	0	0	0	0	0	1	1	0	0	1	1	1	1
PTGS1	Liver and Blood	6	6	71	38	14	2	63	39	77	39	2	1	26	19	1	1	27	19	28	20
RARA	Blood	0	0	0	0	0	0	0	0	0	0	0	0	1	1	0	0	1	1	1	1
REN	Liver	0	0	2	1	0	0	2	1	2	1	0	0	0	0	0	0	0	0	0	0
RET	Liver and Blood	0	0	3	1	0	0	3	1	3	1	0	0	1	1	1	1	0	0	1	1
RIPK1	Blood	0	0	0	0	0	0	0	0	0	0	1	0	0	0	1	0	0	0	1	0
RNF43	Liver	0	0	1	1	0	0	1	1	1	1	0	0	0	0	0	0	0	0	0	0
ROCK1	Blood	0	0	0	0	0	0	0	0	0	0	1	0	0	0	0	0	1	0	1	0
RRM1	Blood	0	0	0	0	0	0	0	0	0	0	0	0	4	2	0	0	4	2	4	2
RXRA	Liver and Blood	0	0	3	1	0	0	3	1	3	1	0	0	1	1	0	0	1	1	1	1
RXRB	Blood	0	0	0	0	0	0	0	0	0	0	0	0	1	1	0	0	1	1	1	1
RYR1	Liver	0	0	5	1	0	0	5	1	5	1	0	0	0	0	0	0	0	0	0	0
S100A9	Blood	0	0	0	0	0	0	0	0	0	0	0	0	1	1	0	0	1	1	1	1
S1PR1	Liver and Blood	0	0	2	1	0	0	2	1	2	1	0	0	2	2	1	1	1	1	2	2
SERPINC1	Liver	0	0	3	4	0	0	3	4	3	4	0	0	0	0	0	0	0	0	0	0
SLC10A2	Blood	0	0	0	0	0	0	0	0	0	0	0	0	1	1	0	0	1	1	1	1
SLC12A3	Liver	0	0	3	8	0	0	3	8	3	8	0	0	0	0	0	0	0	0	0	0
SLC19A3	Liver and Blood	0	0	2	1	0	0	2	1	2	1	0	0	2	1	0	0	2	1	2	1
SLC22A11	Liver	0	0	1	1	0	0	1	1	1	1	0	0	0	0	0	0	0	0	0	0
SLC22A12	Liver	0	0	1	1	0	0	1	1	1	1	0	0	0	0	0	0	0	0	0	0
SLC22A6	Liver	0	0	1	1	0	0	1	1	1	1	0	0	0	0	0	0	0	0	0	0
SLC22A8	Liver	0	0	1	1	0	0	1	1	1	1	0	0	0	0	0	0	0	0	0	0
SLC22A9	Liver	0	0	1	1	0	0	1	1	1	1	0	0	0	0	0	0	0	0	0	0
SLC51A	Liver	0	0	1	2	1	2	0	0	1	2	0	0	0	0	0	0	0	0	0	0
SLC6A4	Blood	0	0	0	0	0	0	0	0	0	0	0	0	2	2	0	0	2	2	2	2
SMO	Liver and Blood	0	0	3	1	0	0	3	1	3	1	0	0	1	1	0	0	1	1	1	1
SNCA	Blood	0	0	0	0	0	0	0	0	0	0	0	0	1	1	1	1	0	0	1	1
SPPL3	Liver	0	0	1	1	0	0	1	1	1	1	0	0	0	0	0	0	0	0	0	0
SQLE	Liver	0	0	16	1	0	0	16	1	16	1	0	0	0	0	0	0	0	0	0	0
SRC	Liver and Blood	0	0	4	2	0	0	4	2	4	2	0	0	6	2	1	1	5	2	6	2
SRD5A1	Liver	0	0	1	1	0	0	1	1	1	1	0	0	0	0	0	0	0	0	0	0
SST	Liver	0	0	3	2	0	0	3	2	3	2	0	0	0	0	0	0	0	0	0	0
SSTR1	Blood	0	0	0	0	0	0	0	0	0	0	0	0	1	1	0	0	1	1	1	1
SSTR2	Blood	0	0	0	0	0	0	0	0	0	0	0	0	3	1	0	0	3	1	3	1
SSTR3	Blood	0	0	0	0	0	0	0	0	0	0	0	0	3	1	0	0	3	1	3	1
TGFB1	Liver and Blood	0	0	12	2	0	0	12	2	12	2	0	0	1	1	0	0	1	1	1	1
TGFBR2	Blood	0	0	0	0	0	0	0	0	0	0	0	0	1	1	1	1	0	0	1	1
TNFRSF17	Blood	0	0	0	0	0	0	0	0	0	0	0	0	2	2	0	0	2	2	2	2
TNFSF10	Blood	0	0	0	0	0	0	0	0	0	0	0	0	1	1	0	0	1	1	1	1
TNFSF13	Blood	0	0	0	0	0	0	0	0	0	0	0	0	2	2	0	0	2	2	2	2
TNFSF13B	Blood	0	0	0	0	0	0	0	0	0	0	0	0	3	3	0	0	3	3	3	3
TOP1	Liver and Blood	0	0	3	1	0	0	3	1	3	1	0	0	13	3	0	0	13	3	13	3
TOP2A	Liver	0	0	1	2	0	0	1	2	1	2	0	0	0	0	0	0	0	0	0	0
TP53	Blood	0	0	0	0	0	0	0	0	0	0	0	0	1	2	0	0	1	2	1	2
TPO	Liver	0	0	2	1	0	0	2	1	2	1	0	0	0	0	0	0	0	0	0	0
TRHR	Blood	0	0	0	0	0	0	0	0	0	0	0	0	1	1	1	1	0	0	1	1
TSPO	Blood	0	0	0	0	0	0	0	0	0	0	1	0	0	0	0	0	1	0	1	0
TXNRD1	Blood	0	0	0	0	0	0	0	0	0	0	0	0	1	1	0	0	1	1	1	1
TYMS	Liver and Blood	0	0	9	5	0	0	9	5	9	5	1	0	3	3	1	1	3	2	4	3
UMPS	Blood	0	0	0	0	0	0	0	0	0	0	0	0	1	1	0	0	1	1	1	1
UROS	Blood	0	0	0	0	0	0	0	0	0	0	1	0	0	0	1	0	0	0	1	0
USP21	Blood	0	0	0	0	0	0	0	0	0	0	1	0	0	0	1	0	0	0	1	0
VDR	Liver and Blood	0	0	2	3	1	1	1	2	2	3	0	0	1	1	0	0	1	1	1	1
VEGFA	Blood	0	0	0	0	0	0	0	0	0	0	0	0	6	3	0	0	6	3	6	3
VIM	Blood	0	0	0	0	0	0	0	0	0	0	0	0	1	1	1	1	0	0	1	1
WEE1	Liver and Blood	0	0	1	1	0	0	1	1	1	1	0	0	2	1	0	0	2	1	2	1
XIAP	Blood	0	0	0	0	0	0	0	0	0	0	0	0	1	1	0	0	1	1	1	1
XPO1	Blood	0	0	0	0	0	0	0	0	0	0	0	0	1	1	0	0	1	1	1	1
